# Neuronal activity promotes repair by microglial reprogramming following demyelination

**DOI:** 10.1101/2025.11.19.689194

**Authors:** C Perrot, R Ronzano, Z Li, MS Aigrot, V Pantazou, P Stheneur, FX Lejeune, B Zalc, F Quintana, B Stankoff, C Lubetzki, A Desmazieres

## Abstract

Microglia, the resident immune cells of the central nervous system (CNS), play a multifaceted role in neurological disorders. In multiple sclerosis (MS), a chronic demyelinating and neurodegenerative disease, microglia contribute to inflammation and tissue damage, but can also support repair by clearing myelin debris, limiting inflammation and promoting remyelination and neuroprotection. The timely transition from their pro-inflammatory to pro-regenerative states is essential for effective repair and, in chronic MS, persistent, defective microglial activation contributes to disease progression. Yet, the mechanisms underlying the microglial switch remain largely unknown. In this study, we demonstrate that neuronal activity can modulate microglial signature at the onset of remyelination in MS models, in a pattern-dependent manner. Transcriptomic analyses reveal a downregulation of pro-inflammatory, disease-associated microglial signatures alongside an upregulation of genes associated with oxidative phosphorylation and lipid metabolism, indicative of a shift toward pro-regenerative states following physiological activity enhancement. This activity-dependent reprogramming also extends to infiltrating monocytes and macrophages, collectively fostering a microenvironment favoring repair.
