## Supplementary Table 2 for "Neuronal activity promotes repair by microglial reprogramming following demyelination"

### Sheet: DEG hM3 CNO vs NaCl
Differentially expressed gene between hM3D(Gq) CNO vs hM3D(Gq) NaCl
gene	p_val	avg_log2FC	pct.1	pct.2	p_val_adj
Fkbp5	0	2.27427	0.532	0.131	0
Tsc22d3	0	1.92341	0.317	0.096	0
Ccnd3	0	1.64575	0.354	0.113	0
Klf13	0	1.29192	0.349	0.14	0
Ms4a6c	1.80171e-197	1.17157	0.289	0.134	6.31824e-193
Cirbp	1.02063e-233	1.16249	0.271	0.106	3.57913e-229
Gm10076	8.64022e-169	1.15382	0.27	0.132	3.02995e-164
Ppp1r21	4.15608e-205	1.0631	0.275	0.117	1.45745e-200
Tmem37	1.13004e-164	1.04015	0.266	0.129	3.96283e-160
Ucp2	0	0.981463	0.593	0.322	0
Glul	0	0.928783	0.661	0.409	0
Ms4a6d	1.24772e-120	0.866257	0.254	0.136	4.3755e-116
B4galt1	7.31609e-189	0.854917	0.358	0.187	2.56561e-184
Slc1a3	5.11557e-201	0.786536	0.435	0.242	1.79393e-196
Ltc4s	7.92087e-182	0.784534	0.447	0.267	2.77769e-177
Ubb	0	0.782189	0.808	0.546	0
Nfkbia	9.01998e-181	0.777668	0.436	0.257	3.16313e-176
Alox5ap	5.0116e-140	0.770732	0.361	0.214	1.75747e-135
Tnfaip8l2	1.14625e-140	0.767931	0.343	0.198	4.01968e-136
Rbm26	7.42396e-233	0.761304	0.484	0.268	2.60343e-228
Srgn	3.82032e-150	0.754176	0.385	0.23	1.33971e-145
Rbm3	7.18074e-231	0.751259	0.471	0.262	2.51814e-226
Pts	9.03819e-170	0.735474	0.359	0.194	3.16951e-165
Cebpd	2.27653e-101	0.732841	0.272	0.158	7.98335e-97
Tlr7	1.08343e-163	0.723259	0.357	0.194	3.79936e-159
Rassf2	9.1931e-202	0.721865	0.446	0.249	3.22384e-197
Tent5a	1.96238e-173	0.717811	0.42	0.243	6.88168e-169
Dram2	1.6502e-150	0.702983	0.34	0.186	5.78692e-146
Cebpb	9.48187e-126	0.694885	0.379	0.236	3.3251e-121
Tpst2	6.81777e-147	0.685016	0.358	0.204	2.39086e-142
Vapa	1.03147e-122	0.675162	0.359	0.22	3.61717e-118
Rgs1	4.79657e-106	0.670642	0.275	0.156	1.68206e-101
Mt1	4.78575e-134	0.661592	0.358	0.21	1.67827e-129
Atraid	7.67442e-87	0.646666	0.259	0.156	2.69126e-82
Ogfrl1	2.73829e-127	0.644596	0.352	0.209	9.60265e-123
Ndfip1	2.40885e-129	0.632936	0.395	0.246	8.44736e-125
Rpl10	1.22606e-256	0.627015	0.769	0.553	4.29953e-252
2410006H16Rik	2.04862e-110	0.62595	0.366	0.231	7.1841e-106
Ube2h	2.13947e-88	0.609117	0.253	0.148	7.50269e-84
Fcgr3	1.23219e-219	0.607418	0.734	0.53	4.32104e-215
H3f3b	0	0.598032	0.86	0.644	0
Rtcb	4.31712e-110	0.593987	0.325	0.195	1.51393e-105
Tmem86a	1.71589e-115	0.589166	0.367	0.226	6.01729e-111
Iscu	1.46536e-70	0.582349	0.256	0.162	5.13872e-66
Gmfg	1.81636e-71	0.578017	0.266	0.171	6.36961e-67
Tm6sf1	1.22381e-148	0.57612	0.482	0.302	4.29167e-144
Egr1	2.11144e-68	0.574847	0.345	0.24	7.4044e-64
Cd300c2	4.83295e-175	0.573516	0.612	0.418	1.69482e-170
Rpl35	3.43921e-175	0.56799	0.585	0.378	1.20606e-170
Id2	2.17001e-85	0.566901	0.263	0.157	7.60981e-81
Rps5	3.38108e-211	0.565137	0.725	0.496	1.18568e-206
Atp5c1	3.29119e-73	0.56278	0.278	0.179	1.15416e-68
Gpx4	1.08103e-70	0.561213	0.281	0.184	3.79095e-66
Osbpl11	1.00827e-101	0.556348	0.3	0.177	3.53581e-97
Txnip	8.53747e-125	0.554499	0.461	0.304	2.99392e-120
Marchf1	6.04828e-116	0.551099	0.376	0.232	2.12101e-111
Rhob	1.59253e-168	0.546726	0.665	0.47	5.58467e-164
Pnrc1	3.29773e-107	0.545452	0.419	0.278	1.15645e-102
Havcr2	2.5633e-147	0.542211	0.482	0.306	8.98897e-143
Tbc1d9	1.09958e-86	0.536271	0.264	0.156	3.85602e-82
Rpl9	5.21032e-192	0.53377	0.755	0.562	1.82715e-187
Btf3	9.50441e-153	0.533618	0.556	0.367	3.33301e-148
Tcn2	2.30847e-84	0.529171	0.293	0.183	8.09534e-80
Lap3	2.0738e-75	0.524014	0.298	0.194	7.27242e-71
Rpl3	5.25141e-173	0.523453	0.69	0.483	1.84156e-168
Rps3	3.18196e-192	0.520539	0.75	0.55	1.11585e-187
Pnp	1.14177e-76	0.515164	0.317	0.209	4.00397e-72
Eif3k	1.55096e-68	0.512007	0.291	0.193	5.43889e-64
Selenos	4.45348e-87	0.508781	0.329	0.212	1.56175e-82
Kcnk6	7.76863e-95	0.508172	0.283	0.166	2.7243e-90
Ppp1r14b	9.96393e-74	0.50785	0.329	0.223	3.49415e-69
Tspo	1.12838e-59	0.507583	0.283	0.194	3.957e-55
Selenof	1.0622e-110	0.501743	0.446	0.296	3.72493e-106
Asah1	7.76537e-147	0.500718	0.544	0.362	2.72316e-142
Tomm20	1.64024e-61	0.498662	0.276	0.186	5.752e-57
C1qb	0	0.494901	0.971	0.893	0
Ldhb	9.46413e-106	0.492952	0.444	0.298	3.31888e-101
Polr1d	2.88245e-71	0.491733	0.289	0.19	1.01082e-66
Rps9	1.01631e-222	0.488665	0.872	0.718	3.56399e-218
Psenen	3.27928e-62	0.487994	0.296	0.203	1.14998e-57
Tmem119	3.38843e-131	0.486909	0.587	0.41	1.18825e-126
Bnip3l	2.12497e-95	0.486234	0.344	0.219	7.45183e-91
Rpl15	2.17753e-170	0.481901	0.739	0.534	7.63616e-166
Cox7a2l	3.22615e-103	0.479168	0.429	0.285	1.13134e-98
Rpl18	1.00363e-156	0.471465	0.711	0.506	3.51954e-152
Rps13	2.56918e-177	0.469332	0.769	0.571	9.00961e-173
Btg2	2.78595e-104	0.469038	0.637	0.477	9.76977e-100
Hint1	1.5067e-62	0.462397	0.303	0.206	5.28369e-58
Sub1	2.2323e-92	0.46164	0.401	0.269	7.82825e-88
Atp6ap2	9.90728e-74	0.461459	0.332	0.223	3.47428e-69
Rps7	5.56004e-174	0.460792	0.797	0.604	1.9498e-169
Rpl8	1.27815e-145	0.460181	0.687	0.488	4.48222e-141
Ubc	1.29774e-138	0.459205	0.685	0.499	4.55093e-134
Tmem50a	3.51507e-115	0.457755	0.518	0.355	1.23267e-110
Stab1	1.01858e-86	0.457569	0.292	0.177	3.57197e-82
Eif5a	6.30947e-55	0.456807	0.264	0.179	2.2126e-50
Slc25a5	2.42984e-99	0.4558	0.443	0.3	8.52095e-95
Rpl29	4.51323e-140	0.454354	0.682	0.488	1.5827e-135
Eef1b2	1.77555e-119	0.448904	0.584	0.408	6.22649e-115
Vdac2	3.17454e-97	0.445088	0.419	0.281	1.11325e-92
Pik3r1	8.36491e-117	0.444849	0.534	0.366	2.93341e-112
Higd2a	4.70302e-55	0.44239	0.256	0.171	1.64925e-50
Rplp0	4.95946e-152	0.440652	0.748	0.552	1.73918e-147
Rtraf	1.41408e-52	0.440101	0.255	0.174	4.95889e-48
Ifngr1	3.95882e-140	0.438911	0.706	0.521	1.38828e-135
Rpl17	6.49921e-184	0.438707	0.82	0.628	2.27914e-179
Atp5a1	1.20215e-73	0.437748	0.339	0.23	4.21569e-69
Psma7	2.30634e-50	0.437446	0.269	0.187	8.08789e-46
Rnase4	2.6847e-110	0.436229	0.599	0.436	9.4147e-106
C1qa	1.99085e-279	0.435407	0.984	0.952	6.98151e-275
Rps4x	6.90542e-162	0.431815	0.819	0.667	2.42159e-157
Ndufa4	5.49317e-68	0.431545	0.333	0.227	1.92634e-63
Rps28	4.88682e-149	0.429301	0.777	0.576	1.71371e-144
Chic2	1.89768e-87	0.428977	0.3	0.184	6.65478e-83
Chka	6.72476e-70	0.42797	0.25	0.153	2.35824e-65
Oaz1	4.01707e-122	0.426516	0.567	0.388	1.40871e-117
Eif1	4.49404e-146	0.424149	0.756	0.547	1.57597e-141
Srp14	3.89708e-51	0.42115	0.298	0.213	1.36663e-46
Bcl10	7.83222e-64	0.41806	0.277	0.181	2.7466e-59
Cox4i1	4.3049e-109	0.417295	0.544	0.376	1.50964e-104
Slc25a4	1.09754e-56	0.41531	0.282	0.191	3.84886e-52
Rps3a1	6.05384e-158	0.414255	0.818	0.643	2.12296e-153
Dazap2	1.09642e-59	0.411678	0.306	0.211	3.84493e-55
Rps21	1.00933e-138	0.407222	0.818	0.65	3.53953e-134
Rpl22l1	2.08428e-74	0.406861	0.402	0.282	7.30914e-70
Rpl19	5.19234e-155	0.405664	0.824	0.657	1.82085e-150
Cst3	1.09366e-201	0.405332	0.994	0.973	3.83525e-197
Atp5g2	1.08678e-78	0.40531	0.433	0.304	3.81113e-74
Eef1d	2.80292e-62	0.403848	0.346	0.243	9.82927e-58
Vamp8	1.38421e-61	0.403378	0.319	0.221	4.85416e-57
Psmb8	4.66142e-58	0.402354	0.318	0.222	1.63467e-53
Rpsa	1.6694e-135	0.401912	0.731	0.523	5.85424e-131
Sh3bgrl3	2.1417e-110	0.401303	0.613	0.433	7.51053e-106
Cebpa	3.9289e-76	0.396482	0.39	0.268	1.37779e-71
Rps27a	1.08609e-167	0.395228	0.859	0.709	3.8087e-163
Rps26	5.93232e-121	0.395074	0.682	0.49	2.08034e-116
Pkig	7.90656e-53	0.3947	0.284	0.197	2.77267e-48
Tmed2	2.32373e-67	0.39469	0.368	0.258	8.14887e-63
Tifa	4.80314e-56	0.392235	0.275	0.184	1.68436e-51
Sgk1	6.95917e-65	0.390227	0.393	0.28	2.44044e-60
Reep5	5.51684e-62	0.389259	0.32	0.22	1.93464e-57
Ptpn1	1.66441e-93	0.388854	0.488	0.341	5.83677e-89
Snhg8	6.47059e-55	0.386337	0.301	0.209	2.26911e-50
Rpl10a	1.87302e-111	0.384985	0.734	0.555	6.5683e-107
Ier2	2.40801e-50	0.38434	0.295	0.207	8.44442e-46
Fau	4.52421e-167	0.384213	0.894	0.781	1.58655e-162
Map1lc3b	8.34716e-56	0.38393	0.305	0.213	2.92718e-51
Rpl7	7.70641e-128	0.382992	0.758	0.571	2.70248e-123
Rpl18a	1.38219e-140	0.382528	0.829	0.661	4.84705e-136
Atp5pb	2.71816e-55	0.381254	0.295	0.204	9.53205e-51
Zfand5	3.36671e-63	0.381165	0.353	0.246	1.18064e-58
Hnrnpab	2.41817e-37	0.379895	0.257	0.188	8.48005e-33
Comt	1.33627e-71	0.379137	0.373	0.257	4.68604e-67
Rps24	2.22838e-161	0.378228	0.881	0.75	7.81447e-157
Rps16	8.24985e-143	0.377163	0.852	0.707	2.89306e-138
Pitpnc1	4.50678e-69	0.37681	0.29	0.186	1.58044e-64
Jund	4.89741e-94	0.376281	0.584	0.428	1.71742e-89
Ssr4	1.46128e-87	0.37625	0.493	0.349	5.12441e-83
Psmb1	8.89165e-44	0.374227	0.256	0.18	3.11812e-39
Rps27	5.63576e-125	0.373245	0.75	0.553	1.97635e-120
Cyba	1.02771e-103	0.373205	0.73	0.554	3.60396e-99
Psme1	9.95836e-76	0.372912	0.41	0.287	3.4922e-71
Jun	1.07611e-70	0.372432	0.512	0.385	3.77371e-66
Atp5h	1.45524e-54	0.372155	0.348	0.251	5.10325e-50
Selplg	4.24685e-109	0.371936	0.757	0.596	1.48929e-104
Wasf2	7.68914e-103	0.370658	0.534	0.374	2.69643e-98
Washc2	3.80667e-62	0.370535	0.279	0.183	1.33492e-57
Mcl1	1.15506e-85	0.36986	0.51	0.366	4.05058e-81
Rpl34	3.76478e-109	0.365506	0.764	0.595	1.32023e-104
Rps29	4.14307e-179	0.365259	0.918	0.814	1.45289e-174
Ctsf	3.17489e-62	0.363807	0.286	0.189	1.11337e-57
Serinc3	4.18768e-135	0.363217	0.874	0.741	1.46854e-130
Prdx5	1.62908e-61	0.362613	0.378	0.27	5.71286e-57
Rpl6	4.25503e-131	0.362404	0.834	0.661	1.49216e-126
Hmgb1	1.03451e-95	0.362136	0.575	0.413	3.62781e-91
Ppia	6.83492e-121	0.358848	0.81	0.633	2.39687e-116
Eif3e	4.81092e-43	0.357893	0.279	0.2	1.68709e-38
Cd47	4.45449e-68	0.356517	0.348	0.238	1.5621e-63
Uqcrh	4.01641e-66	0.355649	0.427	0.306	1.40847e-61
Rpl22	1.5909e-104	0.355441	0.724	0.533	5.57896e-100
Cnbp	3.23473e-74	0.354092	0.418	0.293	1.13436e-69
Ndufc2	4.20012e-56	0.353691	0.351	0.25	1.4729e-51
Zfp36l2	2.88212e-94	0.353199	0.622	0.462	1.0107e-89
H2-T23	1.88064e-61	0.353189	0.297	0.199	6.59504e-57
Rpl41	3.33585e-109	0.352898	0.743	0.548	1.16982e-104
Cfl1	4.23983e-89	0.349346	0.662	0.499	1.48682e-84
Rnf130	6.67467e-68	0.34922	0.399	0.282	2.34067e-63
1700017B05Rik	9.10356e-60	0.348771	0.283	0.187	3.19244e-55
Eif3f	7.31913e-68	0.348659	0.389	0.272	2.56667e-63
Naca	8.46752e-104	0.34704	0.674	0.486	2.96939e-99
Mafb	1.65638e-125	0.34662	0.878	0.732	5.80858e-121
Gpx1	2.73109e-58	0.346429	0.365	0.259	9.5774e-54
Rpl7a	1.41171e-93	0.345226	0.704	0.528	4.95058e-89
Arf4	6.02639e-43	0.342357	0.333	0.248	2.11334e-38
Ndufa6	2.59669e-41	0.340499	0.301	0.222	9.10608e-37
Rpl38	8.56863e-107	0.340188	0.699	0.497	3.00485e-102
Rps14	3.34181e-116	0.339209	0.83	0.687	1.1719e-111
Rps11	1.58886e-140	0.335705	0.879	0.733	5.5718e-136
Ypel3	6.7966e-74	0.334303	0.377	0.256	2.38343e-69
Taldo1	5.93316e-50	0.334048	0.309	0.22	2.08064e-45
Clic1	9.23742e-88	0.330986	0.583	0.418	3.23938e-83
Pebp1	2.76098e-48	0.33077	0.279	0.195	9.68222e-44
Bst2	3.41921e-46	0.32943	0.387	0.292	1.19905e-41
Rps15a	5.96014e-122	0.329112	0.843	0.692	2.0901e-117
Rpl32	8.23033e-121	0.328959	0.837	0.671	2.88621e-116
Atp5l	2.70046e-62	0.328934	0.415	0.299	9.46997e-58
Atp5b	2.55666e-53	0.326895	0.329	0.234	8.9657e-49
Rpl11	1.00416e-115	0.326653	0.846	0.688	3.52137e-111
Arpc3	1.73509e-76	0.326077	0.521	0.378	6.08462e-72
Arhgdib	5.14789e-45	0.324037	0.317	0.23	1.80526e-40
Ntpcr	7.79384e-68	0.323007	0.384	0.268	2.73314e-63
Rpl13	1.26441e-144	0.322871	0.906	0.791	4.43402e-140
Snhg12	1.55011e-43	0.320872	0.254	0.176	5.43592e-39
Dad1	1.0496e-37	0.320091	0.27	0.197	3.68074e-33
Fos	2.40937e-37	0.319486	0.291	0.215	8.44918e-33
Mrfap1	1.53331e-55	0.31864	0.366	0.263	5.37701e-51
Fuca1	3.02966e-51	0.318197	0.294	0.205	1.06244e-46
Rpl4	5.75143e-80	0.316394	0.532	0.38	2.01691e-75
Ssh2	2.26533e-99	0.315768	0.786	0.619	7.94406e-95
Rpl12	1.77679e-90	0.314806	0.805	0.649	6.23086e-86
Atp6v0e	1.89233e-66	0.314695	0.421	0.301	6.63604e-62
Ifi204	1.19571e-64	0.31351	0.351	0.24	4.19312e-60
Tnfaip8	6.06296e-53	0.312045	0.322	0.226	2.12616e-48
Sipa1	1.19606e-57	0.311561	0.323	0.223	4.19433e-53
Picalm	1.92091e-83	0.311088	0.727	0.564	6.73624e-79
Npm1	1.00831e-84	0.310395	0.632	0.462	3.53594e-80
Sdf4	1.58397e-53	0.309227	0.327	0.231	5.55467e-49
Ostf1	2.83393e-51	0.30875	0.343	0.247	9.93801e-47
Nrip1	3.55944e-81	0.308704	0.599	0.444	1.24823e-76
Ncf1	4.14718e-73	0.308399	0.507	0.372	1.45433e-68
Pfdn5	5.08699e-83	0.308237	0.577	0.414	1.7839e-78
Eif3h	9.78146e-42	0.307505	0.294	0.214	3.43016e-37
Atp6v1f	2.21693e-57	0.30729	0.396	0.287	7.77433e-53
Sla	1.49468e-55	0.307127	0.275	0.183	5.24156e-51
Atf4	1.89602e-41	0.306954	0.271	0.193	6.64898e-37
Slc12a9	9.14173e-58	0.306526	0.292	0.195	3.20582e-53
Atp6v1g1	1.24555e-66	0.306158	0.475	0.346	4.36791e-62
Trmt112	2.00298e-38	0.305447	0.273	0.199	7.02405e-34
Rpl30	2.75867e-110	0.304687	0.863	0.731	9.67412e-106
Serp1	2.1755e-41	0.303169	0.307	0.225	7.62904e-37
Ppp1r10	6.61402e-56	0.301299	0.473	0.354	2.31941e-51
Ier5	9.32458e-42	0.301171	0.457	0.358	3.26994e-37
Golm1	1.94267e-85	0.301059	0.596	0.44	6.81255e-81
Lgmn	1.7663e-117	0.30094	0.929	0.854	6.19406e-113
Rpl14	1.42543e-85	0.300267	0.721	0.539	4.9987e-81
Jak1	3.56851e-57	0.299376	0.335	0.234	1.2514e-52
Cd81	5.53889e-106	0.298197	0.907	0.803	1.94238e-101
Rps23	5.72337e-110	0.296754	0.851	0.708	2.00707e-105
Lag3	1.97876e-54	0.29563	0.335	0.235	6.93911e-50
Rabac1	2.33029e-51	0.295596	0.365	0.267	8.17185e-47
Srp9	2.98505e-44	0.29419	0.316	0.23	1.0468e-39
Rpl35a	4.66777e-109	0.293255	0.866	0.727	1.63689e-104
Selenop	1.31857e-76	0.293003	0.71	0.554	4.62397e-72
Rpl36a	8.39824e-77	0.292628	0.632	0.463	2.94509e-72
Pon2	3.63266e-48	0.29223	0.257	0.175	1.2739e-43
Bcap31	1.22953e-40	0.289154	0.315	0.233	4.31173e-36
Vsir	7.44203e-80	0.287962	0.722	0.565	2.60977e-75
Cebpg	4.11296e-66	0.287643	0.411	0.288	1.44233e-61
Adap2	3.06408e-89	0.287505	0.574	0.412	1.07451e-84
Tmem59	1.36432e-65	0.286927	0.52	0.389	4.78439e-61
Ppp1ca	7.01386e-36	0.286265	0.258	0.188	2.45962e-31
Rpl23	1.24045e-122	0.285603	0.918	0.82	4.35001e-118
Adipor1	1.85657e-40	0.285392	0.27	0.192	6.51062e-36
Bsg	3.94243e-59	0.285167	0.45	0.328	1.38253e-54
Ftl1	2.65384e-88	0.283177	0.852	0.699	9.3065e-84
Bri3	7.13563e-69	0.283025	0.551	0.406	2.50232e-64
Gabarap	2.8119e-69	0.28273	0.521	0.377	9.86075e-65
Dst	5.61675e-86	0.282198	0.744	0.584	1.96968e-81
Rhoa	5.69602e-68	0.282003	0.616	0.464	1.99748e-63
Tmco1	2.00373e-40	0.281703	0.295	0.215	7.02668e-36
Eif5	4.77379e-69	0.281608	0.489	0.354	1.67407e-64
Akirin2	4.21799e-35	0.281231	0.252	0.182	1.47916e-30
Atp5e	3.19913e-45	0.281183	0.366	0.27	1.12187e-40
Rps2	1.14595e-70	0.280875	0.731	0.575	4.01861e-66
Rps6	1.53947e-69	0.280367	0.671	0.507	5.39861e-65
Atp5j	3.49543e-37	0.278006	0.296	0.219	1.22578e-32
Lamtor4	1.14788e-40	0.277849	0.337	0.252	4.02539e-36
H3f3a	6.11132e-83	0.277274	0.665	0.482	2.14312e-78
Rbx1	2.02514e-52	0.277268	0.397	0.292	7.10176e-48
Rpl36	4.5622e-77	0.275374	0.702	0.52	1.59987e-72
Rack1	4.56299e-70	0.275091	0.682	0.52	1.60015e-65
Klf6	6.28456e-45	0.274167	0.399	0.299	2.20387e-40
C1qc	1.18538e-157	0.274067	0.982	0.939	4.15689e-153
Cox6b1	4.64696e-32	0.2739	0.275	0.206	1.62959e-27
Nipa2	1.22556e-57	0.273304	0.325	0.222	4.2978e-53
Uqcrb	8.00255e-33	0.271253	0.285	0.214	2.80633e-28
Pip4p1	3.28826e-55	0.270839	0.336	0.234	1.15313e-50
Atxn7l3b	1.37858e-43	0.269382	0.309	0.222	4.8344e-39
Irf2	4.54256e-61	0.266986	0.437	0.315	1.59298e-56
Snrpg	3.20174e-35	0.266729	0.331	0.252	1.12279e-30
Rpl28	6.84618e-86	0.265991	0.799	0.61	2.40082e-81
Rplp1	1.73035e-124	0.265914	0.926	0.842	6.068e-120
Spcs2	6.79482e-48	0.265681	0.412	0.31	2.38281e-43
Fcgr1	9.73555e-50	0.264767	0.429	0.321	3.41406e-45
Pten	3.8901e-62	0.263548	0.384	0.269	1.36418e-57
Tpt1	9.15389e-136	0.262667	0.957	0.9	3.21009e-131
Tsn	1.53866e-34	0.262532	0.251	0.181	5.39576e-30
Srsf3	1.07352e-63	0.261785	0.567	0.428	3.76461e-59
Dhx9	4.32938e-63	0.26028	0.372	0.254	1.51823e-58
Rpl39	2.80429e-76	0.259926	0.83	0.683	9.83407e-72
Rpl37a	1.52876e-78	0.259563	0.842	0.693	5.36105e-74
Ly6e	1.5351e-59	0.259362	0.672	0.521	5.3833e-55
Pomp	4.62317e-52	0.25745	0.445	0.331	1.62125e-47
Brk1	9.46305e-51	0.25745	0.407	0.299	3.3185e-46
Rps8	2.61621e-86	0.256995	0.88	0.754	9.17451e-82
Ttc28	2.03166e-50	0.255974	0.283	0.193	7.12464e-46
Pag1	3.44126e-71	0.253993	0.656	0.5	1.20678e-66
Rcsd1	2.38104e-44	0.252011	0.297	0.211	8.34985e-40
Nedd8	1.43849e-29	0.251231	0.286	0.219	5.0445e-25
Mrpl52	7.52883e-31	0.250919	0.282	0.213	2.64021e-26
Fcer1g	7.90099e-92	0.250835	0.895	0.782	2.77072e-87
Acox3	1.55032e-52	0.250563	0.316	0.217	5.43666e-48
Slc3a2	4.71713e-58	0.25015	0.46	0.338	1.6542e-53
Cyth4	1.06668e-07	-0.253061	0.665	0.615	0.00374064
Cx3cr1	9.05714e-38	-0.255994	0.901	0.864	3.17616e-33
Itgam	1.32922e-17	-0.269378	0.69	0.656	4.6613e-13
H2-K1	6.63045e-63	-0.2798	0.859	0.834	2.32517e-58
Lair1	8.45981e-18	-0.309766	0.755	0.703	2.96669e-13
Fus	3.87235e-36	-0.343064	0.823	0.788	1.35796e-31
Hpgds	5.58384e-25	-0.352999	0.724	0.686	1.95814e-20
Mef2c	1.31084e-60	-0.356285	0.845	0.82	4.59685e-56
Cfh	1.23059e-14	-0.358634	0.569	0.549	4.31545e-10
Epb41l2	7.65925e-70	-0.365567	0.874	0.845	2.68595e-65
Sfpq	2.34178e-10	-0.379102	0.489	0.48	8.21217e-06
Cltc	1.53692e-13	-0.379234	0.493	0.486	5.38968e-09
Mbnl1	1.2336e-54	-0.381268	0.793	0.768	4.32599e-50
Dock2	8.9305e-07	-0.382583	0.453	0.44	0.0313175
Mycbp2	1.31245e-09	-0.384948	0.513	0.496	4.6025e-05
Dynll1	1.23051e-07	-0.387242	0.264	0.283	0.00431515
Pnisr	2.78701e-08	-0.390557	0.533	0.509	0.000977348
Qk	1.01703e-65	-0.398347	0.781	0.76	3.5665e-61
Xist	8.26866e-179	-0.40636	0.967	0.97	2.89966e-174
Nav2	2.01897e-07	-0.40877	0.463	0.45	0.00708012
Plxnb2	2.11148e-07	-0.418704	0.459	0.445	0.00740454
Ttc14	1.80856e-08	-0.432621	0.442	0.434	0.000634227
Spp1	4.18639e-34	-0.433433	0.244	0.302	1.46808e-29
Apbb1ip	1.0418e-35	-0.434393	0.62	0.612	3.65337e-31
mt-Nd4l	1.8437e-29	-0.454137	0.558	0.565	6.46548e-25
Plek	8.49862e-18	-0.456399	0.415	0.429	2.9803e-13
mt-Cytb	3.96264e-151	-0.465251	0.964	0.958	1.38962e-146
AU020206	8.43132e-22	-0.467096	0.58	0.569	2.9567e-17
Kctd12	4.92816e-88	-0.476213	0.718	0.713	1.72821e-83
mt-Nd2	9.24027e-155	-0.481088	0.866	0.887	3.24038e-150
Nfkb1	3.36675e-07	-0.48715	0.288	0.298	0.0118065
mt-Co3	3.33487e-225	-0.48879	0.981	0.98	1.16947e-220
Tmcc3	6.66424e-17	-0.489275	0.44	0.447	2.33701e-12
Irf8	9.67929e-73	-0.490021	0.672	0.668	3.39433e-68
Arhgap5	1.05851e-63	-0.490654	0.711	0.701	3.71197e-59
Phip	1.07674e-09	-0.49394	0.348	0.358	3.77591e-05
Ogt	5.32738e-21	-0.500935	0.512	0.511	1.8682e-16
Sall1	4.49903e-15	-0.502375	0.407	0.413	1.57772e-10
Macf1	3.16353e-63	-0.504212	0.691	0.696	1.10939e-58
Skap2	1.61014e-13	-0.506069	0.422	0.425	5.64642e-09
Hnrnph1	1.02209e-20	-0.509626	0.537	0.529	3.58427e-16
Plxdc2	1.10738e-93	-0.524382	0.648	0.679	3.88334e-89
Zcchc7	3.89793e-16	-0.525531	0.395	0.41	1.36693e-11
Znrf2	4.32362e-08	-0.527329	0.26	0.275	0.00151621
Csf3r	1.73058e-20	-0.52784	0.462	0.466	6.06879e-16
Ddx17	1.12427e-30	-0.5334	0.511	0.521	3.94258e-26
Huwe1	7.32749e-07	-0.553928	0.289	0.295	0.025696
Clec7a	1.83421e-21	-0.55832	0.25	0.29	6.43222e-17
Wsb1	7.71521e-29	-0.564317	0.468	0.482	2.70557e-24
Nav3	1.5378e-27	-0.571921	0.425	0.449	5.39277e-23
Sirpa	8.94388e-161	-0.586495	0.725	0.755	3.13644e-156
Hif1a	1.59357e-10	-0.587072	0.269	0.286	5.58833e-06
Lars2	8.58482e-40	-0.587192	0.446	0.476	3.01052e-35
Fbrsl1	1.97517e-07	-0.596816	0.246	0.258	0.00692652
Gm2629	3.61168e-09	-0.608196	0.358	0.358	0.000126654
mt-Atp6	9.59242e-261	-0.60918	0.982	0.981	3.36387e-256
mt-Nd1	1.37108e-176	-0.616806	0.931	0.932	4.8081e-172
Dnmt3a	1.3236e-16	-0.639094	0.277	0.306	4.64159e-12
Pdgfb	3.86889e-16	-0.639125	0.224	0.257	1.35674e-11
mt-Nd4	2.21241e-285	-0.642142	0.937	0.946	7.75847e-281
Myo1f	6.99435e-16	-0.651658	0.221	0.253	2.45278e-11
Zeb2	9.19557e-221	-0.656446	0.758	0.805	3.2247e-216
mt-Co2	4.84425e-265	-0.660252	0.971	0.971	1.69878e-260
Ptprc	4.21109e-181	-0.662525	0.78	0.81	1.47675e-176
mt-Nd3	6.93407e-97	-0.681441	0.62	0.688	2.43164e-92
Ints6l	1.17444e-18	-0.718181	0.404	0.408	4.11851e-14
Asph	5.56956e-90	-0.72088	0.48	0.544	1.95313e-85
mt-Co1	1.87856e-300	-0.72511	0.974	0.976	6.58774e-296
mt-Nd5	8.61034e-137	-0.733827	0.682	0.742	3.01948e-132
Nrp1	1.00252e-41	-0.770012	0.27	0.33	3.51565e-37
Abcc5	1.37856e-32	-0.791002	0.237	0.288	4.83433e-28
Tsix	8.62924e-38	-0.791859	0.352	0.389	3.0261e-33
Lyst	1.24981e-19	-0.805493	0.216	0.25	4.38284e-15
Lpl	7.58126e-91	-0.850162	0.204	0.309	2.6586e-86
Mir99ahg	7.09364e-50	-0.852391	0.261	0.329	2.4876e-45
Fchsd2	1.22384e-50	-0.943997	0.218	0.286	4.29177e-46
Cd180	6.82926e-113	-0.946198	0.321	0.428	2.39488e-108
Slc12a2	1.6245e-48	-0.94744	0.202	0.268	5.69678e-44
Rn18s-rs5	0	-1.00703	0.61	1	0
mt-Nd6	9.12385e-43	-1.0657	0.209	0.267	3.19955e-38
Il6st	1.58078e-69	-1.07861	0.196	0.279	5.54347e-65
