## Supplementary Table 3 for "Neuronal activity promotes repair by microglial reprogramming following demyelination"

### Sheet: DEG hM4 CNO vs NaCl
Differentially expressed gene between hM4D(Gi) CNO vs hM4D(Gi) NaCl
gene	p_val	avg_log2FC	pct.1	pct.2	p_val_adj
Cd74	8.7978e-102	0.645256	0.296	0.208	3.08521e-97
Rps3a1	0	0.599901	0.675	0.538	0
Rps10	2.0813e-92	0.595882	0.252	0.172	7.29869e-88
Rps4x	0	0.55574	0.715	0.56	0
Rpl9	1.94835e-220	0.526926	0.6	0.468	6.83247e-216
Rpl7	1.45215e-234	0.519379	0.623	0.494	5.09241e-230
Eef1b2	1.20505e-112	0.503728	0.419	0.318	4.22586e-108
Rps13	4.3884e-179	0.497711	0.585	0.475	1.53892e-174
Rpl30	2.0532e-275	0.496267	0.755	0.644	7.20018e-271
Fth1	0	0.494504	0.936	0.857	0
Fau	7.45446e-288	0.49215	0.791	0.658	2.61413e-283
Pfdn5	7.58902e-119	0.480986	0.448	0.342	2.66132e-114
Rps26	8.93327e-121	0.471298	0.48	0.379	3.13272e-116
Rps24	3.9558e-242	0.467891	0.739	0.638	1.38722e-237
Uqcrh	1.9389e-76	0.464492	0.298	0.219	6.79935e-72
Atp5g2	4.36672e-74	0.461764	0.311	0.232	1.53132e-69
Rps21	7.63078e-135	0.461148	0.599	0.52	2.67596e-130
Rpl24	1.23432e-76	0.458455	0.315	0.235	4.32852e-72
Rps7	3.6834e-202	0.454778	0.661	0.553	1.2917e-197
Rpl38	3.06993e-86	0.454722	0.467	0.391	1.07656e-81
Rpl34	1.09785e-128	0.449716	0.564	0.471	3.84995e-124
Rps3	6.28261e-156	0.448672	0.574	0.465	2.20318e-151
Rps14	3.50687e-224	0.448192	0.718	0.601	1.22979e-219
Rps5	1.31106e-132	0.447568	0.53	0.427	4.59762e-128
Rpl22	2.84875e-123	0.447014	0.54	0.448	9.99001e-119
Rps15a	8.43817e-185	0.441927	0.693	0.598	2.9591e-180
Lyz2	1.93947e-53	0.441701	0.574	0.514	6.80132e-49
Rplp1	5.0326e-297	0.438714	0.867	0.775	1.76483e-292
Rps28	9.72847e-93	0.43799	0.543	0.476	3.41158e-88
Rpl36a	9.9323e-85	0.437572	0.458	0.379	3.48306e-80
Rps27a	1.12667e-230	0.437414	0.741	0.632	3.95102e-226
Rpl8	4.60243e-122	0.435836	0.512	0.409	1.61398e-117
Rpl3	6.09203e-124	0.433598	0.503	0.399	2.13635e-119
Rps9	1.97848e-231	0.43045	0.761	0.652	6.93814e-227
Rpl37	8.97757e-121	0.430306	0.63	0.565	3.14826e-116
Rpl18	2.05877e-116	0.414833	0.531	0.431	7.21968e-112
Rps23	1.70335e-197	0.411519	0.714	0.608	5.9733e-193
Bsg	4.02591e-74	0.408109	0.367	0.283	1.41181e-69
Rps27	5.16218e-73	0.404147	0.513	0.45	1.81027e-68
Rplp2	2.34084e-163	0.399963	0.678	0.58	8.20886e-159
Rpl17	2.60427e-172	0.396543	0.68	0.577	9.13266e-168
Rpl35	1.11613e-59	0.394746	0.369	0.298	3.91404e-55
Rpl5	7.26664e-139	0.392602	0.605	0.503	2.54827e-134
Cst3	3.93765e-297	0.388488	0.991	0.984	1.38086e-292
Rpl41	2.12296e-75	0.388281	0.525	0.46	7.44478e-71
Rpl35a	3.13727e-146	0.388174	0.723	0.661	1.10018e-141
Tmem119	1.19743e-61	0.38817	0.367	0.293	4.19914e-57
Eif3f	6.06296e-55	0.387902	0.295	0.227	2.12616e-50
Btf3	5.52657e-83	0.386308	0.422	0.33	1.93806e-78
Cox7a2l	2.95998e-61	0.384983	0.31	0.237	1.038e-56
Rpl18a	8.20905e-170	0.380649	0.689	0.591	2.87875e-165
Rpl37a	5.68584e-106	0.380473	0.648	0.596	1.99391e-101
Ltc4s	7.84229e-43	0.378397	0.263	0.207	2.75013e-38
Rps29	4.02118e-115	0.374158	0.761	0.709	1.41015e-110
Rps20	1.04823e-153	0.371776	0.73	0.655	3.67593e-149
Otulinl	1.15822e-57	0.368061	0.343	0.271	4.06163e-53
Rplp0	6.96845e-107	0.366049	0.58	0.492	2.44369e-102
Asah1	8.57794e-63	0.363875	0.418	0.339	3.00811e-58
Rps16	7.78068e-160	0.361681	0.73	0.637	2.72853e-155
Rpl23	1.69798e-188	0.360063	0.868	0.818	5.95449e-184
Rpl19	9.61879e-163	0.356011	0.693	0.589	3.37312e-158
Rpl10	6.40151e-119	0.353839	0.612	0.513	2.24488e-114
Rpl10a	3.60675e-95	0.350133	0.561	0.474	1.26481e-90
Rpl26	2.29684e-126	0.348393	0.675	0.6	8.05455e-122
Rpl21	7.36867e-136	0.346839	0.716	0.646	2.58405e-131
Rack1	3.19397e-94	0.34316	0.548	0.459	1.12006e-89
Rpl32	8.25597e-119	0.343044	0.689	0.612	2.8952e-114
Os9	1.34418e-31	0.342379	0.256	0.207	4.71377e-27
Fcgr3	1.9066e-79	0.33835	0.547	0.464	6.68605e-75
Prdx1	9.03623e-49	0.338243	0.329	0.261	3.16883e-44
Rps12	5.42971e-178	0.33723	0.837	0.767	1.90409e-173
Tbca	1.8178e-40	0.334514	0.259	0.202	6.37468e-36
Abca9	1.90037e-39	0.334301	0.308	0.251	6.66423e-35
Dst	6.34533e-64	0.333382	0.613	0.535	2.22518e-59
Tmem59	5.81047e-52	0.333197	0.407	0.337	2.03761e-47
Atp5l	7.1622e-42	0.332416	0.298	0.238	2.51164e-37
Rpl7a	1.65914e-91	0.330573	0.57	0.485	5.81829e-87
Rps8	4.44552e-150	0.330295	0.756	0.675	1.55895e-145
Rps15	4.05339e-83	0.328731	0.581	0.508	1.42144e-78
Rps6	5.3664e-80	0.328579	0.52	0.433	1.88189e-75
Trf	1.73561e-74	0.327833	0.551	0.468	6.08644e-70
Selenof	2.1644e-42	0.327797	0.317	0.255	7.59011e-38
Rpl4	4.82797e-61	0.326469	0.423	0.344	1.69307e-56
Gabarap	1.36022e-64	0.325791	0.423	0.34	4.77003e-60
Rbm26	4.02017e-25	0.324779	0.288	0.244	1.40979e-20
Naca	5.34592e-79	0.324429	0.538	0.458	1.87471e-74
Atp6v0e	9.05509e-47	0.323177	0.324	0.257	3.17544e-42
H2-D1	2.17033e-138	0.321207	0.801	0.728	7.61091e-134
Cyba	8.03086e-76	0.316318	0.574	0.496	2.81626e-71
Rpl11	1.69011e-130	0.315469	0.719	0.646	5.92689e-126
Rps25	1.44715e-104	0.313775	0.679	0.616	5.07487e-100
H2az1	6.87186e-48	0.312689	0.337	0.268	2.40982e-43
Nfe2l2	2.36004e-32	0.312069	0.272	0.22	8.27617e-28
Rps2	1.27851e-79	0.307326	0.586	0.507	4.48347e-75
Prdx5	6.04085e-43	0.306767	0.296	0.233	2.11841e-38
Rpl13	1.06969e-163	0.306667	0.825	0.75	3.75118e-159
Rps19	2.19881e-75	0.306397	0.577	0.505	7.71077e-71
Ifngr1	1.35994e-64	0.305904	0.535	0.455	4.76904e-60
Rbm3	1.89659e-46	0.304615	0.324	0.257	6.65095e-42
Hexb	8.71802e-233	0.302272	0.979	0.971	3.05724e-228
Rps11	9.73649e-134	0.299347	0.798	0.731	3.41439e-129
Rpsa	2.76703e-70	0.298345	0.546	0.471	9.70341e-66
Rpl15	2.97823e-80	0.297643	0.576	0.497	1.04441e-75
Cd300c2	2.15618e-47	0.297094	0.401	0.331	7.56131e-43
Hspe1	1.41903e-36	0.296707	0.255	0.201	4.97625e-32
Rpl39	2.36518e-52	0.293248	0.644	0.607	8.29422e-48
Rpl12	4.00717e-106	0.292487	0.711	0.638	1.40523e-101
Rpl23a	2.17534e-104	0.290938	0.705	0.617	7.62848e-100
Rpl6	1.59557e-91	0.287852	0.67	0.604	5.59534e-87
Akap8l	1.62219e-24	0.284768	0.274	0.23	5.68868e-20
Rpl28	1.20728e-65	0.282567	0.634	0.591	4.23368e-61
C1qb	8.1432e-218	0.279871	0.949	0.916	2.85566e-213
C1qa	4.33162e-252	0.279317	0.979	0.958	1.51901e-247
C1qc	2.19144e-283	0.278444	0.974	0.948	7.68496e-279
Tpt1	2.50791e-208	0.278387	0.939	0.903	8.79474e-204
Rps18	9.28657e-58	0.276992	0.559	0.496	3.25661e-53
Rabac1	5.42635e-33	0.276745	0.259	0.206	1.90291e-28
Rnase4	4.06071e-41	0.27506	0.458	0.395	1.42401e-36
Sh3bgrl3	2.73613e-51	0.272502	0.472	0.399	9.59505e-47
Rpl29	1.0039e-50	0.271817	0.527	0.464	3.52048e-46
Pomp	3.88146e-38	0.271185	0.33	0.268	1.36115e-33
Ssr4	7.48821e-35	0.269825	0.355	0.297	2.62596e-30
Tmsb10	9.31913e-20	0.269076	0.278	0.238	3.26803e-15
Rgs10	1.44148e-70	0.266964	0.611	0.531	5.055e-66
Oaz1	9.94154e-46	0.266259	0.431	0.36	3.4863e-41
Lgmn	1.22599e-95	0.265455	0.883	0.863	4.2993e-91
Ldhb	2.37876e-27	0.263981	0.271	0.223	8.34184e-23
Ctsh	6.88215e-77	0.26143	0.683	0.606	2.41343e-72
Cd81	6.1238e-104	0.258071	0.854	0.811	2.14749e-99
Apoe	7.91085e-27	0.256347	0.988	0.987	2.77418e-22
Actg1	3.35646e-42	0.252334	0.46	0.393	1.17704e-37
Clic1	5.55051e-38	0.251076	0.43	0.368	1.94645e-33
Cpd	4.07258e-09	-0.250184	0.234	0.252	0.000142817
Btg1	1.36753e-12	-0.250798	0.394	0.41	4.79567e-08
Plxdc2	2.44891e-53	-0.254535	0.637	0.671	8.58785e-49
Pou2f2	5.95111e-22	-0.257509	0.491	0.515	2.08693e-17
Junb	3.01465e-12	-0.258724	0.436	0.454	1.05718e-07
Nav3	1.40184e-20	-0.261576	0.393	0.423	4.91596e-16
Celf1	6.06555e-14	-0.263043	0.312	0.335	2.12707e-09
Abcc5	1.92956e-12	-0.263585	0.24	0.263	6.76658e-08
Sowahc	6.04335e-11	-0.277188	0.257	0.277	2.11928e-06
Plekha1	7.06506e-11	-0.289424	0.252	0.271	2.47757e-06
Neat1	1.86386e-18	-0.289466	0.32	0.35	6.53618e-14
Rasgrp3	2.51043e-19	-0.291403	0.308	0.337	8.80356e-15
Smad7	7.86183e-28	-0.294523	0.461	0.492	2.75699e-23
Jun	4.1335e-16	-0.322735	0.337	0.363	1.44954e-11
Asph	3.00169e-53	-0.323163	0.491	0.538	1.05263e-48
Lpl	1.59753e-56	-0.329867	0.321	0.388	5.6022e-52
Dnmt3a	2.61447e-22	-0.332558	0.278	0.312	9.16842e-18
Tmcc3	6.40267e-24	-0.338827	0.346	0.376	2.24529e-19
Mir99ahg	4.33331e-28	-0.344064	0.281	0.321	1.51961e-23
mt-Nd5	4.27288e-125	-0.357944	0.686	0.743	1.49841e-120
Slc12a2	1.05384e-22	-0.36692	0.252	0.285	3.69559e-18
Ier5	7.28056e-23	-0.366955	0.31	0.342	2.55315e-18
Zfp36	2.14918e-20	-0.368393	0.378	0.406	7.53676e-16
Fchsd2	6.35684e-23	-0.379104	0.245	0.28	2.22922e-18
Gnas	1.04707e-108	-0.386684	0.559	0.629	3.67187e-104
Cd180	9.45545e-51	-0.394262	0.358	0.412	3.31584e-46
Lars2	5.9624e-50	-0.421457	0.33	0.386	2.09089e-45
Btg2	1.03225e-80	-0.527552	0.489	0.551	3.61989e-76
Ccl3	4.3363e-57	-0.545889	0.219	0.28	1.52065e-52
mt-Nd3	2.14199e-250	-0.607702	0.579	0.695	7.51154e-246
mt-Nd1	0	-0.628575	0.937	0.963	0
mt-Nd4	0	-0.631396	0.938	0.966	0
mt-Co1	0	-0.654845	0.97	0.985	0
Kcnj2	2.14612e-72	-0.674627	0.2	0.265	7.526e-68
mt-Co2	0	-0.693926	0.965	0.98	0
mt-Cytb	0	-0.769995	0.955	0.979	0
mt-Nd2	0	-0.774962	0.861	0.924	0
mt-Co3	0	-0.780128	0.98	0.991	0
mt-Atp6	0	-0.823939	0.978	0.99	0
