## Supplementary Table 4 for "Neuronal activity promotes repair by microglial reprogramming following demyelination"

### Sheet: Top 200 Marker Cluster SPL
p_val	avg_log2FC	pct,1	pct,2	p_val_adj	cluster	gene
0	1.58527	0.986	0.982	0	SPL	mt-Co3
0	1.55313	0.985	0.981	0	SPL	mt-Atp6
0	1.54722	0.976	0.969	0	SPL	mt-Co2
0	1.53397	0.973	0.959	0	SPL	mt-Cytb
0	1.49353	0.911	0.87	0	SPL	mt-Nd2
0	1.48757	0.955	0.935	0	SPL	mt-Nd1
2.48e-147	1.43809	0.267	0.213	8.68e-143	SPL	mt-Nd6
0	1.42043	0.691	0.612	0	SPL	mt-Nd3
0	1.38837	0.958	0.942	0	SPL	mt-Nd4
0	1.37423	0.981	0.973	0	SPL	mt-Co1
0	1.23465	0.739	0.697	0	SPL	mt-Nd5
0	1.19923	0.973	0.912	0	SPL	Rn18s-rs5
4.24e-157	1.14927	0.374	0.36	1.49e-152	SPL	Ints6l
3.39e-89	1.04421	0.391	0.398	1.19e-84	SPL	Lars2
9.6e-298	1.0409	0.501	0.51	3.37e-293	SPL	Hnrnph1
1.47e-267	1.00192	0.495	0.511	5.16e-263	SPL	mt-Nd4l
0	0.967863	0.649	0.678	0	SPL	Ivns1abp
4.18e-36	0.947906	0.315	0.338	1.47e-31	SPL	Gm2629
1.76e-49	0.921343	0.34	0.356	6.19e-45	SPL	Neat1
1.64e-11	0.921184	0.249	0.27	5.74e-07	SPL	Huwe1
3.97e-48	0.896851	0.313	0.322	1.39e-43	SPL	Tsix
1.45e-06	0.880908	0.234	0.255	0.0509818	SPL	Zc3h7a
0	0.868983	0.725	0.778	0	SPL	Ptprc
2.6e-40	0.854642	0.336	0.364	9.12e-36	SPL	Zcchc7
1.8e-09	0.854068	0.249	0.272	6.3e-05	SPL	Ccnt2
9.86e-15	0.85383	0.282	0.311	3.46e-10	SPL	Mdm4
0	0.853161	0.968	0.943	0	SPL	Xist
8.26e-15	0.851236	0.303	0.343	2.9e-10	SPL	Prpf4b
2.46e-13	0.851145	0.283	0.317	8.64e-09	SPL	Adcy7
2.73e-06	0.849386	0.241	0.267	0.0956069	SPL	Smg1
4.25e-23	0.847344	0.337	0.385	1.49e-18	SPL	Ewsr1
2.86e-142	0.84403	0.464	0.507	1e-137	SPL	Ddx17
6.29e-08	0.837024	0.233	0.254	0.00220469	SPL	Tet2
1.52e-21	0.835277	0.286	0.309	5.34e-17	SPL	Mir99ahg
5.25e-15	0.832823	0.286	0.318	1.84e-10	SPL	Stard9
6.74e-60	0.815511	0.391	0.434	2.36e-55	SPL	Ttc14
1.26e-134	0.806243	0.474	0.528	4.41e-130	SPL	Ogt
1.14e-44	0.794624	0.399	0.458	3.98e-40	SPL	Wsb1
0.00124319	0.794256	0.269	0.311	1	SPL	Tasor
9.2e-27	0.792416	0.354	0.403	3.23e-22	SPL	Gls
1.03e-134	0.772656	0.501	0.572	3.61e-130	SPL	AU020206
5.68e-28	0.75885	0.362	0.416	1.99e-23	SPL	Rbm5
9.43e-06	0.758482	0.283	0.326	0.33086	SPL	Pan3
1.49e-111	0.741585	0.481	0.542	5.22e-107	SPL	Pnisr
0	0.740656	0.694	0.765	0	SPL	Son
0	0.738291	0.743	0.8	0	SPL	Luc7l2
3.24e-88	0.729506	0.452	0.508	1.14e-83	SPL	Nktr
0	0.728542	0.629	0.699	0	SPL	Macf1
0.000905803	0.726334	0.215	0.261	1	SPL	Tardbp
1.05e-05	0.720033	0.315	0.377	0.369275	SPL	Nisch
1.47e-06	0.719612	0.301	0.347	0.0514262	SPL	Phip
5.79e-05	0.714533	0.315	0.376	1	SPL	Fubp1
8.48e-21	0.706529	0.367	0.431	2.98e-16	SPL	Ash1l
6.7e-32	0.705706	0.408	0.485	2.35e-27	SPL	Atrx
0	0.702073	1	0.977	0	SPL	Malat1
1.06e-178	0.69575	0.557	0.641	3.72e-174	SPL	Rbm25
1.71e-07	0.683649	0.351	0.426	0.0059801	SPL	Atp8a1
1.91e-15	0.680629	0.367	0.435	6.68e-11	SPL	Ccnl1
1.81e-13	0.678513	0.362	0.427	6.35e-09	SPL	Dleu2
0.000837427	0.673873	0.207	0.252	1	SPL	Cdk12
1.68e-32	0.672464	0.425	0.515	5.89e-28	SPL	Srsf11
2.31e-136	0.671218	0.537	0.629	8.08e-132	SPL	Snrnp70
5.41e-06	0.667103	0.207	0.257	0.189683	SPL	Kmt2c
0.000166764	0.662534	0.209	0.257	1	SPL	Setd5
3.33e-12	0.662049	0.196	0.25	1.17e-07	SPL	Usp34
0	0.659273	0.734	0.815	0	SPL	Fus
0.000770543	0.658883	0.327	0.399	1	SPL	Nsd1
0.00147187	0.65716	0.216	0.265	1	SPL	Snx29
2.48e-143	0.656313	0.554	0.638	8.7e-139	SPL	Dst
0.000914801	0.648504	0.239	0.296	1	SPL	Ankrd17
0.00103472	0.644283	0.254	0.318	1	SPL	Frrs1
8.27e-08	0.643009	0.267	0.345	0.00289959	SPL	Csf2ra
0.00140926	0.639579	0.222	0.273	1	SPL	R3hdm1
7.54e-08	0.639174	0.323	0.361	0.00264304	SPL	Kcnq1ot1
0.00946279	0.638714	0.256	0.32	1	SPL	Safb2
2.9e-09	0.632051	0.38	0.464	0.000101601	SPL	Clk1
2.39e-08	0.627427	0.217	0.276	0.000836646	SPL	Asxl2
2.81e-12	0.62676	0.216	0.277	9.84e-08	SPL	Ythdc1
3.04e-06	0.624488	0.291	0.376	0.106716	SPL	BC005537
0.000545896	0.623716	0.245	0.307	1	SPL	Ppp1r9a
4.78e-18	0.622943	0.192	0.251	1.68e-13	SPL	Marchf7
4.67e-09	0.620751	0.226	0.289	0.000163742	SPL	Ddi2
0.000193078	0.620665	0.278	0.353	1	SPL	Resf1
2.73e-14	0.617374	0.205	0.263	9.57e-10	SPL	Cpd
1.32e-15	0.614074	0.409	0.502	4.65e-11	SPL	Jmjd1c
2.05e-11	0.612666	0.23	0.297	7.18e-07	SPL	Sbno1
1.66e-27	0.612591	0.187	0.252	5.82e-23	SPL	Tcirg1
4.14e-05	0.611534	0.281	0.363	1	SPL	Celf1
1.96e-12	0.60793	0.398	0.486	6.87e-08	SPL	Tra2a
1.12e-06	0.606667	0.246	0.314	0.0391214	SPL	Atf7ip
2.65e-10	0.602575	0.244	0.315	9.31e-06	SPL	Ube3a
1.09e-11	0.600334	0.278	0.37	3.83e-07	SPL	Prkcd
5.24e-11	0.598705	0.206	0.263	1.84e-06	SPL	Trip11
2.61e-22	0.595397	0.2	0.267	9.16e-18	SPL	Ppcdc
6.14e-11	0.59426	0.265	0.344	2.15e-06	SPL	Slc38a2
2.6e-105	0.59145	0.55	0.662	9.13e-101	SPL	Srsf5
1.91e-10	0.589975	0.222	0.287	6.7e-06	SPL	Krit1
1.38e-08	0.588917	0.245	0.315	0.000484019	SPL	Nufip2
1.66e-20	0.58888	0.441	0.547	5.8e-16	SPL	Arglu1
3.66e-67	0.587693	0.513	0.634	1.28e-62	SPL	Sf3b1
4.42e-17	0.58732	0.208	0.274	1.55e-12	SPL	Arhgef2
6.37e-09	0.587126	0.397	0.489	0.000223317	SPL	Dennd4a
1.23e-12	0.586506	0.413	0.512	4.32e-08	SPL	Mycbp2
0.00230034	0.583946	0.278	0.353	1	SPL	Lacc1
1.24e-08	0.583896	0.232	0.297	0.00043332	SPL	Tet3
3.19e-06	0.582168	0.265	0.342	0.111926	SPL	Chd9
2.5e-259	0.579213	0.662	0.774	8.76e-255	SPL	Srrm2
2.2e-294	0.576658	0.677	0.788	7.7e-290	SPL	Rbm39
5.5e-06	0.57516	0.27	0.335	0.192999	SPL	Zbtb20
5.16e-38	0.572876	0.22	0.305	1.81e-33	SPL	Srsf6
9.59e-21	0.570753	0.23	0.31	3.36e-16	SPL	Hnrnpdl
2.35e-06	0.56833	0.394	0.481	0.0825052	SPL	Abca1
1.68e-12	0.56721	0.221	0.286	5.91e-08	SPL	Fchsd2
3.05e-21	0.565744	0.207	0.276	1.07e-16	SPL	Thoc2
2.29e-08	0.557514	0.249	0.321	0.000803856	SPL	Nsd3
8.21e-62	0.556052	0.182	0.267	2.88e-57	SPL	Cdk9
1.3e-19	0.555319	0.192	0.253	4.56e-15	SPL	Tubgcp5
7.67e-27	0.55181	0.199	0.27	2.69e-22	SPL	Fbrsl1
0.00132975	0.551222	0.316	0.412	1	SPL	Klhl24
4.98e-06	0.550923	0.275	0.354	0.17469	SPL	Mkln1
9.19e-13	0.549724	0.238	0.313	3.22e-08	SPL	Stx16
3.28e-22	0.549474	0.189	0.252	1.15e-17	SPL	Golgb1
0.00493331	0.548887	0.392	0.502	1	SPL	Sfpq
2.67e-108	0.548869	0.59	0.706	9.36e-104	SPL	Srgap2
3.11e-273	0.548161	0.695	0.809	1.09e-268	SPL	Rsrp1
6.5e-05	0.546255	0.321	0.422	1	SPL	Pnn
6.96e-20	0.546189	0.202	0.268	2.44e-15	SPL	Sltm
1.75e-13	0.544972	0.218	0.283	6.13e-09	SPL	Dhx9
1.06e-09	0.544807	0.288	0.383	3.72e-05	SPL	Hnrnpl
9.09e-222	0.542121	0.674	0.797	3.19e-217	SPL	Mbnl1
4.71e-07	0.54174	0.288	0.378	0.0165108	SPL	Tcf25
3.91e-10	0.53878	0.267	0.351	1.37e-05	SPL	Pwwp2a
1.68e-13	0.533134	0.279	0.375	5.88e-09	SPL	Fcho2
1.74e-292	0.532155	0.734	0.842	6.09e-288	SPL	Mef2a
2.07e-26	0.530586	0.203	0.274	7.24e-22	SPL	Nrd1
1.04e-20	0.529605	0.208	0.275	3.64e-16	SPL	Ranbp2
1.64e-273	0.528137	0.73	0.825	5.77e-269	SPL	Zeb2
2.71e-33	0.527184	0.185	0.257	9.52e-29	SPL	Hps4
6.59e-18	0.524822	0.243	0.324	2.31e-13	SPL	Hps3
8.86e-30	0.523714	0.192	0.262	3.11e-25	SPL	Spag9
6.05e-19	0.523121	0.222	0.297	2.12e-14	SPL	Akap8l
4.51e-22	0.520579	0.243	0.331	1.58e-17	SPL	Itch
0.000182385	0.519998	0.312	0.404	1	SPL	4632427E13Rik
1.35e-208	0.519179	0.674	0.798	4.73e-204	SPL	Hnrnpa2b1
1.57e-05	0.519071	0.318	0.418	0.550036	SPL	Bclaf1
5.28e-27	0.512786	0.213	0.293	1.85e-22	SPL	Ddx50
0.00012956	0.512268	0.365	0.491	1	SPL	Eif4a2
8.41e-15	0.510848	0.253	0.335	2.95e-10	SPL	Rbm26
1.98e-34	0.50907	0.244	0.338	6.95e-30	SPL	Lnpep
0.000465479	0.508905	0.344	0.455	1	SPL	Prpf38b
2.01e-40	0.507842	0.215	0.3	7.06e-36	SPL	Oip5os1
4.66e-07	0.505874	0.34	0.463	0.0163411	SPL	Lrp1
9.56e-29	0.505007	0.216	0.294	3.35e-24	SPL	Akap9
1.37e-29	0.503371	0.21	0.288	4.82e-25	SPL	N4bp2l2
4.85e-51	0.503009	0.224	0.321	1.7e-46	SPL	Hnrnpm
3.89e-25	0.502367	0.242	0.33	1.37e-20	SPL	Rbbp6
1.13e-16	0.501308	0.302	0.416	3.97e-12	SPL	Srrm1
1.99e-14	0.499966	0.316	0.428	6.98e-10	SPL	Srsf2
2.31e-19	0.497933	0.248	0.336	8.09e-15	SPL	Chd7
3.74e-37	0.496652	0.202	0.282	1.31e-32	SPL	Clasp2
0.000568452	0.495042	0.437	0.565	1	SPL	Mertk
7.2e-38	0.493071	0.194	0.271	2.53e-33	SPL	Cdk11b
1.23e-25	0.488325	0.223	0.303	4.31e-21	SPL	Zfp292
1.38e-23	0.486939	0.265	0.365	4.84e-19	SPL	Colgalt1
1.17e-26	0.486322	0.251	0.343	4.09e-22	SPL	Taok1
9.76e-33	0.486206	0.202	0.28	3.42e-28	SPL	Kdm2a
0.00123796	0.481973	0.355	0.461	1	SPL	Nav3
2.1e-43	0.47746	0.216	0.307	7.36e-39	SPL	Ppp1r12a
7.2e-69	0.477339	0.594	0.737	2.52e-64	SPL	Hpgds
1.15e-22	0.476733	0.265	0.364	4.05e-18	SPL	Senp2
3.27e-35	0.47634	0.196	0.271	1.15e-30	SPL	Ktn1
8.05e-23	0.474315	0.277	0.381	2.82e-18	SPL	Nipbl
1.53e-31	0.47194	0.26	0.365	5.35e-27	SPL	Atp2c1
1.89e-19	0.471271	0.296	0.409	6.62e-15	SPL	Acin1

### Sheet: Top 200 Marker Cluster REG
p_val	avg_log2FC	pct,1	pct,2	p_val_adj	cluster	gene
0	1.78432	0.435	0.111	0	REG	Alox5ap
0	1.68999	0.275	0.058	0	REG	Crybb1
0	1.49534	0.999	0.979	0	REG	Cst3
0	1.46176	0.29	0.074	0	REG	Ecscr
0	1.46089	0.421	0.138	0	REG	2410006H16Rik
0	1.36722	0.295	0.094	0	REG	Atraid
0	1.35451	0.689	0.242	0	REG	Tmem119
0	1.34128	0.296	0.079	0	REG	Cebpd
0	1.33976	0.375	0.133	0	REG	Arhgdib
0	1.32072	0.497	0.17	0	REG	Ltc4s
0	1.30362	0.672	0.286	0	REG	Eef1b2
0	1.29482	0.77	0.365	0	REG	Rpl3
0	1.26964	0.513	0.199	0	REG	Cox7a2l
0	1.26568	0.919	0.555	0	REG	Rps4x
0	1.26464	0.35	0.123	0	REG	Tnfaip8l2
0	1.24718	0.904	0.525	0	REG	Rps3a1
0	1.24709	0.853	0.442	0	REG	Rpl9
0	1.23587	0.399	0.154	0	REG	Eef1d
0	1.22639	0.3	0.107	0	REG	Gmfg
0	1.21827	0.953	0.631	0	REG	Rps9
0	1.21807	0.837	0.431	0	REG	Rps3
0	1.21634	0.427	0.171	0	REG	Rps10
0	1.19925	0.806	0.385	0	REG	Rps5
0	1.1885	0.31	0.121	0	REG	Atp5c1
0	1.1834	0.361	0.127	0	REG	Pnp
0	1.17969	0.852	0.445	0	REG	Rps13
0	1.17835	0.489	0.193	0	REG	Ldhb
0	1.16914	0.871	0.46	0	REG	Rpl7
0	1.16887	0.266	0.106	0	REG	Park7
0	1.1618	0.899	0.512	0	REG	Rps7
0	1.14955	0.817	0.406	0	REG	Rps27
0	1.14607	0.845	0.442	0	REG	Rpl34
0	1.14524	0.27	0.104	0	REG	Tmem14c
0	1.14154	0.419	0.171	0	REG	Gpx1
0	1.12523	0.921	0.583	0	REG	Rps14
0	1.125	0.959	0.623	0	REG	Rps24
0	1.11214	0.296	0.118	0	REG	Rtraf
0	1.10911	0.484	0.205	0	REG	Uqcrh
0	1.10451	0.965	0.667	0	REG	Fau
0	1.09061	0.936	0.567	0	REG	Rps15a
0	1.0901	0.306	0.126	0	REG	Psmb1
0	1.08331	0.918	0.535	0	REG	Rpl17
0	1.07842	0.87	0.498	0	REG	Rps21
0	1.0694	0.375	0.155	0	REG	Ndufa4
0	1.06596	0.787	0.396	0	REG	Rpl18
5.11e-289	1.06566	0.263	0.107	1.79e-284	REG	Eif3m
0	1.06185	0.36	0.144	0	REG	Taldo1
0	1.05487	0.814	0.441	0	REG	Selenop
0	1.05434	0.841	0.468	0	REG	Rpl5
0	1.05231	0.645	0.288	0	REG	Btf3
0	1.05199	0.855	0.469	0	REG	Rpl10
0	1.04721	0.357	0.136	0	REG	Pkig
0	1.04716	0.672	0.317	0	REG	Clic1
0	1.04415	0.908	0.563	0	REG	Rpl18a
0	1.03855	0.855	0.482	0	REG	Rgs10
0	1.03769	0.674	0.31	0	REG	Pfdn5
0	1.03175	0.839	0.439	0	REG	Rpl15
0	1.0296	0.829	0.451	0	REG	Rplp0
0	1.02802	0.611	0.273	0	REG	Rpl35
0	1.02727	0.379	0.162	0	REG	Srgn
0	1.0266	0.939	0.587	0	REG	Rps23
0	1.02334	0.35	0.146	0	REG	Reep5
0	1.01938	0.943	0.631	0	REG	Rpl30
0	1.01571	0.75	0.383	0	REG	Rpl8
0	1.01493	0.28	0.113	0	REG	Cebpzos
0	1.01136	0.508	0.23	0	REG	Rpl24
0	1.00722	0.546	0.239	0	REG	Ckb
0	1.00481	0.351	0.143	0	REG	Selenos
0	1.00475	0.457	0.201	0	REG	Eif3f
0	1.00163	0.326	0.138	0	REG	Eif3e
0	1.00029	0.765	0.394	0	REG	Rps6
0	0.999473	0.739	0.359	0	REG	Rps26
0	0.997869	0.276	0.111	0	REG	Iscu
0	0.995995	0.263	0.107	0	REG	Rer1
0	0.991454	0.803	0.412	0	REG	Rpl22
0	0.990221	0.942	0.612	0	REG	Rps27a
0	0.990163	0.689	0.345	0	REG	Rnase4
0	0.989538	0.346	0.148	0	REG	Psmb8
0	0.988401	0.853	0.458	0	REG	P2ry12
0	0.988119	0.988	0.772	0	REG	Rplp1
0	0.983298	0.604	0.272	0	REG	Cox4i1
0	0.982851	0.346	0.151	0	REG	Eif3h
0	0.970277	0.315	0.14	0	REG	Eif3k
0	0.967779	0.831	0.438	0	REG	Rps28
0	0.965457	0.486	0.217	0	REG	Atp5g2
0	0.959598	0.347	0.142	0	REG	Tmco1
0	0.957335	0.498	0.225	0	REG	Selenof
0	0.951155	0.335	0.148	0	REG	Ndufa6
0	0.95095	0.917	0.557	0	REG	Rpl19
0	0.939156	0.789	0.431	0	REG	Fcgr3
0	0.938048	0.962	0.692	0	REG	Rps29
0	0.937875	0.364	0.17	0	REG	Snrpg
0	0.937719	0.501	0.221	0	REG	Hpgd
0	0.933926	0.372	0.16	0	REG	Vapa
3.62e-276	0.931573	0.269	0.119	1.27e-271	REG	Cyb5a
1.67e-207	0.931347	0.253	0.115	5.87e-203	REG	Snrpe
3.23e-267	0.930633	0.305	0.14	1.13e-262	REG	Tspo
0	0.929631	0.831	0.473	0	REG	Selplg
0	0.929561	0.42	0.18	0	REG	Ndfip1
0	0.929217	0.316	0.135	0	REG	Atp5pb
0	0.924919	0.508	0.205	0	REG	Txnip
0	0.922549	0.939	0.608	0	REG	Rps16
0	0.92225	0.864	0.512	0	REG	Ubb
0	0.922109	0.417	0.186	0	REG	Rabac1
0	0.9192	0.93	0.567	0	REG	Rpl32
2.26e-282	0.918532	0.318	0.146	7.94e-278	REG	Hint1
0	0.917468	0.286	0.12	0	REG	Pold4
0	0.916685	0.913	0.56	0	REG	Rpl26
1.89e-275	0.912967	0.292	0.132	6.61e-271	REG	Rpl13a
0	0.912923	0.823	0.446	0	REG	Rps18
0	0.91115	0.478	0.218	0	REG	Ptpn18
2.34e-281	0.909227	0.258	0.11	8.19e-277	REG	Ostc
3.11e-187	0.904562	0.251	0.116	1.09e-182	REG	Cox5a
0	0.903999	0.392	0.149	0	REG	Susd3
0	0.903974	0.635	0.311	0	REG	Cd300c2
0	0.899683	0.34	0.124	0	REG	Sting1
0	0.898535	0.338	0.148	0	REG	Vamp8
0	0.896948	0.375	0.164	0	REG	Zfp706
0	0.895714	0.621	0.304	0	REG	Rpl4
0	0.893959	0.778	0.419	0	REG	Rack1
0	0.89358	0.942	0.624	0	REG	Rpl35a
0	0.891597	0.373	0.176	0	REG	Atp5h
0	0.89147	0.782	0.415	0	REG	Ifngr1
7.55e-283	0.891455	0.265	0.114	2.65e-278	REG	Cct4
0	0.889987	0.834	0.455	0	REG	Rps19
0	0.887102	0.64	0.317	0	REG	Oaz1
0	0.884356	0.996	0.9	0	REG	C1qb
0	0.884309	0.967	0.686	0	REG	Rps11
0	0.881569	0.91	0.552	0	REG	Rplp2
0	0.881273	0.769	0.407	0	REG	Rpl29
0	0.880772	0.997	0.887	0	REG	Tpt1
1.41e-299	0.878679	0.285	0.127	4.93e-295	REG	Higd2a
0	0.87734	0.692	0.351	0	REG	Rpl36a
0	0.877033	0.905	0.56	0	REG	Rpl37a
2.71e-199	0.8737	0.268	0.13	9.5e-195	REG	Krtcap2
0	0.868023	0.928	0.607	0	REG	Rpl21
5.93e-308	0.865641	0.258	0.107	2.08e-303	REG	Mtarc2
0	0.860762	0.611	0.298	0	REG	Tmem59
1.87e-214	0.859906	0.268	0.125	6.57e-210	REG	Cnpy2
0	0.858027	0.969	0.73	0	REG	Rpl13
0	0.854206	0.9	0.559	0	REG	Rpl39
0	0.853478	0.66	0.337	0	REG	Calm2
0	0.852605	0.9	0.565	0	REG	Rpl6
0	0.850492	0.761	0.411	0	REG	Naca
0	0.85022	0.95	0.653	0	REG	Rps8
0	0.849715	0.302	0.13	0	REG	Tcn2
1.72e-288	0.847576	0.301	0.136	6.02e-284	REG	Ppp1ca
6.29e-240	0.846684	0.286	0.132	2.2e-235	REG	Gpx4
0	0.846018	0.32	0.149	0	REG	Psenen
0	0.84281	0.569	0.279	0	REG	Tmem50a
0	0.839151	0.744	0.397	0	REG	Aif1
0	0.837396	0.394	0.162	0	REG	Commd8
1.6e-258	0.8371	0.295	0.138	5.59e-254	REG	Dad1
0	0.836818	0.791	0.431	0	REG	Rpsa
0	0.835427	0.393	0.187	0	REG	Ndufc2
6.77e-299	0.833318	0.37	0.18	2.37e-294	REG	Sec61b
0	0.829467	0.442	0.156	0	REG	Adgrg1
0	0.829406	0.798	0.44	0	REG	Rpl7a
0	0.825864	0.969	0.776	0	REG	Cd81
1.2e-213	0.825303	0.284	0.134	4.22e-209	REG	Cox6b1
0	0.823399	0.383	0.186	0	REG	Atp5e
0	0.820355	0.876	0.541	0	REG	Rpl37
0	0.819668	0.808	0.465	0	REG	Rps15
3.56e-233	0.815948	0.254	0.114	1.25e-228	REG	Sptssa
0	0.815222	0.927	0.606	0	REG	Rpl11
0	0.813592	0.787	0.451	0	REG	Rpl10a
0	0.808613	0.443	0.216	0	REG	Sub1
0	0.802555	0.478	0.232	0	REG	Slc25a5
1.73e-238	0.800091	0.32	0.156	6.06e-234	REG	Nedd8
0	0.799955	0.938	0.617	0	REG	Rps20
0	0.796019	0.617	0.327	0	REG	Tmem176b
0	0.794257	0.3	0.12	0	REG	Herpud1
0	0.78902	0.358	0.163	0	REG	Ang
0	0.788818	0.979	0.83	0	REG	Lgmn

### Sheet: Top 200 Marker Cluster DL1
p_val	avg_log2FC	pct,1	pct,2	p_val_adj	cluster	gene
0	3.05418	0.366	0.04	0	DAM1	Lgals3
0	2.77631	0.657	0.123	0	DAM1	Fabp5
0	2.73447	0.76	0.299	0	DAM1	Spp1
0	2.07004	0.315	0.056	0	DAM1	Fxyd5
0	2.05086	0.544	0.115	0	DAM1	Cst7
0	2.04383	0.293	0.052	0	DAM1	Ch25h
0	2.01312	0.463	0.107	0	DAM1	Cstb
0	2.01029	0.328	0.061	0	DAM1	Capg
0	1.97867	0.531	0.096	0	DAM1	Igf1
0	1.95627	0.465	0.098	0	DAM1	Anxa5
0	1.9491	0.765	0.246	0	DAM1	Lpl
0	1.94858	0.893	0.503	0	DAM1	Lyz2
0	1.88123	0.54	0.135	0	DAM1	Mif
0	1.84589	0.402	0.09	0	DAM1	Fn1
0	1.79991	0.569	0.197	0	DAM1	Ccl6
0	1.73803	0.334	0.137	0	DAM1	Ccl4
0	1.66988	0.73	0.223	0	DAM1	Clec7a
0	1.6417	0.31	0.058	0	DAM1	Fam20c
0	1.62	0.44	0.113	0	DAM1	Cybb
0	1.58662	0.3	0.056	0	DAM1	Pianp
0	1.57852	0.412	0.103	0	DAM1	Ank
0	1.55249	0.626	0.219	0	DAM1	Tmsb10
0	1.53801	0.944	0.51	0	DAM1	Cd52
0	1.50664	0.62	0.198	0	DAM1	Aldoa
0	1.47843	0.305	0.074	0	DAM1	Tceal9
0	1.47556	0.673	0.254	0	DAM1	Prdx1
0	1.46335	0.325	0.089	0	DAM1	Txn1
0	1.44637	0.579	0.185	0	DAM1	Atox1
0	1.39961	0.344	0.096	0	DAM1	Cd72
0	1.39529	0.256	0.07	0	DAM1	Ndufa1
0	1.39496	0.999	0.967	0	DAM1	Apoe
0	1.3657	0.452	0.143	0	DAM1	Pgam1
0	1.36414	0.34	0.078	0	DAM1	Myo1e
0	1.35655	0.768	0.318	0	DAM1	Gapdh
0	1.35645	0.319	0.079	0	DAM1	Scd2
0	1.34095	0.576	0.173	0	DAM1	Pld3
0	1.31756	0.258	0.075	0	DAM1	Hmox1
0	1.3087	0.534	0.176	0	DAM1	Lrpap1
0	1.30767	0.398	0.112	0	DAM1	Csf1
0	1.28918	0.945	0.587	0	DAM1	Cd63
0	1.26381	0.993	0.893	0	DAM1	Fth1
0	1.2611	0.978	0.698	0	DAM1	Ftl1
0	1.25363	0.414	0.129	0	DAM1	Cxcl16
0	1.24554	0.341	0.108	0	DAM1	Uqcrq
0	1.24147	0.454	0.199	0	DAM1	Ccl3
0	1.22859	0.345	0.11	0	DAM1	Selenow
0	1.21687	0.338	0.105	0	DAM1	Ndufb7
0	1.21661	0.331	0.089	0	DAM1	Itgax
0	1.21626	0.389	0.13	0	DAM1	Ldha
0	1.21477	0.264	0.081	0	DAM1	Romo1
0	1.21245	0.447	0.151	0	DAM1	Rps27l
0	1.21217	0.281	0.086	0	DAM1	Aprt
0	1.20244	0.578	0.208	0	DAM1	Pkm
0	1.19054	0.745	0.312	0	DAM1	Myl6
0	1.18246	0.338	0.112	0	DAM1	Psmb6
0	1.17666	0.496	0.172	0	DAM1	Mt1
0	1.17305	0.284	0.084	0	DAM1	Tpm4
0	1.16515	0.873	0.432	0	DAM1	Gng5
0	1.16124	0.294	0.096	0	DAM1	Uqcr11
0	1.15009	0.423	0.146	0	DAM1	Elob
0	1.15007	0.339	0.111	0	DAM1	Txndc17
0	1.14323	0.251	0.079	0	DAM1	Tmem256
0	1.13895	0.62	0.238	0	DAM1	Atp6v1f
0	1.12735	0.919	0.54	0	DAM1	Gnas
0	1.1208	0.267	0.09	0	DAM1	Ggh
0	1.11749	0.414	0.127	0	DAM1	Gng12
0	1.11463	0.401	0.138	0	DAM1	Cox5b
0	1.1116	0.335	0.111	0	DAM1	Cox7b
0	1.10422	0.346	0.118	0	DAM1	Cops9
0	1.09809	0.448	0.159	0	DAM1	Uqcrb
0	1.08942	0.759	0.369	0	DAM1	Syngr1
0	1.08937	0.253	0.086	0	DAM1	Uqcr10
0	1.08673	0.529	0.204	0	DAM1	Atp5e
0	1.08372	0.298	0.1	0	DAM1	Snx3
0	1.08315	0.375	0.133	0	DAM1	Tomm7
0	1.08142	0.407	0.141	0	DAM1	Ndufa2
0	1.08137	0.982	0.783	0	DAM1	Cd9
0	1.07607	0.301	0.101	0	DAM1	Snrpd2
0	1.05628	0.998	0.881	0	DAM1	Ctsb
0	1.05454	0.508	0.197	0	DAM1	Sec61b
0	1.05121	0.303	0.106	0	DAM1	Tmem258
0	1.05117	0.428	0.156	0	DAM1	Ndufa13
0	1.0491	0.326	0.119	0	DAM1	Atp5g1
2.9e-277	1.04479	0.452	0.231	1.02e-272	DAM1	Cd74
0	1.04275	1	0.997	0	DAM1	Tmsb4x
0	1.04018	0.306	0.11	0	DAM1	Ndufb1
0	1.03407	0.347	0.138	0	DAM1	Ifi27l2a
0	1.03279	0.407	0.147	0	DAM1	Anp32b
0	1.03251	0.316	0.111	0	DAM1	Cox6a1
0	1.03111	0.281	0.098	0	DAM1	Taf10
0	1.02585	0.533	0.201	0	DAM1	Tbca
0	1.02467	0.313	0.094	0	DAM1	Nceh1
0	1.02399	0.257	0.087	0	DAM1	Ndufv3
0	1.01942	0.287	0.093	0	DAM1	Litaf
0	1.0096	0.576	0.226	0	DAM1	Sem1
0	1.0088	0.297	0.079	0	DAM1	Gas2l3
0	1.00657	0.469	0.176	0	DAM1	Cox6c
0	1.00265	0.353	0.126	0	DAM1	Dbi
0	0.999269	0.268	0.096	0	DAM1	Nop10
0	0.998369	0.897	0.505	0	DAM1	Atp6v0c
0	0.986877	0.985	0.746	0	DAM1	Tyrobp
0	0.983919	0.577	0.242	0	DAM1	Bcl2a1b
0	0.980927	0.567	0.237	0	DAM1	Prdx5
0	0.980147	0.626	0.276	0	DAM1	H2az1
0	0.976015	0.435	0.166	0	DAM1	Atp5j
0	0.972175	0.444	0.18	0	DAM1	Sdf2l1
0	0.96454	0.811	0.406	0	DAM1	Sh3bgrl3
0	0.957045	0.786	0.38	0	DAM1	Cotl1
0	0.955263	0.829	0.429	0	DAM1	Cd68
0	0.945035	0.387	0.142	0	DAM1	Micos10
0	0.944595	0.287	0.106	0	DAM1	Ranbp1
0	0.943103	0.494	0.198	0	DAM1	Atp5h
0	0.943072	0.374	0.142	0	DAM1	Krtcap2
0	0.942478	0.353	0.13	0	DAM1	Snrpf
0	0.939931	0.301	0.11	0	DAM1	Capns1
0	0.938265	0.38	0.15	0	DAM1	Cox6b1
0	0.937297	0.413	0.151	0	DAM1	Abracl
0	0.934799	0.351	0.129	0	DAM1	D8Ertd738e
4.16e-279	0.934189	0.266	0.097	1.46e-274	DAM1	Ramp1
0	0.931848	0.292	0.079	0	DAM1	Lilrb4a
0	0.931653	0.527	0.214	0	DAM1	Hspe1
0	0.928688	0.312	0.109	0	DAM1	0610012G03Rik
0	0.927277	0.448	0.169	0	DAM1	Tma7
0	0.926984	0.327	0.123	0	DAM1	Ost4
0	0.92513	0.431	0.148	0	DAM1	Rap2b
0	0.924101	0.705	0.314	0	DAM1	Chchd2
1.36e-277	0.919842	0.293	0.117	4.79e-273	DAM1	Gm10076
0	0.91913	0.721	0.34	0	DAM1	Calm1
0	0.91497	0.293	0.11	0	DAM1	Fkbp2
0	0.914136	0.707	0.329	0	DAM1	Rpl35
0	0.912325	0.334	0.129	0	DAM1	Cox7a2
0	0.911984	0.391	0.15	0	DAM1	Atp5j2
8.66e-305	0.91161	0.322	0.127	3.04e-300	DAM1	Myl12a
0	0.905044	0.738	0.34	0	DAM1	Rpl31
0	0.900171	0.295	0.106	0	DAM1	Ndufs5
0	0.8975	0.412	0.166	0	DAM1	Hint1
0	0.897361	0.9	0.51	0	DAM1	Serf2
0	0.893307	0.327	0.136	0	DAM1	Ms4a6c
0	0.89311	0.728	0.349	0	DAM1	Gabarap
0	0.890554	0.302	0.104	0	DAM1	Atp6v1a
0	0.890382	0.307	0.116	0	DAM1	Lamtor2
0	0.885135	0.298	0.107	0	DAM1	Calm3
0	0.884684	0.396	0.147	0	DAM1	Lipa
0	0.883594	0.683	0.309	0	DAM1	Atp6v1g1
0	0.881636	0.323	0.124	0	DAM1	Smdt1
0	0.880416	0.374	0.142	0	DAM1	Scand1
0	0.879962	0.305	0.117	0	DAM1	Dynlrb1
0	0.879488	0.432	0.172	0	DAM1	Nedd8
0	0.877563	0.347	0.135	0	DAM1	Bag1
0	0.876909	0.831	0.429	0	DAM1	Rpl38
2.33e-303	0.870425	0.298	0.116	8.18e-299	DAM1	Ndufa7
0	0.867448	0.583	0.25	0	DAM1	Atp5l
0	0.864957	0.999	0.974	0	DAM1	Ctsd
0	0.863546	0.397	0.163	0	DAM1	Eif3k
0	0.862932	0.604	0.272	0	DAM1	Lgals3bp
0	0.857493	0.453	0.185	0	DAM1	Srp14
0	0.852779	0.39	0.161	0	DAM1	Tspo
2.49e-302	0.852091	0.302	0.118	8.75e-298	DAM1	Hmgn1
0	0.850414	0.743	0.356	0	DAM1	Ybx1
0	0.849018	0.251	0.069	0	DAM1	Etl4
0	0.843271	0.828	0.447	0	DAM1	Npm1
0	0.841989	0.373	0.154	0	DAM1	Eif5a
0	0.840738	0.412	0.161	0	DAM1	Bax
0	0.839881	0.599	0.266	0	DAM1	Atp6v0e
1.45e-277	0.839085	0.325	0.132	5.08e-273	DAM1	Cox5a
0	0.83671	0.357	0.145	0	DAM1	Psmb3
0	0.830141	0.711	0.337	0	DAM1	Arpc3
0	0.828748	0.351	0.141	0	DAM1	Edf1
0	0.827712	0.408	0.165	0	DAM1	Ubl5
0	0.823937	0.461	0.195	0	DAM1	Snrpg
1.55e-262	0.823135	0.292	0.116	5.44e-258	DAM1	Tmed3
0	0.817872	0.823	0.436	0	DAM1	Rps17
1.97e-258	0.817037	0.256	0.098	6.9e-254	DAM1	Atp5g3
0	0.816743	0.628	0.292	0	DAM1	Cox8a
0	0.812637	0.272	0.083	0	DAM1	Cacna1a
0	0.812013	0.265	0.092	0	DAM1	Mapkapk2
0	0.811595	0.927	0.607	0	DAM1	Npc2
0	0.810988	0.563	0.233	0	DAM1	Aplp2
0	0.809462	0.575	0.26	0	DAM1	Bst2
0	0.807689	0.377	0.154	0	DAM1	Psma7
2.85e-285	0.805361	0.298	0.119	9.99e-281	DAM1	Mrps33
0	0.805248	0.687	0.329	0	DAM1	Cox4i1
0	0.803912	0.414	0.173	0	DAM1	Tlr2
0	0.803477	0.334	0.138	0	DAM1	Id2
0	0.800292	0.408	0.163	0	DAM1	Nap1l1
0	0.799456	0.964	0.672	0	DAM1	Ptma
0	0.796359	0.58	0.243	0	DAM1	Hif1a
0	0.795925	0.314	0.122	0	DAM1	Ndufb3
1.61e-298	0.793722	0.345	0.143	5.64e-294	DAM1	Cnpy2
0	0.793419	0.374	0.142	0	DAM1	Glmp
0	0.793359	0.472	0.196	0	DAM1	Atpif1
1.85e-304	0.793089	0.361	0.152	6.48e-300	DAM1	Gpx4
0	0.790607	0.306	0.115	0	DAM1	Pea15a
0	0.786022	0.75	0.399	0	DAM1	Creg1
0	0.78568	0.883	0.513	0	DAM1	Rps28
0	0.784362	0.437	0.175	0	DAM1	Gltp
0	0.784317	0.851	0.471	0	DAM1	Rpl36
0	0.782911	0.862	0.522	0	DAM1	Cyba
0	0.778434	0.961	0.681	0	DAM1	Rps20

### Sheet: Top 200 Marker Cluster HOM
p_val	avg_log2FC	pct,1	pct,2	p_val_adj	cluster	gene
0	1.09041	0.939	0.756	0	HOM	Sparc
8.29e-231	0.997122	0.493	0.385	2.91e-226	HOM	Wasf2
0	0.957621	0.975	0.848	0	HOM	Cx3cr1
1.95e-115	0.926993	0.303	0.244	6.83e-111	HOM	Adgrg1
0	0.918184	0.743	0.563	0	HOM	Siglech
1.48e-234	0.915457	0.497	0.378	5.19e-230	HOM	Tmem119
1.17e-248	0.895067	0.539	0.432	4.1e-244	HOM	Scamp2
0	0.874471	0.716	0.559	0	HOM	Olfml3
3.21e-112	0.851186	0.303	0.258	1.13e-107	HOM	P2ry13
0	0.844393	0.737	0.573	0	HOM	P2ry12
2.42e-183	0.830331	0.361	0.308	8.5e-179	HOM	Hpgd
4.72e-220	0.828182	0.523	0.417	1.66e-215	HOM	Ptgs1
0	0.825885	0.744	0.577	0	HOM	Selplg
6.1e-33	0.824328	0.253	0.217	2.14e-28	HOM	Uvrag
2.26e-64	0.820273	0.313	0.253	7.93e-60	HOM	Slc1a3
5.01e-219	0.810257	0.531	0.439	1.76e-214	HOM	Golm1
9.54e-87	0.799367	0.363	0.274	3.34e-82	HOM	Csmd3
4.14e-106	0.799324	0.297	0.263	1.45e-101	HOM	St3gal6
9.35e-51	0.788713	0.257	0.219	3.28e-46	HOM	Gtf2h2
1.17e-100	0.768622	0.376	0.318	4.09e-96	HOM	Abca9
6.21e-106	0.753266	0.455	0.393	2.18e-101	HOM	P2ry6
0	0.7465	0.774	0.634	0	HOM	Gpr34
5.11e-138	0.740647	0.419	0.365	1.79e-133	HOM	Slc29a3
2.06e-56	0.740424	0.317	0.268	7.21e-52	HOM	Col27a1
0	0.735685	0.808	0.685	0	HOM	Lair1
0	0.726919	0.946	0.837	0	HOM	Ly86
1.6e-89	0.723225	0.288	0.244	5.61e-85	HOM	Il6st
5.16e-120	0.719896	0.53	0.446	1.81e-115	HOM	Nav2
2.63e-127	0.714817	0.434	0.362	9.22e-123	HOM	Pde3b
5.75e-36	0.709488	0.298	0.259	2.01e-31	HOM	Maml3
1.33e-78	0.707224	0.287	0.268	4.66e-74	HOM	Entpd1
1.17e-78	0.690459	0.375	0.326	4.11e-74	HOM	Rasgrp3
1.42e-96	0.689787	0.443	0.378	4.99e-92	HOM	Cd180
9.77e-185	0.688897	0.538	0.464	3.42e-180	HOM	Smap2
1.95e-64	0.686313	0.346	0.311	6.82e-60	HOM	Asap1
5.48e-60	0.686253	0.365	0.32	1.92e-55	HOM	Nrp1
2.06e-101	0.68501	0.37	0.319	7.22e-97	HOM	Cadm1
8.95e-29	0.682527	0.258	0.233	3.14e-24	HOM	Vgll4
3.03e-92	0.675158	0.484	0.424	1.06e-87	HOM	Ophn1
2.48e-105	0.673612	0.479	0.406	8.69e-101	HOM	Tanc2
0	0.66683	0.998	0.957	0	HOM	C1qc
6.24e-228	0.664832	0.668	0.572	2.19e-223	HOM	Mtdh
7.96e-128	0.663639	0.252	0.239	2.79e-123	HOM	Arsb
2.13e-62	0.663216	0.337	0.298	7.47e-58	HOM	Mgat4a
0	0.660172	0.963	0.828	0	HOM	Cd81
6.06e-89	0.657049	0.487	0.427	2.13e-84	HOM	Adap2
6.45e-150	0.655281	0.634	0.551	2.26e-145	HOM	E230029C05Rik
0	0.65214	0.943	0.832	0	HOM	Csf1r
1.49e-40	0.650339	0.277	0.256	5.23e-36	HOM	Klf3
2.41e-29	0.645988	0.254	0.226	8.46e-25	HOM	Hivep3
3.36e-71	0.64238	0.377	0.338	1.18e-66	HOM	Herc2
6.43e-82	0.641523	0.329	0.295	2.26e-77	HOM	Fam102b
0	0.639323	0.973	0.87	0	HOM	Lgmn
4.67e-46	0.639302	0.351	0.317	1.64e-41	HOM	Ankrd44
5.11e-183	0.638391	0.573	0.504	1.79e-178	HOM	Cfh
4.49e-35	0.638299	0.286	0.262	1.58e-30	HOM	Specc1
4.72e-74	0.637368	0.343	0.323	1.66e-69	HOM	Man1a2
4.2e-64	0.635556	0.431	0.387	1.47e-59	HOM	Tmcc3
4.71e-95	0.633183	0.49	0.412	1.65e-90	HOM	Nav3
4.78e-208	0.631738	0.69	0.596	1.68e-203	HOM	Apbb1ip
3.57e-63	0.631626	0.398	0.353	1.25e-58	HOM	Rhoh
9.38e-55	0.628975	0.41	0.363	3.29e-50	HOM	4632427E13Rik
2.67e-243	0.627038	0.664	0.562	9.35e-239	HOM	Vsir
3e-102	0.62457	0.51	0.446	1.05e-97	HOM	Nrip1
1.1e-102	0.624422	0.445	0.392	3.86e-98	HOM	Pmepa1
3.86e-66	0.624267	0.253	0.248	1.35e-61	HOM	Mlec
5e-21	0.624023	0.269	0.243	1.75e-16	HOM	Snx29
1.67e-137	0.623803	0.578	0.503	5.85e-133	HOM	Pag1
6.97e-224	0.623681	0.515	0.452	2.44e-219	HOM	Rnase4
8.32e-39	0.619699	0.317	0.279	2.92e-34	HOM	Ppp1r9a
2e-37	0.61618	0.296	0.253	7.03e-33	HOM	Abcc5
6.39e-84	0.607723	0.325	0.312	2.24e-79	HOM	Cttnbp2nl
2.95e-238	0.606121	0.722	0.628	1.03e-233	HOM	Lpcat2
4.44e-59	0.603984	0.337	0.307	1.56e-54	HOM	Tm6sf1
1.16e-80	0.601884	0.278	0.279	4.06e-76	HOM	Retreg1
6.16e-159	0.598305	0.648	0.567	2.16e-154	HOM	Frmd4a
6.12e-37	0.598067	0.355	0.315	2.15e-32	HOM	Tsix
9.72e-40	0.597808	0.344	0.315	3.41e-35	HOM	Pwwp2a
3.13e-39	0.597124	0.318	0.299	1.1e-34	HOM	Pkn1
7.35e-37	0.595256	0.262	0.256	2.58e-32	HOM	Rassf4
6.45e-41	0.594949	0.342	0.308	2.26e-36	HOM	Chd9
2.19e-146	0.594341	0.591	0.511	7.67e-142	HOM	Maf
9.96e-215	0.594096	0.735	0.652	3.49e-210	HOM	Itgam
5.93e-32	0.59286	0.275	0.255	2.08e-27	HOM	N4bp2l2
6.13e-99	0.591236	0.537	0.477	2.15e-94	HOM	Dock4
3.72e-138	0.590873	0.581	0.507	1.3e-133	HOM	Mertk
1.67e-229	0.586074	0.766	0.683	5.84e-225	HOM	Anxa3
5.76e-46	0.585422	0.375	0.351	2.02e-41	HOM	Crlf3
1.39e-55	0.584963	0.358	0.331	4.86e-51	HOM	Cux1
1.76e-56	0.584962	0.398	0.37	6.18e-52	HOM	Foxn3
5.44e-74	0.584757	0.434	0.397	1.91e-69	HOM	Elmo1
1.35e-58	0.584228	0.391	0.361	4.74e-54	HOM	Zfp652
4.74e-108	0.581328	0.483	0.422	1.66e-103	HOM	Ccr5
1.41e-208	0.579001	0.728	0.649	4.96e-204	HOM	Man2b1
0	0.576913	1	0.985	0	HOM	Cst3
1.39e-24	0.576508	0.28	0.265	4.86e-20	HOM	Akap8l
1.85e-124	0.574052	0.554	0.501	6.48e-120	HOM	Cd37
1.53e-118	0.573061	0.523	0.466	5.37e-114	HOM	Itga6
2.73e-265	0.572606	0.868	0.755	9.57e-261	HOM	Mafb
8.83e-215	0.570504	0.77	0.675	3.1e-210	HOM	Arhgap5
2.97e-144	0.570358	0.552	0.5	1.04e-139	HOM	Bin1
2.23e-63	0.569617	0.451	0.41	7.83e-59	HOM	9930111J21Rik2
2.59e-68	0.569085	0.405	0.369	9.08e-64	HOM	Cd2ap
1.41e-301	0.566952	0.892	0.803	4.93e-297	HOM	Rrbp1
3.34e-29	0.564523	0.29	0.269	1.17e-24	HOM	Zfp292
8.65e-21	0.563229	0.27	0.251	3.03e-16	HOM	R3hdm1
4.38e-69	0.560451	0.397	0.372	1.53e-64	HOM	Pik3r1
3.03e-144	0.55508	0.521	0.482	1.06e-139	HOM	Cyfip1
1.76e-30	0.553576	0.313	0.292	6.18e-26	HOM	Safb2
2.76e-212	0.553	0.741	0.662	9.68e-208	HOM	Irf8
8.82e-172	0.551894	0.543	0.505	3.09e-167	HOM	Abhd12
5.91e-76	0.550475	0.411	0.382	2.07e-71	HOM	Mylip
2.02e-161	0.550473	0.694	0.616	7.09e-157	HOM	Zfhx3
8.81e-90	0.550004	0.54	0.486	3.09e-85	HOM	Git2
5.89e-51	0.54823	0.309	0.292	2.06e-46	HOM	Hook3
1.79e-67	0.546865	0.256	0.263	6.29e-63	HOM	P4ha1
1.29e-43	0.54487	0.361	0.342	4.52e-39	HOM	Dock8
8.55e-187	0.54448	0.735	0.653	3e-182	HOM	Srgap2
4.33e-78	0.543704	0.326	0.326	1.52e-73	HOM	Rnf13
2.52e-118	0.542594	0.507	0.464	8.83e-114	HOM	Slco2b1
1.84e-61	0.541561	0.428	0.403	6.45e-57	HOM	Map4k4
8.24e-200	0.540533	0.733	0.651	2.89e-195	HOM	Plxdc2
1.8e-36	0.537947	0.312	0.295	6.3e-32	HOM	Bod1l
3.09e-54	0.537208	0.356	0.353	1.08e-49	HOM	Ptpn1
3.37e-45	0.534569	0.302	0.298	1.18e-40	HOM	Tbxas1
7.21e-51	0.533156	0.256	0.255	2.53e-46	HOM	Acer3
6.6e-155	0.53281	0.688	0.609	2.32e-150	HOM	Ssh2
1.06e-48	0.53218	0.339	0.324	3.72e-44	HOM	Rock2
8.55e-27	0.53107	0.278	0.265	3e-22	HOM	Slc16a6
6.96e-34	0.530261	0.342	0.321	2.44e-29	HOM	Mkln1
4.68e-55	0.529356	0.299	0.289	1.64e-50	HOM	Npc1
2.03e-89	0.528055	0.519	0.468	7.12e-85	HOM	Mycbp2
7.71e-40	0.524264	0.311	0.302	2.7e-35	HOM	Gsk3b
4.13e-24	0.522491	0.374	0.343	1.45e-19	HOM	Kcnq1ot1
1.33e-32	0.520732	0.329	0.311	4.67e-28	HOM	Camk2d
1.27e-26	0.519436	0.282	0.258	4.46e-22	HOM	Fchsd2
0	0.51704	0.998	0.974	0	HOM	Hexb
3.49e-21	0.516616	0.25	0.239	1.22e-16	HOM	Trip11
7.07e-20	0.515922	0.285	0.269	2.48e-15	HOM	Tet3
2.63e-51	0.515897	0.305	0.305	9.21e-47	HOM	Pbxip1
1.51e-282	0.515759	0.898	0.798	5.28e-278	HOM	Laptm5
1.91e-27	0.514468	0.306	0.295	6.71e-23	HOM	Itch
1.7e-108	0.512753	0.576	0.526	5.97e-104	HOM	Celf2
2.09e-19	0.512528	0.261	0.251	7.34e-15	HOM	Asxl2
3.24e-43	0.511463	0.327	0.326	1.14e-38	HOM	Il6ra
5.15e-40	0.508701	0.236	0.252	1.8e-35	HOM	Abi3
4.09e-13	0.508551	0.262	0.262	1.43e-08	HOM	Zfp644
2.53e-36	0.507157	0.364	0.344	8.87e-32	HOM	Taf15
1.21e-37	0.506375	0.293	0.282	4.23e-33	HOM	Tnrc6b
4.66e-186	0.505365	0.683	0.618	1.63e-181	HOM	Atp6v0b
1.25e-21	0.504809	0.291	0.283	4.39e-17	HOM	Mafg
2.91e-52	0.504541	0.464	0.434	1.02e-47	HOM	Arhgap17
4.45e-38	0.504204	0.289	0.285	1.56e-33	HOM	Xiap
1.19e-111	0.504173	0.563	0.52	4.19e-107	HOM	Inpp5d
1.56e-74	0.504126	0.408	0.396	5.48e-70	HOM	Tpp1
2.96e-86	0.503976	0.563	0.515	1.04e-81	HOM	Pou2f2
2.22e-76	0.503093	0.531	0.482	7.78e-72	HOM	Smad7
8.98e-24	0.502621	0.309	0.301	3.15e-19	HOM	Rbm26
9.13e-180	0.500859	0.762	0.674	3.2e-175	HOM	Kctd12
7.95e-96	0.500455	0.506	0.48	2.79e-91	HOM	Bmp2k
1.66e-42	0.497994	0.336	0.323	5.8e-38	HOM	Colgalt1
4.14e-76	0.496356	0.373	0.374	1.45e-71	HOM	Ncf1
3.97e-93	0.493464	0.455	0.435	1.39e-88	HOM	Camk1
3.02e-214	0.491812	0.859	0.79	1.06e-209	HOM	Mef2c
5.23e-133	0.490553	0.581	0.523	1.83e-128	HOM	Scoc
8.11e-22	0.489548	0.283	0.283	2.84e-17	HOM	Gnaq
1.53e-31	0.48688	0.29	0.285	5.35e-27	HOM	Ubap2l
1.58e-52	0.486297	0.456	0.434	5.56e-48	HOM	Frmd4b
1.34e-38	0.485366	0.35	0.341	4.7e-34	HOM	Tcf25
1.18e-24	0.484945	0.33	0.323	4.14e-20	HOM	Senp2
1.36e-17	0.484778	0.317	0.298	4.75e-13	HOM	Mir99ahg
6.35e-15	0.484163	0.272	0.264	2.23e-10	HOM	Plekha1
9.3e-44	0.483373	0.39	0.372	3.26e-39	HOM	Klhl24
8.15e-38	0.479789	0.334	0.325	2.86e-33	HOM	Arhgap30
1.66e-92	0.47934	0.557	0.511	5.83e-88	HOM	Asph
6.59e-64	0.478231	0.419	0.401	2.31e-59	HOM	Ikzf1
1.02e-64	0.476884	0.436	0.411	3.56e-60	HOM	Lrp1
2.58e-27	0.476597	0.25	0.245	9.03e-23	HOM	Nrd1
1.87e-44	0.475171	0.321	0.299	6.57e-40	HOM	Etnk1
2.88e-111	0.475037	0.431	0.433	1.01e-106	HOM	Lyn
6.1e-50	0.474132	0.423	0.405	2.14e-45	HOM	Cflar
3.36e-232	0.471185	0.89	0.831	1.18e-227	HOM	Epb41l2
6.6e-210	0.470408	0.846	0.739	2.32e-205	HOM	Serinc3
1.17e-43	0.470301	0.373	0.362	4.11e-39	HOM	Acin1
1.63e-32	0.469224	0.266	0.262	5.72e-28	HOM	Akap9
2.56e-199	0.46693	0.755	0.664	8.99e-195	HOM	Ctsh
1.91e-17	0.465552	0.313	0.305	6.69e-13	HOM	Gm26740
5.43e-73	0.463693	0.445	0.427	1.9e-68	HOM	Tacc1
5.11e-62	0.463617	0.486	0.449	1.79e-57	HOM	Dennd4a
4.31e-49	0.462316	0.441	0.415	1.51e-44	HOM	Ankrd11
4.9e-32	0.461858	0.29	0.286	1.72e-27	HOM	Ube3a
5.36e-58	0.461747	0.44	0.425	1.88e-53	HOM	Prrc2c
2.4e-153	0.460775	0.547	0.517	8.42e-149	HOM	Cd53
4.99e-59	0.46071	0.304	0.32	1.75e-54	HOM	Havcr2
8.48e-82	0.457405	0.541	0.501	2.97e-77	HOM	Arglu1
1.35e-23	0.456561	0.295	0.297	4.74e-19	HOM	Fgd2
4.38e-43	0.455982	0.428	0.403	1.54e-38	HOM	Ash1l
4.85e-153	0.455344	0.593	0.551	1.7e-148	HOM	Gnai2
2.51e-46	0.453773	0.473	0.449	8.8e-42	HOM	Tra2a

### Sheet: Top 200 Marker Cluster VIR
p_val	avg_log2FC	pct,1	pct,2	p_val_adj	cluster	gene
0	5.41505	0.581	0.028	0	VIR	Ifit3
0	5.32311	0.612	0.032	0	VIR	Ifit2
0	5.06682	0.358	0.016	0	VIR	Iigp1
0	4.459	0.393	0.024	0	VIR	Mx1
0	4.35673	0.319	0.016	0	VIR	Ifi213
0	4.34138	0.529	0.048	0	VIR	Isg15
0	4.00909	0.356	0.027	0	VIR	Zbp1
0	3.98772	0.343	0.025	0	VIR	Irf7
0	3.78484	0.279	0.024	0	VIR	Usp18
0	3.63631	0.62	0.068	0	VIR	Oasl2
0	3.54234	0.712	0.103	0	VIR	Slfn5
0	3.52075	0.408	0.047	0	VIR	Ifi209
0	3.47621	0.604	0.16	0	VIR	Ccl12
0	3.32635	0.394	0.05	0	VIR	Gm4951
0	3.32597	0.318	0.039	0	VIR	Phf11d
0	3.30413	0.253	0.028	0	VIR	Slfn9
0	3.21075	0.274	0.038	0	VIR	Phf11b
0	3.13686	0.482	0.075	0	VIR	Ifi207
0	3.09067	0.502	0.087	0	VIR	Herc6
0	3.02549	0.378	0.051	0	VIR	Rtp4
0	2.93428	0.488	0.118	0	VIR	Ifitm3
0	2.8657	0.822	0.23	0	VIR	Ifi204
0	2.75446	0.488	0.088	0	VIR	Stat2
0	2.74472	0.287	0.046	0	VIR	Ddx58
0	2.72758	0.667	0.163	0	VIR	Parp14
0	2.72011	0.313	0.06	0	VIR	Ifih1
0	2.69277	0.256	0.04	0	VIR	Dhx58
0	2.65227	0.529	0.108	0	VIR	Rnf213
0	2.61353	0.279	0.049	0	VIR	Ddx60
0	2.60887	0.386	0.071	0	VIR	Xaf1
0	2.5051	0.27	0.052	0	VIR	Irgm1
0	2.4964	0.347	0.078	0	VIR	Fgl2
0	2.46348	0.332	0.07	0	VIR	Samd9l
0	2.35146	0.535	0.127	0	VIR	Sp100
0	2.3488	0.483	0.129	0	VIR	Tor3a
0	2.31144	0.546	0.138	0	VIR	Stat1
0	2.23637	0.377	0.098	0	VIR	Slfn2
0	2.20798	0.525	0.141	0	VIR	Eif2ak2
0	2.20532	0.461	0.127	0	VIR	Znfx1
4.03e-307	2.08361	0.331	0.089	1.41e-302	VIR	Parp9
0	2.0434	0.688	0.234	0	VIR	Trim30a
5.82e-247	2.00349	0.273	0.075	2.04e-242	VIR	Dtx3l
0	2.00012	0.455	0.13	0	VIR	Slfn8
0	1.96466	0.45	0.139	0	VIR	Sp110
0	1.95514	0.44	0.128	0	VIR	Trim30d
1.63e-226	1.88636	0.321	0.104	5.72e-222	VIR	Marchf5
0	1.84267	0.623	0.294	0	VIR	Bst2
0	1.83474	0.532	0.196	0	VIR	Samhd1
1.72e-218	1.76596	0.394	0.16	6.02e-214	VIR	Ifi27l2a
8.12e-187	1.67754	0.312	0.112	2.85e-182	VIR	Epsti1
1.58e-214	1.67114	0.347	0.122	5.55e-210	VIR	Tap1
0	1.63309	0.643	0.294	0	VIR	Zup1
4.15e-215	1.6309	0.363	0.129	1.46e-210	VIR	Trafd1
2.7e-250	1.49918	0.598	0.29	9.46e-246	VIR	Etnk1
1.53e-212	1.48391	0.506	0.236	5.36e-208	VIR	Cd47
2.96e-128	1.40189	0.302	0.126	1.04e-123	VIR	Usp25
2.51e-214	1.40181	0.488	0.215	8.8e-210	VIR	Pik3ap1
2.12e-190	1.3615	0.558	0.305	7.44e-186	VIR	Fcgr1
1.54e-101	1.35307	0.287	0.128	5.39e-97	VIR	Ccnd1
1.02e-191	1.34987	0.463	0.204	3.59e-187	VIR	Sdc3
1.44e-109	1.34383	0.26	0.11	5.05e-105	VIR	Ms4a6b
3.72e-89	1.29767	0.317	0.158	1.31e-84	VIR	Ms4a6c
1.48e-118	1.26972	0.317	0.14	5.21e-114	VIR	Zc3hav1
5.05e-76	1.24479	0.339	0.189	1.77e-71	VIR	Tspo
5.15e-95	1.2202	0.263	0.116	1.81e-90	VIR	Trim12c
1.32e-160	1.14452	0.564	0.308	4.62e-156	VIR	Tor1aip1
2.06e-195	1.14211	0.68	0.404	7.24e-191	VIR	9930111J21Rik2
2.83e-143	1.13807	0.475	0.243	9.91e-139	VIR	Trim12a
2.23e-85	1.12717	0.289	0.139	7.83e-81	VIR	Ascc3
5.53e-54	1.06815	0.257	0.14	1.94e-49	VIR	Selenow
1.41e-74	1.06315	0.28	0.139	4.96e-70	VIR	Psmb9
3.52e-76	1.04705	0.301	0.155	1.23e-71	VIR	Cybb
7.65e-78	1.04521	0.345	0.186	2.68e-73	VIR	H2-T23
1.33e-89	1.04353	0.326	0.163	4.65e-85	VIR	Trim56
3.46e-84	1.03698	0.32	0.163	1.21e-79	VIR	Atp6v0a2
9.48e-63	1.02926	0.282	0.154	3.32e-58	VIR	Psme2
3.91e-140	1.01624	0.54	0.297	1.37e-135	VIR	Apobec3
3.9e-91	1.00969	0.409	0.225	1.37e-86	VIR	Morc3
1.45e-122	0.99211	0.53	0.313	5.07e-118	VIR	Lgals3bp
1.05e-67	0.986861	0.308	0.161	3.7e-63	VIR	H2-Q7
3.5e-74	0.968917	0.294	0.151	1.23e-69	VIR	Lgals9
1.72e-173	0.941079	0.749	0.526	6.02e-169	VIR	Ly6e
1.46e-74	0.93971	0.407	0.242	5.14e-70	VIR	Ranbp2
2.36e-80	0.93135	0.444	0.274	8.27e-76	VIR	Psme1
5.68e-53	0.928315	0.317	0.188	1.99e-48	VIR	Lap3
1.06e-42	0.92641	0.26	0.153	3.72e-38	VIR	Fndc3a
5.55e-84	0.863545	0.566	0.379	1.95e-79	VIR	Sppl2a
2.02e-68	0.837928	0.419	0.254	7.07e-64	VIR	Tent5a
9.23e-55	0.797184	0.301	0.172	3.24e-50	VIR	Rasa4
6.89e-48	0.791758	0.319	0.191	2.42e-43	VIR	Cebpb
1.76e-36	0.780727	0.288	0.18	6.17e-32	VIR	Dek
1.59e-41	0.753762	0.28	0.17	5.58e-37	VIR	Xrn1
5.21e-60	0.725102	0.482	0.323	1.83e-55	VIR	Tapbp
4.65e-38	0.72127	0.298	0.184	1.63e-33	VIR	Shisa5
2.61e-44	0.716341	0.29	0.175	9.14e-40	VIR	Fnbp4
5.31e-52	0.709744	0.433	0.287	1.86e-47	VIR	Nsd3
1.89e-31	0.696908	0.314	0.209	6.64e-27	VIR	Psmb8
1.05e-39	0.696449	0.456	0.324	3.7e-35	VIR	Phip
1.47e-33	0.676268	0.29	0.187	5.14e-29	VIR	Xrn2
2.88e-34	0.668101	0.374	0.259	1.01e-29	VIR	P4ha1
4.4e-24	0.652615	0.265	0.177	1.54e-19	VIR	Abcg1
1.49e-42	0.638088	0.333	0.209	5.23e-38	VIR	Slc12a9
4.66e-38	0.590276	0.399	0.269	1.64e-33	VIR	Axl
1.66e-28	0.587874	0.331	0.227	5.81e-24	VIR	Il10ra
1.18e-22	0.584401	0.287	0.2	4.13e-18	VIR	Pnp
6.4e-26	0.583642	0.265	0.177	2.24e-21	VIR	Nono
4.68e-33	0.57686	0.414	0.296	1.64e-28	VIR	Evi2a
1.05e-25	0.572546	0.279	0.187	3.67e-21	VIR	Bach1
6.63e-28	0.571063	0.297	0.198	2.33e-23	VIR	Ddx24
2.71e-37	0.559026	0.419	0.292	9.5e-33	VIR	Tut7
1.49e-38	0.555609	0.453	0.318	5.22e-34	VIR	Resf1
3.25e-34	0.533463	0.434	0.308	1.14e-29	VIR	Camk2d
5.37e-34	0.527197	0.444	0.319	1.88e-29	VIR	Lacc1
5.83e-18	0.51809	0.254	0.181	2.05e-13	VIR	Fam111a
2.44e-20	0.516188	0.284	0.202	8.54e-16	VIR	Icam1
1.09e-104	0.514923	0.931	0.839	3.82e-100	VIR	H2-K1
6.29e-27	0.49868	0.339	0.238	2.21e-22	VIR	Fbrsl1
1.91e-22	0.493558	0.373	0.279	6.71e-18	VIR	Stx16
3.63e-28	0.487877	0.381	0.269	1.27e-23	VIR	Sema4d
1.81e-16	0.470705	0.335	0.253	6.34e-12	VIR	Arf4
9.46e-27	0.459668	0.413	0.302	3.32e-22	VIR	Irf2
1.19e-13	0.455127	0.274	0.206	4.18e-09	VIR	Tlr2
5.2e-28	0.449408	0.585	0.468	1.82e-23	VIR	Mycbp2
1.31e-53	0.447987	0.779	0.658	4.59e-49	VIR	Capza2
3.55e-20	0.447384	0.344	0.252	1.25e-15	VIR	Slc15a3
5.84e-21	0.442821	0.319	0.229	2.05e-16	VIR	Smchd1
4.29e-41	0.438083	0.688	0.569	1.5e-36	VIR	Cd52
4.49e-25	0.43794	0.396	0.287	1.57e-20	VIR	Hps3
1.16e-26	0.437036	0.442	0.331	4.05e-22	VIR	Ppfia4
1.91e-15	0.435357	0.27	0.195	6.7e-11	VIR	Lcp2
9.41e-10	0.428856	0.344	0.282	3.3e-05	VIR	Prdx5
1.59e-29	0.427891	0.467	0.346	5.58e-25	VIR	Luc7l3
1.89e-24	0.420262	0.495	0.387	6.62e-20	VIR	Tmcc3
2.28e-13	0.416126	0.345	0.273	7.98e-09	VIR	Peli1
1.76e-18	0.41507	0.271	0.193	6.18e-14	VIR	Tlr7
9.01e-23	0.399665	0.493	0.392	3.16e-18	VIR	Calm1
7.9e-24	0.399541	0.539	0.429	2.77e-19	VIR	Lyn
2.94e-27	0.396331	0.526	0.404	1.03e-22	VIR	Ccnl1
8.17e-18	0.396058	0.441	0.347	2.87e-13	VIR	Actr3
3.82e-14	0.392956	0.276	0.205	1.34e-09	VIR	Dnaja1
9.86e-25	0.390585	0.592	0.478	3.46e-20	VIR	Tcf4
1.61e-22	0.387725	0.501	0.399	5.64e-18	VIR	Ikzf1
3.08e-17	0.379682	0.337	0.252	1.08e-12	VIR	Acer3
1.34e-14	0.379319	0.253	0.182	4.69e-10	VIR	Elf1
7.74e-22	0.374876	0.473	0.368	2.71e-17	VIR	Mcl1
3.47e-14	0.374344	0.294	0.22	1.22e-09	VIR	Dpysl2
2.47e-16	0.371301	0.307	0.229	8.66e-12	VIR	Rnpep
2.65e-18	0.370444	0.513	0.423	9.28e-14	VIR	Pycard
2.7e-21	0.368226	0.5	0.399	9.48e-17	VIR	Fcgr2b
1.63e-22	0.362362	0.544	0.441	5.73e-18	VIR	Actr2
6.44e-15	0.35141	0.425	0.342	2.26e-10	VIR	Taf15
5.11e-13	0.339327	0.252	0.186	1.79e-08	VIR	Aim2
7.42e-15	0.335787	0.465	0.38	2.6e-10	VIR	Cd180
1.45e-06	0.335342	0.313	0.261	0.0508502	VIR	Cd74
1.7e-11	0.325698	0.312	0.244	5.98e-07	VIR	Zc3h7a
3.11e-17	0.325616	0.5	0.404	1.09e-12	VIR	Cflar
1.51e-58	0.324831	0.949	0.903	5.29e-54	VIR	B2m
1.98e-16	0.318734	0.46	0.366	6.96e-12	VIR	Slc29a3
6.19e-37	0.318184	0.854	0.776	2.17e-32	VIR	H2-D1
8.21e-07	0.315888	0.274	0.227	0.0287842	VIR	Hivep3
2.66e-08	0.305761	0.255	0.202	0.000931259	VIR	Ogfrl1
1.08e-09	0.30167	0.315	0.253	3.79e-05	VIR	Atp1b3
8.28e-12	0.300641	0.351	0.279	2.9e-07	VIR	Nfkbia
1.27e-09	0.298554	0.277	0.215	4.46e-05	VIR	Evl
8.81e-16	0.29847	0.587	0.507	3.09e-11	VIR	Aif1
4.56e-16	0.296676	0.563	0.467	1.6e-11	VIR	Msn
1.01e-13	0.294992	0.522	0.446	3.54e-09	VIR	Bri3
2.96e-22	0.294563	0.676	0.57	1.04e-17	VIR	Frmd4a
1.34e-06	0.289837	0.288	0.242	0.047015	VIR	Ptpn6
1.11e-10	0.287684	0.287	0.224	3.9e-06	VIR	Herc1
8.76e-14	0.286263	0.351	0.27	3.07e-09	VIR	Mob1a
7.6e-10	0.282321	0.299	0.239	2.67e-05	VIR	Nr3c1
2.79e-25	0.281836	0.795	0.711	9.78e-21	VIR	Ptma
1.02e-09	0.281829	0.299	0.239	3.59e-05	VIR	Eif2s2
3.53e-11	0.279459	0.333	0.264	1.24e-06	VIR	Ccnl2
2.4e-09	0.276984	0.31	0.248	8.41e-05	VIR	Atp5e
3.57e-09	0.276852	0.302	0.243	0.0001251	VIR	Ehd4
8.8e-12	0.269308	0.326	0.257	3.08e-07	VIR	Khdrbs1
2.42e-07	0.268921	0.294	0.239	0.00847303	VIR	Cd86
6.36e-08	0.264561	0.404	0.34	0.00223068	VIR	BC005537
1.84e-10	0.263412	0.337	0.271	6.46e-06	VIR	Ankrd17
4.81e-05	0.254663	0.285	0.244	1	VIR	Akr1a1
2.03e-06	0.254348	0.276	0.229	0.0710772	VIR	2410006H16Rik
1.13e-08	0.253557	0.285	0.229	0.000395968	VIR	Usp12
1.1e-06	0.252095	0.284	0.233	0.0386791	VIR	G3bp2
6.52e-05	0.25097	0.343	0.3	1	VIR	Gatm

### Sheet: Top 200 Marker Cluster DL2
p_val	avg_log2FC	pct,1	pct,2	p_val_adj	cluster	gene
0	3.29022	0.776	0.168	0	DAM2	Cst7
6.84e-210	2.86607	0.278	0.039	2.4e-205	DAM2	Gm1673
2e-191	2.83157	0.398	0.082	7.02e-187	DAM2	Lgals3
6.74e-278	2.81941	0.714	0.243	2.36e-273	DAM2	Ccl6
0	2.73629	0.644	0.151	0	DAM2	Cstb
0	2.69631	0.714	0.185	0	DAM2	Mif
4.41e-286	2.66262	0.487	0.094	1.55e-281	DAM2	Capg
3.55e-143	2.53059	0.266	0.05	1.24e-138	DAM2	Cxcl14
9.3e-201	2.52327	0.394	0.08	3.26e-196	DAM2	Pgk1
3.13e-199	2.47738	0.375	0.074	1.1e-194	DAM2	Nme1
1.6e-242	2.47329	0.632	0.193	5.62e-238	DAM2	Fabp5
1.56e-210	2.40552	0.429	0.092	5.47e-206	DAM2	Ndufa1
1.97e-256	2.35955	0.557	0.134	6.91e-252	DAM2	Cox6a1
7.27e-172	2.30367	0.407	0.089	2.55e-167	DAM2	Fxyd5
5.4e-302	2.29568	0.829	0.307	1.89e-297	DAM2	Prdx1
0	2.29526	0.741	0.234	0	DAM2	Atox1
0	2.28636	0.885	0.375	0	DAM2	Gapdh
2.23e-192	2.19959	0.474	0.119	7.81e-188	DAM2	Uqcr11
2.41e-121	2.19823	0.308	0.07	8.46e-117	DAM2	Ndufa12
0	2.19421	0.987	0.566	0	DAM2	Cd52
0	2.18324	0.997	0.777	0	DAM2	Tyrobp
0	2.17667	0.906	0.418	0	DAM2	Syngr1
4.23e-196	2.16524	0.509	0.136	1.48e-191	DAM2	Uqcrq
6.01e-163	2.16358	0.414	0.102	2.11e-158	DAM2	Atp5mpl
6.39e-134	2.1566	0.305	0.069	2.24e-129	DAM2	Rhoc
1.96e-245	2.12573	0.755	0.27	6.88e-241	DAM2	Tmsb10
5.91e-164	2.12409	0.456	0.118	2.07e-159	DAM2	Txn1
0	2.10914	0.991	0.734	0	DAM2	Ftl1
0	2.07942	0.959	0.475	0	DAM2	Rps26
5.18e-98	2.07209	0.275	0.069	1.82e-93	DAM2	Fundc2
8.38e-136	2.06829	0.368	0.094	2.94e-131	DAM2	Tmem160
2.83e-139	2.04868	0.404	0.11	9.94e-135	DAM2	Aprt
5.11e-188	2.04848	0.521	0.145	1.79e-183	DAM2	Cops9
0	2.04784	0.918	0.372	0	DAM2	Cox4i1
1.88e-109	2.04708	0.275	0.063	6.59e-105	DAM2	Lsm4
3.59e-130	2.04364	0.382	0.101	1.26e-125	DAM2	Atp5o,1
7.66e-135	2.03841	0.393	0.105	2.69e-130	DAM2	Uqcr10
5.59e-207	2.03682	0.596	0.177	1.96e-202	DAM2	Cox6b1
3.78e-134	2.03443	0.369	0.096	1.33e-129	DAM2	Atp5md
1.67e-220	2.01671	0.608	0.179	5.84e-216	DAM2	Elob
7.61e-181	2.01265	0.509	0.143	2.67e-176	DAM2	Atp5g1
8.9e-267	2.00848	0.736	0.251	3.12e-262	DAM2	Aldoa
1.22e-112	2.00419	0.33	0.086	4.28e-108	DAM2	Ndufc1
3.72e-144	1.99207	0.399	0.103	1.31e-139	DAM2	Romo1
9.7e-241	1.99188	0.721	0.243	3.4e-236	DAM2	Atp5e
7.19e-165	1.98713	0.524	0.154	2.52e-160	DAM2	Cox5a
6.77e-153	1.98677	0.471	0.137	2.37e-148	DAM2	Gm10076
4.78e-228	1.97539	0.666	0.211	1.68e-223	DAM2	Cox6c
5.42e-104	1.96409	0.327	0.087	1.9e-99	DAM2	Emp3
2.36e-205	1.9534	0.578	0.17	8.29e-201	DAM2	Cox5b
6.32e-96	1.93016	0.299	0.081	2.22e-91	DAM2	Cenpx
6.39e-304	1.91846	0.851	0.332	2.24e-299	DAM2	Cox8a
0	1.91646	0.998	0.906	0	DAM2	Fth1
8.53e-139	1.91606	0.426	0.116	2.99e-134	DAM2	Nop10
1.65e-151	1.90087	0.471	0.138	5.79e-147	DAM2	Cox7b
8.93e-126	1.89857	0.37	0.1	3.13e-121	DAM2	Tmem256
0	1.89692	0.97	0.538	0	DAM2	Rpl41
1.3e-156	1.89643	0.51	0.153	4.56e-152	DAM2	Cox7a2
1.68e-84	1.89316	0.264	0.07	5.88e-80	DAM2	H2bc4
1.18e-94	1.89183	0.285	0.074	4.14e-90	DAM2	Uqcc2
1.05e-140	1.88226	0.43	0.123	3.69e-136	DAM2	Wdr83os
5.41e-133	1.88069	0.44	0.129	1.9e-128	DAM2	Tmem258
1.15e-98	1.87661	0.301	0.079	4.03e-94	DAM2	Atp5k
1.91e-140	1.87401	0.443	0.132	6.71e-136	DAM2	Fkbp2
5.65e-145	1.87088	0.465	0.14	1.98e-140	DAM2	Psmb6
6.64e-281	1.86628	0.858	0.367	2.33e-276	DAM2	Myl6
1.04e-178	1.86224	0.599	0.196	3.63e-174	DAM2	Hint1
6.45e-163	1.8621	0.55	0.177	2.26e-158	DAM2	Gpx4
6.16e-174	1.86124	0.563	0.18	2.16e-169	DAM2	Eif5a
6.61e-140	1.8504	0.46	0.134	2.32e-135	DAM2	Ndufb7
4.3e-159	1.84704	0.547	0.174	1.51e-154	DAM2	Ndufa2
2.24e-141	1.83866	0.458	0.137	7.85e-137	DAM2	Fis1
2.73e-98	1.83354	0.451	0.163	9.56e-94	DAM2	Ifi27l2a
1.7e-79	1.83238	0.27	0.074	5.97e-75	DAM2	Banf1
1.38e-123	1.82895	0.496	0.153	4.86e-119	DAM2	Dbi
1.17e-163	1.82769	0.572	0.188	4.1e-159	DAM2	Tspo
5.22e-136	1.82336	0.473	0.146	1.83e-131	DAM2	Anxa5
0	1.82255	0.886	0.376	0	DAM2	Rpl35
4.58e-152	1.81591	0.496	0.149	1.61e-147	DAM2	Atp5d
1.96e-274	1.81575	0.837	0.351	6.89e-270	DAM2	Ssr4
9.58e-176	1.80794	0.636	0.221	3.36e-171	DAM2	Ndufa4
7.35e-117	1.80675	0.379	0.108	2.58e-112	DAM2	Ndufv3
3.46e-115	1.80654	0.379	0.106	1.21e-110	DAM2	Ndufb8
5.48e-134	1.79808	0.452	0.137	1.92e-129	DAM2	Tmed3
0	1.7958	0.975	0.541	0	DAM2	Rpsa
4.44e-124	1.79455	0.412	0.127	1.56e-119	DAM2	Cd72
1.96e-71	1.79146	0.252	0.069	6.87e-67	DAM2	Ndufs6
5.98e-106	1.78972	0.335	0.095	2.1e-101	DAM2	Prelid1
4.1e-97	1.78583	0.335	0.097	1.44e-92	DAM2	Micos13
1.39e-109	1.77835	0.406	0.126	4.89e-105	DAM2	Snrpd2
6.17e-157	1.77787	0.569	0.189	2.17e-152	DAM2	Ndufa13
4.79e-170	1.77165	0.586	0.199	1.68e-165	DAM2	Atp5j
0	1.77086	0.966	0.633	0	DAM2	Cd63
9.52e-97	1.76919	0.33	0.096	3.34e-92	DAM2	Bola2
1.4e-225	1.76087	0.765	0.298	4.91e-221	DAM2	Atp5g2
3.29e-220	1.76015	0.749	0.286	1.16e-215	DAM2	Atp6v1f
5.66e-122	1.7535	0.435	0.134	1.99e-117	DAM2	Spcs1
4.88e-147	1.75212	0.539	0.179	1.71e-142	DAM2	Atp5j2
2.87e-131	1.74967	0.473	0.145	1.01e-126	DAM2	Ndufb11
8.91e-171	1.74399	0.659	0.246	3.12e-166	DAM2	Gpx1
3.32e-136	1.74367	0.473	0.148	1.16e-131	DAM2	Smdt1
8e-113	1.73989	0.397	0.12	2.81e-108	DAM2	Taf10
0	1.73953	0.926	0.457	0	DAM2	Sh3bgrl3
1.07e-193	1.73918	0.676	0.255	3.76e-189	DAM2	Pkm
4.67e-196	1.73811	0.693	0.248	1.64e-191	DAM2	Rps10
1.03e-157	1.73249	0.549	0.182	3.61e-153	DAM2	Pgam1
0	1.72991	0.973	0.576	0	DAM2	Rps2
2.58e-112	1.72982	0.404	0.123	9.04e-108	DAM2	Eif3i
1.02e-197	1.72939	0.678	0.234	3.58e-193	DAM2	Atp5h
3.15e-164	1.72827	0.578	0.194	1.1e-159	DAM2	Ubl5
0	1.72329	0.973	0.516	0	DAM2	Rps5
3.3e-161	1.71262	0.596	0.204	1.16e-156	DAM2	Nedd8
0	1.71199	0.965	0.56	0	DAM2	Serf2
8.1e-86	1.71054	0.351	0.113	2.84e-81	DAM2	Rpl36al
4.39e-83	1.71037	0.667	0.36	1.54e-78	DAM2	Spp1
5.45e-105	1.70879	0.406	0.128	1.91e-100	DAM2	Ranbp1
2.69e-92	1.70389	0.324	0.092	9.42e-88	DAM2	Mrps21
0	1.70185	0.954	0.554	0	DAM2	Rpl10a
7.08e-110	1.70138	0.435	0.142	2.48e-105	DAM2	Ndufb5
7.71e-107	1.69361	0.421	0.135	2.7e-102	DAM2	Ndufb9
4.3e-88	1.68514	0.326	0.098	1.51e-83	DAM2	Timm13
2.55e-72	1.67002	0.289	0.089	8.95e-68	DAM2	Nenf
2.12e-107	1.66726	0.427	0.138	7.42e-103	DAM2	Ndufa7
1.13e-92	1.66675	0.419	0.144	3.98e-88	DAM2	Ran
3.55e-120	1.66393	0.51	0.181	1.25e-115	DAM2	Psma7
4.84e-304	1.66294	0.93	0.489	1.7e-299	DAM2	Gng5
0	1.65919	0.961	0.568	0	DAM2	Rplp0
1.53e-196	1.65914	0.744	0.289	5.35e-192	DAM2	Uqcrh
0	1.65845	0.97	0.563	0	DAM2	Rpl15
2.61e-79	1.65548	0.315	0.097	9.15e-75	DAM2	Mrpl20
1.93e-94	1.6535	0.395	0.129	6.75e-90	DAM2	Ndufs5
2.46e-73	1.64926	0.298	0.091	8.63e-69	DAM2	Dpm3
1.51e-93	1.64625	0.412	0.14	5.3e-89	DAM2	Selenow
1.6e-122	1.64397	0.47	0.163	5.62e-118	DAM2	Ldha
1.67e-133	1.63946	0.511	0.172	5.86e-129	DAM2	Micos10
3.95e-86	1.63134	0.333	0.107	1.38e-81	DAM2	Vkorc1
0	1.63008	0.991	0.669	0	DAM2	Rpl19
1.66e-146	1.62862	0.571	0.212	5.83e-142	DAM2	Sdf2l1
1.1e-64	1.62766	0.278	0.088	3.85e-60	DAM2	Psmb5
4.58e-124	1.62646	0.529	0.188	1.61e-119	DAM2	Rps27l
6.29e-66	1.62573	0.281	0.089	2.2e-61	DAM2	1810058I24Rik
0	1.62357	0.997	0.746	0	DAM2	Rps8
7.95e-87	1.61967	0.366	0.12	2.79e-82	DAM2	Prdx2
4.11e-157	1.61628	0.635	0.236	1.44e-152	DAM2	Sec61b
1.17e-65	1.61162	0.265	0.08	4.1e-61	DAM2	Prdx4
1.45e-100	1.60668	0.39	0.124	5.07e-96	DAM2	Snx3
1.14e-78	1.60371	0.337	0.107	4e-74	DAM2	Psmb4
0	1.6036	1	0.76	0	DAM2	Fau
1.14e-131	1.60307	0.535	0.185	3.99e-127	DAM2	Eef1g
5.37e-106	1.60201	0.463	0.163	1.88e-101	DAM2	Tomm7
2.85e-103	1.60142	0.423	0.14	1e-98	DAM2	Txndc17
6.49e-235	1.60116	0.854	0.397	2.28e-230	DAM2	Gabarap
0	1.59133	0.996	0.728	0	DAM2	Rps24
9.13e-79	1.5904	0.349	0.118	3.2e-74	DAM2	Ramp1
9.15e-77	1.58885	0.336	0.111	3.21e-72	DAM2	Mrps14
4.07e-67	1.58815	0.263	0.08	1.43e-62	DAM2	Mrpl33
7.26e-114	1.58776	0.492	0.171	2.55e-109	DAM2	Psmb3
0	1.58761	0.964	0.563	0	DAM2	Rps18
0	1.58491	0.983	0.567	0	DAM2	Rpl34
1.32e-99	1.57709	0.444	0.157	4.64e-95	DAM2	D8Ertd738e
0	1.57679	1	0.82	0	DAM2	Rps12
2.47e-167	1.57484	0.695	0.27	8.67e-163	DAM2	Sem1
0	1.57196	0.982	0.572	0	DAM2	Rps19
2.7e-300	1.571	0.948	0.565	9.46e-296	DAM2	Cyba
0	1.56812	0.969	0.57	0	DAM2	Rpl9
3.65e-72	1.56651	0.282	0.085	1.28e-67	DAM2	Coa3
1.02e-108	1.56389	0.49	0.177	3.58e-104	DAM2	Atp5c1
5.46e-157	1.56324	0.627	0.239	1.91e-152	DAM2	Akr1a1
1.72e-127	1.56043	0.52	0.184	6.03e-123	DAM2	Dad1
1.82e-104	1.55543	0.434	0.148	6.38e-100	DAM2	Ost4
3.37e-60	1.54727	0.329	0.127	1.18e-55	DAM2	Ccl9
6.75e-102	1.54708	0.412	0.13	2.37e-97	DAM2	Calm3
5.22e-91	1.54679	0.428	0.151	1.83e-86	DAM2	Myl12a
8.37e-113	1.5463	0.482	0.17	2.93e-108	DAM2	Krtcap2
4.15e-82	1.54556	0.32	0.103	1.46e-77	DAM2	Ap2s1
0	1.54508	0.964	0.648	0	DAM2	Npc2
2.11e-305	1.53982	0.96	0.517	7.38e-301	DAM2	Rpl18
3.59e-154	1.53707	0.689	0.278	1.26e-149	DAM2	Prdx5
4.21e-86	1.5353	0.401	0.14	1.48e-81	DAM2	Psmb2
9.29e-64	1.5273	0.3	0.099	3.26e-59	DAM2	Esd
2.85e-221	1.52019	0.931	0.553	1e-216	DAM2	Lyz2
0	1.51737	1	0.997	0	DAM2	Tmsb4x
9.68e-90	1.51691	0.409	0.139	3.4e-85	DAM2	Lamtor2
6.39e-145	1.51651	0.696	0.308	2.24e-140	DAM2	Atp6v0e
1.21e-63	1.51418	0.285	0.094	4.26e-59	DAM2	Ndufs7
6.57e-110	1.51365	0.517	0.192	2.31e-105	DAM2	Eif3k
0	1.5122	0.985	0.669	0	DAM2	Rps4x
0	1.51202	0.988	0.688	0	DAM2	Rps14
0	1.50679	0.997	0.711	0	DAM2	Rps16
0	1.5066	0.977	0.632	0	DAM2	Rps7
6.47e-128	1.50451	0.552	0.206	2.27e-123	DAM2	Hsbp1
1.47e-111	1.50362	0.463	0.161	5.15e-107	DAM2	Bag1
7.6e-285	1.49984	0.945	0.53	2.66e-280	DAM2	Rack1
4.35e-81	1.49688	0.358	0.117	1.53e-76	DAM2	Atp5g3
1.92e-56	1.49645	0.261	0.086	6.73e-52	DAM2	Trappc2l
8.41e-267	1.49618	0.945	0.589	2.95e-262	DAM2	Gnas
2.3e-255	1.495	0.916	0.496	8.07e-251	DAM2	Rpl8
2.17e-67	1.49361	0.291	0.095	7.62e-63	DAM2	Uba52
0	1.49204	0.991	0.68	0	DAM2	Rpl32
