## Supplementary Table 6 for "Neuronal activity promotes repair by microglial reprogramming following demyelination"

### Sheet: Up_regulated Gene along pseudot
Upregulated gene along peudotime hM3D(Gq) CNO vs NaCl
Gene	pVal	Mean differece	FDR
Fkbp5	0	0.7942	0
Glul	0	0.490031	0
Tsc22d3	0	0.414476	0
Dst	0	0.396216	0
Ucp2	0	0.393127	0
Rbm26	0	0.366631	0
Rbm3	0	0.362289	0
Ccnd3	0	0.356348	0
Tm6sf1	0	0.34659	0
Serinc3	0	0.34097	0
Cirbp	0	0.334744	0
Klf13	0	0.332353	0
Slc1a3	0	0.328354	0
Ltc4s	0	0.305626	0
Selplg	0	0.304143	0
Tmem119	0	0.300184	0
Rassf2	0	0.297132	0
Ssh2	0	0.296595	0
Sult1a1	0	0.294049	0
Havcr2	0	0.29018	0
E230029C05Rik	0	0.287315	0
Tent5a	0	0.287044	0
Inpp5d	0	0.284238	0
B4galt1	0	0.284179	0
Ubb	0	0.276673	0
Gns	4.35233e-06	0.275353	2.93969e-05
Cd300c2	0	0.274849	0
Fcgr3	0	0.2728	0
Pts	0	0.262874	0
Asah1	0	0.257966	0
Mertk	0	0.254867	0
Golm1	0	0.254357	0
Ddit4	0	0.246161	0
Sparc	0	0.245998	0
Tlr7	0	0.244662	0
Ppp1r21	0	0.242831	0
Tpst2	0	0.239166	0
Rnase4	0	0.238441	0
Pik3r1	0	0.236816	0
Arhgap45	0	0.236312	0
Dram2	0	0.235938	0
Lgmn	0	0.235755	0
Anapc16	0	0.23446	0
Ifngr1	0	0.233408	0
H3f3b	0	0.232701	0
Mafb	0	0.231657	0
Picalm	0	0.230133	0
Ogfrl1	0	0.228739	0
Lifr	0	0.227306	0
Vsir	0	0.2269	0
Crybb1	0	0.225372	0
Adap2	0	0.221538	0
Rhob	0	0.220923	0
Zfp36l2	0	0.21859	0
Tmem37	0	0.213116	0
Nrip1	0	0.211912	0
Wasf2	0	0.210209	0
Frrs1	0.00098297	0.210014	0.00440167
Cd300lf	0	0.208904	0
Pag1	0	0.20758	0
Ivns1abp	0	0.20746	0
Rpl10	0	0.206219	0
Zfhx3	0	0.205647	0
Srsf5	0	0.204033	0

### Sheet: Down_regulated Gene along pseud
Downregulated gene along peudotime hM3D(Gq) CNO vs NaCl
Gene	pVal	Mean differece	FDR
Rn18s-rs5	0	-1.93115	0
Hspa8	0	-0.479477	0
Basp1	0	-0.443535	0
Zeb2	0	-0.409928	0
mt-Nd4	0	-0.394023	0
Dynll1	0	-0.379545	0
mt-Co3	0	-0.355898	0
Cd52	0	-0.352386	0
Hspa5	0	-0.341187	0
mt-Co1	0	-0.338713	0
Hsp90ab1	0	-0.331963	0
Spp1	0	-0.326539	0
Cd180	0	-0.322466	0
mt-Atp6	0	-0.321495	0
Clec7a	0	-0.318475	0
Lpl	0	-0.317741	0
Kctd12	0	-0.314607	0
Gnas	0	-0.309399	0
mt-Co2	0	-0.305378	0
mt-Nd2	0	-0.293792	0
Plxdc2	0	-0.29025	0
Calr	0	-0.28391	0
Lyz2	0	-0.276212	0
Tmsb10	0	-0.27315	0
Gng5	0	-0.270781	0
Hsp90b1	0	-0.259338	0
Plek	0	-0.257137	0
Irf8	0	-0.254631	0
Hsp90aa1	0	-0.252338	0
Cd9	0	-0.248729	0
H2-K1	0	-0.248375	0
Ighm	0	-0.24592	0
mt-Nd5	0	-0.241569	0
Fabp5	0	-0.241074	0
Cltc	0	-0.237068	0
Asph	0	-0.233751	0
Evi2a	0	-0.230831	0
Sirpa	0	-0.225608	0
Fchsd2	0	-0.218894	0
Tmsb4x	0	-0.217972	0
Manf	0	-0.2173	0
Cd74	0	-0.215063	0
Rps10	0	-0.214283	0
Nrp1	0	-0.212975	0
Il6st	9.24057e-05	-0.210198	0.000503975
P4ha1	0.00652787	-0.210045	0.0236732
Apbb1ip	0	-0.207713	0
Ptpn6	0	-0.203745	0
Apoe	0	-0.200487	0
