## Supplementary Table 8 for "Neuronal activity promotes repair by microglial reprogramming following demyelination"

### Sheet: DEGhM3 CNOvNaCl Cluster Mono 
gene	p_val	avg_log2FC	pct.1	pct.2	p_val_adj
Il1r2	1.88299e-105	7.50374	0.437	0.005	6.60329e-101
Ifi202b	1.32508e-97	6.34879	0.412	0.005	4.64679e-93
Saa3	8.25501e-34	3.91094	0.245	0.024	2.89487e-29
Cd33	2.07326e-74	2.72512	0.461	0.102	7.27049e-70
Mt1	4.38662e-42	2.70016	0.354	0.1	1.5383e-37
Mmp8	7.7026e-104	2.58261	0.679	0.286	2.70115e-99
Clec4d	4.25446e-48	2.50599	0.363	0.096	1.49196e-43
Thbs1	1.43705e-105	2.48555	0.622	0.161	5.03944e-101
Jaml	5.92668e-67	2.27036	0.491	0.149	2.07837e-62
Fpr2	7.05223e-27	2.19118	0.231	0.056	2.47308e-22
Fkbp5	2.43865e-67	2.18928	0.484	0.134	8.55186e-63
Ms4a8a	5.15499e-98	2.1842	0.684	0.289	1.80775e-93
Klf9	1.21504e-37	2.10973	0.331	0.092	4.26089e-33
Id2	8.43179e-82	2.04878	0.636	0.26	2.95686e-77
Fcgr4	5.35822e-36	1.99736	0.371	0.137	1.87902e-31
Dpep2	6.13699e-30	1.94486	0.309	0.107	2.15212e-25
Cirbp	1.4597e-18	1.66817	0.229	0.087	5.11886e-14
Cd300lf	8.76239e-30	1.63914	0.358	0.153	3.07279e-25
Per1	1.22566e-17	1.61192	0.203	0.076	4.29816e-13
Ccr1	1.2447e-45	1.58966	0.457	0.168	4.36491e-41
Clec4e	4.06093e-45	1.58213	0.472	0.191	1.42409e-40
Pnpla2	1.9953e-18	1.38431	0.304	0.156	6.99711e-14
AW112010	4.65286e-15	1.35899	0.377	0.235	1.63167e-10
Cd14	6.96749e-30	1.29431	0.479	0.255	2.44336e-25
Rbm3	6.50506e-106	1.28962	0.871	0.655	2.2812e-101
Vcan	1.031e-63	1.24775	0.789	0.498	3.61551e-59
Zfp36l1	3.03842e-23	1.21804	0.363	0.179	1.06551e-18
Fbxl5	3.36161e-36	1.19842	0.58	0.347	1.17885e-31
Ctsl	4.35838e-19	1.18856	0.402	0.242	1.5284e-14
Ninj1	1.95035e-10	1.16302	0.271	0.172	6.83948e-06
Nfil3	2.59347e-11	1.15982	0.249	0.142	9.0948e-07
Gda	3.00733e-76	1.12832	0.892	0.708	1.05461e-71
Psen2	5.3037e-15	1.11427	0.284	0.148	1.8599e-10
Glul	5.06705e-19	1.08589	0.427	0.277	1.77691e-14
Sell	1.02542e-51	1.0582	0.763	0.51	3.59593e-47
Bst1	4.67371e-14	1.05629	0.333	0.199	1.63898e-09
Man2a1	1.49759e-27	1.05504	0.516	0.312	5.25174e-23
Cblb	3.58779e-12	1.04648	0.25	0.134	1.25817e-07
Dusp1	6.73618e-45	1.04385	0.718	0.429	2.36224e-40
Sla	9.1844e-42	1.0219	0.692	0.47	3.22079e-37
Tsc22d3	1.23965e-27	1.0214	0.573	0.398	4.34719e-23
Lmnb1	8.92568e-09	0.997581	0.201	0.107	0.000313006
Anapc16	9.52823e-09	0.99468	0.263	0.173	0.000334136
Ifitm2	1.60083e-112	0.991074	0.972	0.889	5.6138e-108
Rnasel	1.71248e-07	0.982194	0.211	0.125	0.00600532
Pdcd4	1.11811e-11	0.980582	0.394	0.277	3.921e-07
1600014C10Rik	1.11592e-08	0.954236	0.241	0.151	0.000391332
Srgn	2.68827e-61	0.948324	0.883	0.742	9.42722e-57
Hopx	3.27239e-18	0.934274	0.477	0.315	1.14756e-13
Ap3s1	1.05378e-10	0.919877	0.353	0.245	3.69541e-06
Ifitm6	5.06376e-39	0.883293	0.781	0.614	1.77576e-34
Cebpb	2.62064e-61	0.875799	0.882	0.645	9.19006e-57
Card19	3.50135e-17	0.873997	0.473	0.332	1.22785e-12
Nfkbia	7.78535e-27	0.872087	0.653	0.475	2.73017e-22
F10	5.02011e-24	0.865108	0.555	0.366	1.76045e-19
Hif1a	1.23255e-13	0.850808	0.432	0.295	4.32232e-09
Plekha1	1.34174e-09	0.845463	0.246	0.146	4.7052e-05
Pkig	1.09536e-10	0.83181	0.331	0.23	3.84121e-06
Socs3	5.96475e-09	0.814869	0.238	0.144	0.000209172
Gsr	1.11647e-52	0.812108	0.874	0.752	3.91525e-48
Flot1	2.64721e-07	0.806167	0.244	0.161	0.00928324
Ubp1	4.19966e-07	0.802668	0.282	0.202	0.0147274
Hmox1	2.90958e-07	0.802642	0.334	0.253	0.0102033
Hexim1	3.14944e-08	0.7948	0.254	0.159	0.00110444
Gcnt2	2.68291e-07	0.794498	0.239	0.155	0.00940844
Tomm20	8.65674e-13	0.780601	0.463	0.367	3.03574e-08
Plac8	1.67552e-62	0.773721	0.976	0.915	5.8757e-58
Smim4	4.68345e-07	0.764186	0.244	0.162	0.0164239
Cd93	1.98439e-14	0.758302	0.39	0.242	6.95885e-10
Hmgcl	8.54737e-08	0.750379	0.303	0.219	0.00299739
Ube2h	1.37289e-08	0.73813	0.231	0.143	0.000481445
Srp9	7.66591e-27	0.736198	0.734	0.582	2.68828e-22
Mcemp1	9.14458e-25	0.735729	0.679	0.499	3.20682e-20
Prdx6	2.24077e-14	0.717772	0.524	0.402	7.85792e-10
Plcb1	6.01914e-10	0.717363	0.364	0.254	2.11079e-05
Ddi2	3.80996e-19	0.715473	0.615	0.461	1.33608e-14
Clec4a2	5.76801e-18	0.714753	0.557	0.392	2.02273e-13
Gtf2a2	8.76448e-08	0.706425	0.347	0.264	0.00307353
Dbi	4.66288e-18	0.69168	0.848	0.776	1.63518e-13
Psma6	6.40325e-10	0.690465	0.408	0.303	2.24549e-05
Cited2	1.7083e-10	0.68908	0.437	0.331	5.99066e-06
S100a11	1.52304e-43	0.679259	0.934	0.858	5.34099e-39
Pgam1	1.83835e-14	0.679014	0.581	0.465	6.44674e-10
Gyg	4.81939e-08	0.678897	0.354	0.269	0.00169006
S100a10	5.34847e-22	0.667779	0.796	0.68	1.8756e-17
Hnrnpd	6.27231e-14	0.66475	0.581	0.471	2.19957e-09
Ap1s2	9.46287e-11	0.663284	0.591	0.528	3.31844e-06
Ciao2a	6.49158e-14	0.638553	0.565	0.45	2.27647e-09
Pla2g7	3.56113e-18	0.638382	0.628	0.469	1.24882e-13
Zfand5	9.39311e-13	0.636414	0.543	0.41	3.29398e-08
Tmem167	6.7375e-14	0.619174	0.587	0.485	2.36271e-09
Mgst1	2.13264e-20	0.614104	0.733	0.61	7.47875e-16
Pycard	1.73495e-16	0.606396	0.694	0.599	6.08414e-12
H3f3b	2.95391e-60	0.605846	0.983	0.933	1.03588e-55
Ccl6	3.23462e-24	0.604569	0.892	0.806	1.13432e-19
Txn1	2.88715e-23	0.603147	0.775	0.646	1.01246e-18
Fth1	3.28487e-41	0.595405	0.976	0.923	1.15194e-36
Ogfrl1	4.60138e-11	0.588027	0.481	0.368	1.61361e-06
Picalm	6.91531e-22	0.583818	0.751	0.61	2.42506e-17
Irf2bp2	3.4013e-11	0.582387	0.464	0.347	1.19277e-06
Plin2	9.56675e-13	0.564912	0.576	0.458	3.35487e-08
Fcgr3	4.67206e-12	0.563395	0.656	0.55	1.6384e-07
Hmgb2	2.39999e-27	0.556405	0.881	0.803	8.4163e-23
Rn18s-rs5	1.75325e-91	0.555934	1	1	6.14831e-87
Ubb	7.11438e-40	0.554975	0.946	0.864	2.49487e-35
Rnh1	9.15261e-10	0.539285	0.495	0.4	3.20964e-05
Cd53	5.87994e-21	0.536278	0.794	0.668	2.06198e-16
Tspo	1.56247e-23	0.535742	0.854	0.763	5.47926e-19
Atp6v0c	5.91855e-28	0.534471	0.881	0.785	2.07552e-23
Ptpn1	1.77734e-21	0.534127	0.817	0.724	6.23279e-17
Fam174a	1.67949e-07	0.528156	0.457	0.38	0.00588964
F13a1	1.51503e-27	0.522923	0.88	0.777	5.31292e-23
Actg1	5.85819e-46	0.520399	0.985	0.96	2.05435e-41
Mrpl20	3.97797e-08	0.519271	0.481	0.398	0.001395
Cux1	1.81042e-07	0.515731	0.421	0.34	0.0063488
Eif3m	2.11358e-08	0.508814	0.53	0.454	0.000741191
Gm10076	5.39505e-09	0.497772	0.592	0.508	0.000189194
Dazap2	8.29812e-16	0.492757	0.754	0.655	2.90998e-11
Cebpd	5.14779e-11	0.489275	0.594	0.484	1.80523e-06
Psma2	1.49866e-09	0.48751	0.609	0.527	5.2555e-05
Mpc1	1.43212e-07	0.482461	0.473	0.384	0.00502216
Msrb1	2.35762e-20	0.482076	0.848	0.762	8.2677e-16
Btg1	4.43491e-22	0.481378	0.9	0.823	1.55524e-17
Pcbp2	1.15027e-19	0.47307	0.827	0.743	4.03376e-15
Hp	1.05982e-20	0.471385	0.899	0.809	3.71656e-16
Vmp1	1.99103e-09	0.470485	0.505	0.396	6.98216e-05
Lars2	2.42749e-17	0.46985	0.822	0.728	8.51272e-13
Sap30	2.74198e-07	0.46699	0.557	0.485	0.00961558
Slfn1	8.9073e-09	0.464128	0.599	0.501	0.000312361
Esd	8.04221e-07	0.457271	0.552	0.477	0.0282024
Btf3	3.0009e-24	0.452986	0.894	0.81	1.05236e-19
Alox5ap	2.25658e-26	0.448951	0.937	0.884	7.91337e-22
Lnpep	6.37125e-09	0.448607	0.61	0.54	0.000223427
Map1lc3b	1.90745e-08	0.446711	0.622	0.533	0.000668905
Klf13	9.68677e-17	0.434446	0.827	0.742	3.39696e-12
Ms4a6d	6.3355e-07	0.426877	0.539	0.471	0.0222173
Ucp2	1.35525e-16	0.425386	0.897	0.828	4.7526e-12
Serinc3	5.24943e-16	0.424225	0.819	0.724	1.84087e-11
Fcgr2b	7.12052e-07	0.413345	0.615	0.538	0.0249702
Tm6sf1	1.51627e-13	0.409752	0.782	0.682	5.31724e-09
Atp6v1g1	1.9758e-08	0.40476	0.69	0.634	0.000692873
Tpt1	2.88668e-56	0.398569	0.999	0.988	1.0123e-51
Sec61b	7.82661e-18	0.398009	0.866	0.785	2.74464e-13
Itgam	2.08106e-15	0.397833	0.808	0.686	7.29787e-11
Eif1	2.42272e-20	0.395996	0.928	0.862	8.49601e-16
Oaz1	1.60774e-14	0.389245	0.862	0.801	5.63803e-10
Lbr	8.36966e-07	0.385816	0.518	0.431	0.0293507
Tmed2	1.23495e-07	0.380279	0.597	0.521	0.00433074
Psmb3	1.27722e-07	0.377073	0.677	0.608	0.00447897
Ccl9	3.6027e-10	0.374313	0.768	0.672	1.26339e-05
Ms4a6c	1.66745e-23	0.35739	0.964	0.937	5.8474e-19
Tgfbi	2.98713e-12	0.355881	0.818	0.731	1.04753e-07
Arpc3	4.88751e-13	0.353158	0.879	0.832	1.71395e-08
Tpd52	1.30659e-08	0.338695	0.822	0.755	0.000458194
Sub1	4.14655e-14	0.337944	0.887	0.815	1.45411e-09
Srsf3	3.84701e-07	0.334406	0.69	0.643	0.0134907
Emb	2.57436e-14	0.331014	0.878	0.822	9.02776e-10
Atp5l	4.01288e-10	0.318596	0.87	0.8	1.40724e-05
Pfdn5	8.81086e-08	0.315523	0.772	0.701	0.00308979
Arf5	4.80994e-09	0.298128	0.827	0.786	0.000168675
Slfn2	2.20736e-08	0.294669	0.775	0.709	0.000774078
Sem1	1.16533e-16	0.287261	0.958	0.914	4.08656e-12
Taldo1	1.5057e-10	0.28721	0.874	0.828	5.2802e-06
Cox4i1	3.09535e-09	0.281426	0.865	0.818	0.000108548
Eef1b2	2.49651e-07	0.271081	0.823	0.77	0.00875475
Naca	2.36796e-12	0.265796	0.938	0.883	8.30396e-08
Eef1a1	9.985e-24	0.263486	0.996	0.995	3.50154e-19
Lgals3	4.76949e-09	0.254747	0.938	0.904	0.000167257
Actb	2.26589e-16	-0.250167	1	0.998	7.94603e-12
Pfn1	5.18701e-12	-0.262967	0.938	0.936	1.81898e-07
Msn	2.91018e-07	-0.267332	0.769	0.829	0.0102054
Samhd1	1.77239e-09	-0.290211	0.883	0.921	6.21541e-05
Rap1b	5.05389e-07	-0.295409	0.64	0.711	0.017723
Iqgap1	1.26651e-07	-0.302024	0.706	0.799	0.0044414
mt-Cytb	1.54889e-08	-0.307391	0.96	0.975	0.000543164
Cybb	4.68691e-10	-0.314475	0.943	0.959	1.64361e-05
Ctsh	7.46131e-09	-0.322149	0.708	0.766	0.000261653
Rrbp1	4.38437e-07	-0.323669	0.735	0.798	0.0153751
Pomp	3.05368e-10	-0.325664	0.658	0.734	1.07087e-05
Crip1	2.3356e-12	-0.326593	0.823	0.874	8.1905e-08
S100a4	2.26146e-11	-0.328306	0.88	0.866	7.9305e-07
mt-Nd5	7.67058e-09	-0.329164	0.668	0.782	0.000268992
Cotl1	6.47989e-12	-0.332624	0.682	0.814	2.27237e-07
Anxa5	1.44776e-07	-0.337696	0.549	0.649	0.00507702
mt-Nd4l	1.174e-06	-0.340795	0.385	0.484	0.04117
Laptm5	2.48231e-13	-0.344589	0.884	0.906	8.70497e-09
Gm2a	3.93359e-11	-0.353707	0.711	0.774	1.37943e-06
mt-Nd4	5.20955e-16	-0.370399	0.96	0.984	1.82689e-11
Hsp90ab1	7.33211e-12	-0.377554	0.811	0.86	2.57122e-07
Gpx1	3.79638e-16	-0.38908	0.85	0.877	1.33131e-11
Csk	5.07497e-08	-0.393901	0.323	0.458	0.00177969
Arl6ip5	1.28882e-07	-0.402643	0.342	0.469	0.00451963
Son	1.05925e-07	-0.405661	0.621	0.72	0.00371457
Mia2	6.14728e-09	-0.406183	0.475	0.599	0.000215573
Aldh2	6.97255e-08	-0.409396	0.429	0.551	0.00244513
Prrc2c	9.98198e-07	-0.411931	0.487	0.582	0.0350048
Cst3	4.84231e-27	-0.413059	0.948	0.939	1.6981e-22
Ifi30	5.0882e-14	-0.413116	0.805	0.858	1.78433e-09
Ctsa	7.4571e-10	-0.414734	0.481	0.596	2.61506e-05
Ogt	8.06814e-07	-0.415012	0.481	0.599	0.0282934
Ccdc12	6.11258e-12	-0.421006	0.52	0.671	2.14356e-07
Ypel3	2.14617e-07	-0.430311	0.361	0.488	0.00752619
Idh1	2.75669e-07	-0.435852	0.355	0.465	0.00966715
Lrrc25	4.07374e-07	-0.437233	0.2	0.305	0.0142858
Mob1a	9.05679e-07	-0.438193	0.479	0.577	0.0317604
Sp100	1.07797e-07	-0.439794	0.519	0.637	0.00378023
Clec4a3	2.55918e-12	-0.446226	0.607	0.712	8.97454e-08
Foxp1	3.3521e-08	-0.45245	0.408	0.525	0.00117551
Atp5j2	1.77677e-10	-0.453509	0.472	0.591	6.23077e-06
Tle5	5.43741e-09	-0.454526	0.278	0.404	0.000190679
Tmcc1	9.41422e-10	-0.45581	0.654	0.768	3.30138e-05
Pip4k2a	6.6975e-08	-0.458499	0.347	0.476	0.00234868
Lrp1	6.72087e-13	-0.46266	0.527	0.677	2.35687e-08
Fam111a	1.0939e-09	-0.465017	0.495	0.622	3.83607e-05
Selenop	1.04224e-08	-0.468253	0.336	0.458	0.000365494
Lyz2	5.31551e-33	-0.470394	0.999	1	1.86404e-28
Itgb2	4.10355e-12	-0.476614	0.53	0.662	1.43903e-07
Stag2	9.78524e-07	-0.477604	0.247	0.361	0.0343149
Lbh	3.62746e-07	-0.479156	0.218	0.32	0.0127208
Septin9	6.10025e-08	-0.479988	0.273	0.387	0.00213924
Cd68	5.61979e-10	-0.486508	0.446	0.557	1.97075e-05
Abi1	2.6761e-08	-0.488908	0.328	0.454	0.000938454
Canx	5.18506e-09	-0.489204	0.444	0.568	0.00018183
Taok3	3.56086e-08	-0.491221	0.299	0.425	0.00124872
Tagln2	7.01523e-09	-0.494721	0.372	0.487	0.00024601
Tln1	3.65351e-16	-0.495403	0.644	0.775	1.28121e-11
Degs1	3.89379e-07	-0.49586	0.316	0.429	0.0136547
Syk	3.60523e-08	-0.496073	0.374	0.502	0.00126428
Oip5os1	7.25966e-07	-0.496844	0.249	0.349	0.0254582
Eif4a2	1.41447e-07	-0.498293	0.392	0.51	0.00496026
Fubp1	1.3006e-06	-0.498454	0.272	0.383	0.0456095
H2-Ab1	7.9073e-12	-0.50088	0.198	0.332	2.77293e-07
Atrx	1.41446e-07	-0.504593	0.446	0.557	0.00496024
mt-Nd2	3.4158e-25	-0.505334	0.833	0.923	1.19785e-20
Anp32a	4.99786e-10	-0.505438	0.355	0.492	1.75265e-05
Lsp1	8.37197e-24	-0.507089	0.734	0.823	2.93588e-19
Nckap1l	1.09311e-06	-0.507245	0.235	0.345	0.038333
Flna	2.68865e-11	-0.508492	0.534	0.653	9.42855e-07
Capn2	7.57726e-07	-0.509038	0.161	0.245	0.0265719
Brd7	1.08547e-08	-0.509417	0.249	0.374	0.000380654
Fcho2	8.75916e-10	-0.514806	0.428	0.568	3.07166e-05
Snapc5	1.14476e-06	-0.517773	0.178	0.268	0.0401444
Atp2b1	6.05988e-16	-0.518681	0.686	0.792	2.12508e-11
Ankrd44	1.00053e-07	-0.522357	0.345	0.475	0.00350865
Myadm	5.89584e-08	-0.525136	0.273	0.39	0.00206755
Zranb2	5.78701e-07	-0.526625	0.22	0.316	0.0202939
Lcp2	7.72457e-08	-0.529045	0.35	0.464	0.00270885
Notch2	4.91519e-08	-0.529591	0.32	0.432	0.00172366
Dock2	2.63889e-09	-0.529762	0.41	0.54	9.25406e-05
Arhgap17	2.81191e-07	-0.532771	0.377	0.485	0.0098608
Itsn2	5.02813e-07	-0.533437	0.216	0.314	0.0176327
Uqcc2	1.4451e-08	-0.533449	0.195	0.309	0.000506769
Ptpn6	2.09272e-13	-0.535543	0.465	0.61	7.33874e-09
Rasa3	3.98119e-09	-0.536058	0.272	0.4	0.000139612
Emp3	3.04399e-17	-0.538517	0.612	0.736	1.06747e-12
Ramp1	1.06994e-08	-0.538575	0.243	0.356	0.000375207
Myo1g	2.46951e-08	-0.544537	0.315	0.438	0.000866009
Ifnar2	4.74147e-07	-0.546431	0.244	0.344	0.0166274
H2-DMa	2.10902e-10	-0.547947	0.356	0.489	7.39592e-06
Ptprj	1.00367e-06	-0.548706	0.322	0.426	0.0351966
Cyfip1	2.91826e-07	-0.550126	0.274	0.374	0.0102338
Cdc42ep3	1.44105e-07	-0.552419	0.275	0.386	0.00505346
Kctd12	1.71249e-07	-0.5528	0.359	0.467	0.00600537
Ywhaq	2.82621e-07	-0.553678	0.167	0.258	0.00991097
Ppp1r9b	1.3686e-06	-0.555905	0.19	0.288	0.047994
Stx16	1.44298e-10	-0.556821	0.323	0.475	5.06026e-06
Gm34084	6.8071e-07	-0.55764	0.121	0.2	0.0238711
Cyb5a	1.17791e-08	-0.560973	0.233	0.35	0.000413071
Irf8	2.19635e-09	-0.563002	0.442	0.564	7.70216e-05
Cd300lb	4.42796e-07	-0.563357	0.16	0.252	0.015528
Ehbp1l1	1.75163e-08	-0.565465	0.292	0.409	0.000614263
Neurl3	2.81388e-08	-0.566734	0.25	0.37	0.000986773
Malat1	8.24655e-33	-0.569155	0.999	1	2.8919e-28
Prpf4b	3.77136e-09	-0.573275	0.299	0.426	0.000132254
Nfkb1	7.33903e-11	-0.576816	0.323	0.464	2.57365e-06
Selplg	1.22033e-09	-0.578529	0.393	0.528	4.27945e-05
Rap1a	4.5854e-15	-0.580376	0.563	0.676	1.60801e-10
Klf3	8.8556e-10	-0.580413	0.294	0.431	3.10548e-05
Metrnl	1.17162e-07	-0.582428	0.242	0.351	0.00410865
Gm15987	7.1833e-07	-0.58351	0.221	0.32	0.0251904
R3hdm1	6.86218e-07	-0.588525	0.223	0.318	0.0240643
Cd74	2.85683e-11	-0.588652	0.381	0.513	1.00183e-06
Tmem176a	1.4387e-07	-0.588989	0.261	0.356	0.00504523
Slk	3.48275e-08	-0.590704	0.348	0.459	0.00122133
Ctsz	6.53295e-17	-0.592685	0.574	0.684	2.29098e-12
Fyb	1.27978e-19	-0.595164	0.714	0.815	4.48793e-15
Arap1	4.70464e-09	-0.59585	0.189	0.297	0.000164982
Itch	1.56977e-10	-0.601907	0.337	0.481	5.50486e-06
Iqgap2	3.26298e-07	-0.602622	0.233	0.326	0.0114426
Ctsc	1.7593e-22	-0.604403	0.723	0.824	6.1695e-18
Gm21188	7.90331e-10	-0.60516	0.344	0.475	2.77153e-05
H2-T23	1.83074e-10	-0.60584	0.345	0.483	6.42002e-06
Ptpra	1.36863e-06	-0.610041	0.167	0.254	0.0479951
5031439G07Rik	5.06492e-09	-0.610743	0.233	0.351	0.000177617
Sgpl1	1.23131e-06	-0.613034	0.171	0.249	0.0431794
Rock2	7.89413e-08	-0.614019	0.216	0.328	0.00276831
Rexo2	2.33836e-09	-0.617023	0.236	0.354	8.20016e-05
Dipk1a	1.37786e-07	-0.620599	0.171	0.264	0.00483189
Dna2	3.26505e-07	-0.621487	0.269	0.378	0.0114499
Arid4a	4.64519e-09	-0.622027	0.297	0.426	0.000162898
Nadk	3.4406e-13	-0.622155	0.37	0.529	1.20655e-08
St13	4.48572e-08	-0.624009	0.175	0.275	0.00157305
Sh3kbp1	1.69927e-07	-0.626048	0.211	0.318	0.005959
Ccdc50	1.3692e-10	-0.628489	0.288	0.424	4.80152e-06
AI839979	1.08255e-06	-0.629145	0.261	0.358	0.0379627
Sec62	3.21519e-09	-0.629797	0.303	0.43	0.00011275
Tifab	2.24127e-12	-0.630314	0.275	0.421	7.8597e-08
Prkx	1.16236e-06	-0.631093	0.127	0.203	0.0407617
Apbb1ip	9.59635e-18	-0.631269	0.535	0.685	3.36525e-13
Trps1	1.73972e-17	-0.63706	0.528	0.696	6.10086e-13
Fgr	2.76702e-11	-0.637313	0.364	0.508	9.70338e-07
Limd2	2.58027e-09	-0.642915	0.251	0.373	9.04849e-05
Adam17	5.31361e-08	-0.644215	0.227	0.334	0.00186338
Nupr1	6.17604e-12	-0.647665	0.244	0.38	2.16581e-07
Smc3	3.33319e-07	-0.649853	0.179	0.268	0.0116888
Evi5	1.79355e-07	-0.650246	0.121	0.206	0.00628961
Tnfrsf1b	3.55809e-11	-0.652982	0.309	0.442	1.24775e-06
Itpr1	1.98284e-07	-0.656347	0.187	0.282	0.00695344
Tmem176b	5.65639e-15	-0.656544	0.324	0.477	1.98358e-10
Zeb2	4.47094e-35	-0.658886	0.87	0.955	1.56787e-30
Hps3	2.44418e-09	-0.665672	0.307	0.438	8.57126e-05
Smchd1	6.14987e-13	-0.667808	0.301	0.459	2.15664e-08
St8sia4	1.90834e-16	-0.669097	0.429	0.599	6.69217e-12
Dhx36	9.62122e-08	-0.670153	0.186	0.291	0.00337397
Mapkapk2	3.30562e-13	-0.672987	0.305	0.449	1.15922e-08
Cyth4	1.48313e-12	-0.673375	0.399	0.547	5.20102e-08
Washc4	8.84192e-08	-0.680167	0.14	0.229	0.00310068
Dock8	1.33763e-11	-0.68464	0.373	0.517	4.69079e-07
Prex1	7.38979e-11	-0.688786	0.27	0.406	2.59145e-06
Itgal	4.05318e-13	-0.691093	0.343	0.484	1.42137e-08
Asap1	1.38615e-15	-0.691479	0.367	0.539	4.86094e-11
Herc4	2.8704e-09	-0.694733	0.267	0.392	0.000100659
Cnn2	2.53115e-12	-0.697686	0.205	0.341	8.87624e-08
Gnpda1	8.56842e-07	-0.701384	0.163	0.249	0.0300477
Camk1d	7.64731e-10	-0.705441	0.203	0.321	2.68176e-05
Ly86	5.03232e-19	-0.709127	0.502	0.642	1.76473e-14
Sirpa	9.37231e-23	-0.714997	0.51	0.686	3.28668e-18
Mtdh	1.41232e-11	-0.715058	0.317	0.469	4.95271e-07
Tgs1	3.1293e-08	-0.718308	0.152	0.247	0.00109738
Ncoa3	4.15003e-07	-0.720011	0.178	0.268	0.0145533
Akap9	5.91352e-09	-0.720189	0.187	0.295	0.000207375
Pdia3	1.10137e-21	-0.722716	0.538	0.688	3.86229e-17
Sh3bp1	1.87166e-08	-0.727901	0.146	0.242	0.000656353
Naaa	3.37169e-19	-0.729044	0.465	0.642	1.18239e-14
Atf3	1.25233e-09	-0.732118	0.168	0.275	4.39166e-05
Anxa6	3.57746e-08	-0.732467	0.13	0.217	0.00125454
H2-DMb1	1.75665e-09	-0.738183	0.216	0.322	6.16021e-05
Zfyve9	3.68261e-07	-0.739238	0.137	0.219	0.0129142
Pld4	7.82748e-25	-0.740179	0.524	0.703	2.74494e-20
Phf11b	2.82512e-09	-0.741169	0.107	0.2	9.90713e-05
Rel	7.68836e-11	-0.745923	0.213	0.338	2.69616e-06
Hltf	7.96643e-08	-0.746222	0.13	0.223	0.00279367
Ahnak	4.15139e-42	-0.747244	0.746	0.897	1.45581e-37
Scarb1	2.66525e-07	-0.747709	0.206	0.304	0.00934649
Abca7	1.82796e-07	-0.753258	0.141	0.214	0.00641028
Gm5150	3.78749e-13	-0.754874	0.146	0.274	1.3282e-08
Itga4	1.99155e-26	-0.75633	0.586	0.753	6.98398e-22
Adgre1	1.34456e-08	-0.758235	0.206	0.312	0.00047151
Ifnar1	8.86628e-09	-0.759797	0.167	0.266	0.000310923
Hacd4	2.16443e-17	-0.761385	0.325	0.494	7.59023e-13
Tnfrsf21	4.14494e-12	-0.761626	0.219	0.352	1.45355e-07
Ccdc88a	1.36505e-14	-0.766967	0.356	0.511	4.78695e-10
Rnase6	6.61856e-17	-0.76698	0.315	0.483	2.321e-12
Ptk2b	5.62553e-07	-0.76902	0.157	0.252	0.0197276
Klf2	1.37949e-16	-0.76942	0.466	0.61	4.8376e-12
Adgre5	3.60181e-27	-0.769893	0.452	0.666	1.26308e-22
Snrnp48	6.02372e-08	-0.770024	0.152	0.242	0.0021124
Gm26740	3.15517e-15	-0.777294	0.359	0.534	1.10645e-10
Usp15	1.9898e-10	-0.780381	0.231	0.362	6.97783e-06
Gm20559	3.31217e-10	-0.784126	0.148	0.258	1.16151e-05
Rfc1	3.53731e-09	-0.784975	0.114	0.202	0.000124046
Plbd1	1.23455e-23	-0.787883	0.5	0.66	4.32934e-19
Stk38	4.13636e-18	-0.804856	0.382	0.561	1.45054e-13
Dnajc1	3.28984e-07	-0.812156	0.118	0.203	0.0115368
Rasgrp4	5.03854e-10	-0.819201	0.163	0.275	1.76692e-05
Cd84	2.40317e-09	-0.822404	0.267	0.387	8.42743e-05
Clec2d	9.16894e-11	-0.825255	0.14	0.248	3.21537e-06
Hexa	3.49138e-19	-0.82591	0.329	0.498	1.22436e-14
Atxn7l1	1.26999e-07	-0.833173	0.135	0.224	0.00445359
Nfix	1.28044e-10	-0.833732	0.119	0.222	4.49024e-06
Magt1	7.22834e-13	-0.834408	0.205	0.346	2.53483e-08
Rasgrp2	1.68305e-16	-0.840283	0.158	0.289	5.90211e-12
Lst1	1.74151e-33	-0.841233	0.53	0.719	6.10712e-29
Myo9b	1.52857e-07	-0.844672	0.143	0.229	0.00536039
Mapk3	2.16027e-11	-0.845161	0.14	0.255	7.57565e-07
Tspan14	5.07581e-10	-0.850344	0.151	0.26	1.77999e-05
Cd2ap	7.56988e-18	-0.853352	0.326	0.499	2.6546e-13
Mycbp2	6.25482e-28	-0.860459	0.469	0.679	2.19344e-23
Clec7a	1.06571e-26	-0.862753	0.357	0.565	3.73725e-22
Bod1l	6.19836e-14	-0.863558	0.234	0.38	2.17364e-09
Cd48	9.31946e-22	-0.865014	0.36	0.545	3.26815e-17
Plcg2	2.71098e-14	-0.865811	0.217	0.364	9.50686e-10
Gsap	9.46368e-09	-0.867376	0.124	0.215	0.000331872
Sdc3	3.43071e-09	-0.868837	0.186	0.283	0.000120308
Dpysl2	8.77034e-11	-0.869044	0.138	0.246	3.07558e-06
Itgb1	8.76049e-20	-0.877765	0.287	0.477	3.07213e-15
Stat1	8.95846e-14	-0.886154	0.191	0.329	3.14155e-09
Slc44a2	1.24537e-10	-0.894504	0.154	0.266	4.36727e-06
Il1b	6.10891e-10	-0.900869	0.124	0.226	2.14227e-05
Arhgap45	1.78603e-19	-0.903907	0.358	0.546	6.26326e-15
Calhm2	5.6741e-11	-0.909549	0.111	0.217	1.98979e-06
Vps13c	3.93579e-15	-0.913826	0.219	0.378	1.3802e-10
Raph1	2.14026e-10	-0.916125	0.121	0.22	7.50546e-06
9930111J21Rik2	5.74689e-22	-0.920971	0.384	0.573	2.01532e-17
Hsp90b1	4.10665e-34	-0.922047	0.614	0.794	1.44012e-29
Sdf2l1	1.46683e-13	-0.92672	0.181	0.314	5.14387e-09
Bmyc	2.71352e-12	-0.92947	0.121	0.237	9.51576e-08
Ehd4	2.22776e-23	-0.929632	0.274	0.483	7.81231e-19
Dennd1a	1.97701e-09	-0.931458	0.111	0.205	6.93297e-05
Ptprc	5.54347e-74	-0.938642	0.87	0.946	1.94398e-69
Ceacam1	1.00154e-10	-0.938816	0.105	0.203	3.51219e-06
Mndal	6.64221e-36	-0.939338	0.367	0.625	2.32929e-31
Stk10	8.19456e-20	-0.947892	0.194	0.369	2.87367e-15
Lpar6	2.14244e-14	-0.950772	0.108	0.226	7.5131e-10
Myo1f	1.42174e-26	-0.950989	0.342	0.557	4.98577e-22
Gngt2	1.20026e-27	-0.956742	0.465	0.657	4.20907e-23
Plod3	2.7418e-17	-0.957183	0.208	0.367	9.61493e-13
Atp1a3	7.71633e-15	-0.968535	0.174	0.318	2.70596e-10
Plxnb2	5.85784e-26	-0.973747	0.224	0.435	2.05423e-21
Csf3r	3.99101e-11	-0.979819	0.204	0.338	1.39957e-06
Elmo1	8.43276e-13	-0.983533	0.145	0.282	2.9572e-08
Chd9	2.2612e-08	-0.99826	0.146	0.245	0.000792958
Zfp710	8.03841e-16	-1.00153	0.182	0.332	2.81891e-11
Add3	1.26207e-24	-1.00177	0.308	0.506	4.42582e-20
Utrn	1.16951e-09	-1.01157	0.122	0.217	4.10124e-05
Usp12	4.93899e-14	-1.01508	0.115	0.237	1.73201e-09
Clec2i	2.43147e-11	-1.02079	0.147	0.257	8.52667e-07
Otulinl	2.43353e-23	-1.02377	0.266	0.461	8.5339e-19
Mef2c	5.00173e-11	-1.03216	0.198	0.324	1.75401e-06
Themis2	4.12086e-13	-1.03961	0.125	0.241	1.4451e-08
Samd9l	3.174e-22	-1.044	0.209	0.398	1.11306e-17
Marf1	2.92504e-11	-1.04694	0.12	0.229	1.02575e-06
Ctsd	1.35366e-08	-1.05228	0.328	0.475	0.000474702
Aif1	1.57415e-14	-1.05348	0.154	0.276	5.52023e-10
Ttc7	1.13786e-18	-1.05557	0.195	0.357	3.99024e-14
Csf1r	2.4684e-37	-1.05659	0.393	0.627	8.6562e-33
Calr	2.95321e-36	-1.06316	0.436	0.671	1.03563e-31
Sulf2	1.62748e-13	-1.0671	0.094	0.201	5.70725e-09
Macf1	2.99406e-27	-1.07889	0.405	0.607	1.04996e-22
Cfh	9.30892e-21	-1.08806	0.239	0.41	3.26445e-16
Tgfb1	1.82078e-25	-1.09146	0.245	0.453	6.3851e-21
Prkcb	1.49691e-12	-1.09563	0.115	0.234	5.24937e-08
Prkcd	1.60018e-41	-1.10152	0.362	0.639	5.61152e-37
Nr4a1	6.09342e-21	-1.10302	0.182	0.355	2.13684e-16
Lipa	2.35868e-16	-1.11145	0.111	0.24	8.27143e-12
Myof	9.05012e-18	-1.11185	0.094	0.22	3.17369e-13
Cyria	2.15119e-20	-1.12236	0.16	0.328	7.5438e-16
Tmem51	2.80048e-16	-1.12832	0.102	0.226	9.82073e-12
Hpse	4.18878e-16	-1.12893	0.14	0.275	1.46892e-11
Ptpro	1.42069e-22	-1.14077	0.169	0.346	4.98208e-18
Septin11	1.46106e-15	-1.14127	0.117	0.237	5.12365e-11
Ccdc88c	1.32746e-19	-1.14327	0.153	0.305	4.65515e-15
Hck	2.12265e-27	-1.16389	0.233	0.448	7.44372e-23
Pdia6	3.82536e-31	-1.17604	0.322	0.542	1.34148e-26
Il2rg	9.44442e-17	-1.18641	0.089	0.213	3.31197e-12
Marcks	7.50097e-33	-1.18645	0.269	0.519	2.63044e-28
Camkk2	1.04541e-29	-1.22673	0.225	0.45	3.66605e-25
Sema4d	9.74315e-31	-1.25437	0.171	0.392	3.41673e-26
Cbfa2t3	2.02249e-30	-1.2628	0.193	0.409	7.09246e-26
Abi3	1.72828e-18	-1.27482	0.123	0.271	6.06073e-14
Ifi203	1.08621e-45	-1.27702	0.296	0.581	3.80912e-41
Hip1	2.53351e-16	-1.3015	0.097	0.217	8.88453e-12
Plxnd1	4.66034e-15	-1.33719	0.092	0.205	1.63429e-10
Pot1b	1.45788e-22	-1.33867	0.164	0.337	5.1125e-18
Rras	6.19285e-27	-1.34112	0.097	0.269	2.17171e-22
Nav1	6.70535e-21	-1.35498	0.092	0.234	2.35143e-16
Malt1	4.58474e-25	-1.36633	0.164	0.351	1.60778e-20
Arl4c	6.99892e-20	-1.38424	0.096	0.236	2.45438e-15
Pou2f2	3.43375e-37	-1.44551	0.22	0.464	1.20415e-32
Nrp1	2.00396e-15	-1.46868	0.107	0.225	7.02749e-11
Cd180	3.69081e-24	-1.47257	0.092	0.236	1.29429e-19
Ncor2	5.23947e-18	-1.48072	0.08	0.203	1.83738e-13
Arl5c	4.71798e-28	-1.51522	0.102	0.281	1.6545e-23
Rbpms	4.5255e-21	-1.52523	0.076	0.213	1.587e-16
Asph	1.40204e-19	-1.54439	0.098	0.245	4.91667e-15
Slc15a4	5.26787e-23	-1.5666	0.073	0.208	1.84734e-18
Ldlrad3	1.15158e-24	-1.56968	0.103	0.262	4.03835e-20
Nxpe4	2.17264e-32	-1.63303	0.089	0.272	7.61901e-28
Adgre4	4.39628e-28	-1.64853	0.08	0.241	1.54169e-23
Clec12a	1.92008e-67	-1.75433	0.214	0.545	6.73333e-63
Hexb	6.74134e-31	-1.77827	0.165	0.426	2.36405e-26
Grk3	9.35717e-35	-1.95565	0.062	0.235	3.28137e-30
Hpgd	3.0338e-33	-2.17608	0.069	0.24	1.06389e-28
Cx3cr1	1.49062e-112	-3.21815	0.094	0.521	5.22731e-108
Ighm	1.68947e-42	-3.55716	0.031	0.31	5.92462e-38

### Sheet: DEGhM3 CNOvNaCl Cluster Macroph
gene	p_val	avg_log2FC	pct.1	pct.2	p_val_adj
H2-Ea	2.49441e-19	3.95889	0.237	0.028	8.74741e-15
Ddit4	3.45882e-23	3.5082	0.25	0.02	1.21294e-18
Klf9	5.14214e-20	3.4327	0.275	0.028	1.80325e-15
Fkbp5	6.28128e-58	3.3815	0.627	0.093	2.20272e-53
Tsc22d3	2.12887e-37	2.40925	0.665	0.218	7.46552e-33
Per1	6.79837e-12	2.1879	0.237	0.062	2.38405e-07
Dbi	1.60169e-11	1.73107	0.597	0.431	5.6168e-07
Anapc16	2.88465e-07	1.70619	0.212	0.085	0.0101159
Sult1a1	3.27459e-08	1.46254	0.216	0.085	0.00114833
AW112010	4.4957e-07	1.35708	0.436	0.282	0.0157655
Ms4a6d	4.27263e-10	1.30045	0.492	0.304	1.49832e-05
Ucp2	8.30453e-27	1.28095	0.873	0.661	2.91223e-22
Ms4a6b	4.75978e-13	1.24986	0.691	0.498	1.66916e-08
Rnf169	1.81426e-07	1.24184	0.246	0.099	0.00636225
Man2a1	8.91681e-08	1.23908	0.419	0.238	0.00312695
Ms4a6c	3.52603e-22	1.19006	0.864	0.73	1.23651e-17
Cxcr4	9.14972e-09	1.18601	0.335	0.149	0.000320862
Dusp1	2.83615e-08	1.18112	0.479	0.284	0.00099458
Rbm3	2.22752e-17	1.17742	0.695	0.407	7.81148e-13
Ccnd3	4.2016e-07	1.15891	0.322	0.143	0.0147342
Mkrn1	2.99472e-08	1.1581	0.386	0.204	0.00105019
Gtf2a2	8.77333e-08	1.12844	0.343	0.171	0.00307663
Ccl6	8.11948e-07	1.05878	0.597	0.458	0.0284734
Sla	8.05953e-08	1.01646	0.462	0.284	0.00282632
Ccl9	1.0557e-07	0.975672	0.475	0.296	0.00370212
Klf13	2.52807e-10	0.971289	0.53	0.302	8.86544e-06
Ifitm2	3.46913e-07	0.959798	0.657	0.53	0.0121656
Tgfbi	2.81256e-09	0.822372	0.678	0.502	9.86308e-05
Sub1	6.24125e-08	0.802756	0.678	0.518	0.00218868
Txnip	4.7152e-11	0.797855	0.784	0.607	1.65353e-06
Irf2	1.39654e-07	0.73983	0.606	0.413	0.00489738
Fxyd5	1.40737e-06	0.731951	0.733	0.659	0.0493537
Cd74	4.58927e-20	0.68498	0.983	0.952	1.60936e-15
Srgn	2.36953e-07	0.682584	0.703	0.544	0.00830946
Glul	2.28312e-09	0.634411	0.403	0.234	8.00644e-05
H2-Eb1	7.09099e-14	0.597769	0.958	0.881	2.48667e-09
Rpl10	1.53762e-12	0.591915	0.932	0.821	5.39213e-08
Ubb	2.18705e-10	0.578371	0.886	0.792	7.66955e-06
H2-Aa	4.29328e-15	0.572062	0.975	0.897	1.50557e-10
Rps5	8.90425e-09	0.527558	0.898	0.841	0.000312254
H2-Ab1	1.97112e-11	0.520257	0.975	0.883	6.91232e-07
H3f3a	5.50499e-11	0.511053	0.924	0.881	1.93049e-06
Actg1	1.16517e-07	0.510967	0.864	0.784	0.00408603
Sh3bgrl3	1.88171e-08	0.4813	0.877	0.778	0.000659877
Rpl9	5.01293e-08	0.45247	0.924	0.835	0.00175794
Rpl19	1.68054e-09	0.45053	0.941	0.905	5.89333e-05
Rpl18	5.54462e-08	0.436991	0.907	0.819	0.00194439
Rps9	6.27682e-09	0.436639	0.962	0.95	0.000220115
Rplp0	7.77286e-08	0.432545	0.924	0.857	0.00272579
H3f3b	4.17024e-10	0.425134	0.966	0.899	1.46242e-05
Rpl7a	1.15263e-06	0.417844	0.869	0.782	0.0404205
Rpl13	2.55697e-10	0.417587	0.979	0.956	8.9668e-06
Rpl11	9.03403e-11	0.416136	0.97	0.919	3.16805e-06
Rpl6	8.96886e-09	0.415012	0.945	0.889	0.00031452
Rpl15	1.28965e-07	0.411267	0.907	0.839	0.00452253
Rps16	6.73839e-11	0.410895	0.97	0.94	2.36302e-06
Naca	4.1219e-07	0.404834	0.903	0.819	0.0144547
Rps24	2.36247e-07	0.393798	0.975	0.921	0.00828472
Rps15a	7.92294e-08	0.380173	0.975	0.919	0.00277842
Rps13	8.1577e-07	0.378176	0.907	0.827	0.0286074
Rps7	3.90359e-07	0.377536	0.936	0.907	0.0136891
Rpl27	8.37813e-07	0.371572	0.928	0.903	0.0293804
Rpl18a	7.5066e-07	0.361127	0.966	0.909	0.0263242
Rps27a	7.07944e-07	0.359668	0.966	0.938	0.0248262
Fau	1.59079e-07	0.346462	0.975	0.958	0.00557857
Rps11	3.37723e-07	0.345892	0.97	0.942	0.0118433
Rpl23	3.58096e-07	0.294006	1	0.982	0.0125577
Malat1	8.51468e-07	-0.368278	1	0.998	0.0298593
Xist	4.65934e-07	-0.444663	0.89	0.942	0.0163394
Itm2b	2.84054e-07	-0.501865	0.903	0.919	0.0099612
Cst3	8.98567e-08	-0.633429	0.936	0.944	0.00315109
Fyb	4.51333e-07	-0.645205	0.712	0.794	0.0158274
Ly86	7.04768e-07	-0.740438	0.648	0.728	0.0247148
Zeb2	2.18061e-15	-0.821734	0.814	0.911	7.64696e-11
Kctd12	4.71742e-07	-0.832436	0.521	0.651	0.0165431
Ctsb	5.39639e-11	-0.927895	0.809	0.806	1.8924e-06
Jun	5.83309e-07	-1.00043	0.419	0.601	0.0204555
Csf1r	2.67961e-12	-1.09705	0.538	0.726	9.39687e-08
Sirpa	1.18965e-08	-1.18802	0.36	0.603	0.000417187
Fosb	1.24627e-08	-1.20645	0.229	0.444	0.00043704
Mafb	4.45936e-09	-1.2601	0.521	0.665	0.000156381
C1qb	5.49412e-23	-1.36775	0.555	0.815	1.92668e-18
Marcks	2.46794e-23	-1.47503	0.513	0.784	8.65457e-19
Mef2c	8.85222e-14	-1.48814	0.428	0.675	3.1043e-09
Lgmn	2.4702e-16	-1.50149	0.466	0.712	8.66251e-12
C3ar1	5.79664e-09	-1.58108	0.28	0.542	0.000203277
Egr1	2.8481e-07	-1.62365	0.165	0.351	0.00998772
C1qa	2.57746e-30	-1.98335	0.314	0.8	9.03865e-26
C1qc	1.44734e-34	-2.07718	0.525	0.804	5.07554e-30
Apoe	1.26938e-37	-2.31968	0.475	0.847	4.45147e-33
Tgfbr1	1.27933e-08	-2.35606	0.123	0.47	0.000448637
Ccl3	4.29443e-08	-2.4417	0.081	0.282	0.00150597
Basp1	2.02045e-10	-2.48333	0.093	0.389	7.08532e-06
Cd9	8.35362e-07	-2.55488	0.14	0.462	0.0292945
Ctsd	7.91744e-16	-2.83413	0.055	0.554	2.77649e-11
Cd81	5.49489e-10	-3.00742	0.131	0.548	1.92695e-05
Cx3cr1	1.1766e-27	-3.03229	0.195	0.667	4.12609e-23
AU020206	2.19334e-08	-3.28102	0.055	0.381	0.00076916
Hexb	3.27363e-25	-3.58747	0.114	0.657	1.14799e-20
Cd63	6.23235e-08	-3.63341	0.059	0.486	0.00218556
Itga6	5.53166e-07	-3.77741	0.042	0.357	0.0193984
Itgb5	1.03643e-08	-3.90243	0.034	0.498	0.000363454
Hpgds	2.85609e-10	-4.85583	0.013	0.361	1.00157e-05

### Sheet: DEG hM3 CNO vs NaCl Cluster DC
gene	p_val	avg_log2FC	pct.1	pct.2	p_val_adj
Fkbp5	1.00452e-43	3.83901	0.558	0.052	3.52267e-39
Tsc22d3	3.51891e-22	1.83284	0.585	0.2	1.23401e-17
Pdcd4	7.26836e-18	1.87014	0.522	0.2	2.54887e-13
Serinc3	1.9032e-15	1.12784	0.71	0.403	6.67415e-11
Rbm3	2.21575e-15	1.06179	0.746	0.455	7.77018e-11
Ap1s2	3.14581e-15	2.0039	0.487	0.2	1.10317e-10
Sult1a1	6.41886e-15	2.67503	0.295	0.058	2.25097e-10
Ddit4	3.27713e-14	2.62458	0.326	0.084	1.14922e-09
Ifitm2	3.03693e-12	1.81084	0.558	0.328	1.06499e-07
Mkrn1	1.16998e-11	1.38608	0.504	0.267	4.10287e-07
Mt1	1.99788e-11	1.8405	0.339	0.11	7.00618e-07
Srgn	3.71267e-11	0.999592	0.701	0.438	1.30196e-06
Zfp36l2	6.91244e-11	0.684785	0.839	0.629	2.42405e-06
mt-Nd4	1.19263e-10	-0.544357	0.933	0.983	4.18232e-06
Xist	1.37428e-10	-0.888025	0.911	0.948	4.81933e-06
Gpr141	2.59055e-10	1.06997	0.5	0.249	9.08452e-06
Ptprc	3.44786e-10	-0.750844	0.906	0.904	1.20909e-05
Ucp2	6.51782e-10	0.858044	0.79	0.545	2.28567e-05
Dusp1	7.11138e-10	1.17578	0.469	0.232	2.49382e-05
Ptma	1.09702e-09	0.455896	0.942	0.872	3.84704e-05
Ccnd3	1.70024e-09	0.959026	0.487	0.238	5.9624e-05
Sec61b	5.92158e-09	0.897276	0.692	0.467	0.000207658
Rpl10	6.8985e-09	0.630247	0.884	0.687	0.000241917
Snx21	7.78351e-09	2.20813	0.246	0.078	0.000272952
Ubb	1.42294e-08	0.718357	0.83	0.672	0.000498995
Hnrnpd	1.72293e-08	0.87431	0.589	0.371	0.000604197
Ifitm1	3.53165e-08	4.05452	0.232	0.064	0.00123848
Rps5	4.36503e-08	0.498907	0.924	0.762	0.00153073
Klf13	7.03971e-08	1.2176	0.464	0.278	0.00246868
Sorl1	9.04999e-08	1.04554	0.357	0.162	0.00317365
H3f3a	9.69728e-08	0.501048	0.915	0.757	0.00340064
Cytip	1.1957e-07	0.690785	0.612	0.368	0.00419309
Rps16	1.2746e-07	0.383504	0.982	0.884	0.00446978
Btf3	1.40366e-07	0.679134	0.786	0.614	0.00492234
Rheb	1.90367e-07	0.810007	0.424	0.214	0.00667579
Tspo	2.16114e-07	1.02702	0.522	0.354	0.0075787
Arf5	2.50545e-07	0.600035	0.723	0.487	0.00878612
Rps9	2.54534e-07	0.376938	0.973	0.91	0.008926
Malat1	2.86337e-07	-0.559229	1	0.997	0.0100413
Cirbp	4.4264e-07	1.3479	0.272	0.122	0.0155225
H3f3b	4.82827e-07	0.412604	0.924	0.814	0.0169318
mt-Nd2	6.4741e-07	-0.421558	0.848	0.899	0.0227034
Iqgap2	6.73142e-07	0.818901	0.42	0.22	0.0236057
Polr1d	7.45591e-07	0.834361	0.504	0.31	0.0261464
Bst2	7.88454e-07	1.04591	0.469	0.284	0.0276495
Mrpl52	8.59511e-07	0.668019	0.562	0.357	0.0301413
Rps27a	8.99838e-07	0.42001	0.951	0.829	0.0315555
2410006H16Rik	9.85748e-07	0.898364	0.554	0.377	0.0345682
S100a10	1.08567e-06	1.178	0.491	0.301	0.0380723
Plac8	1.26149e-06	1.59561	0.438	0.284	0.0442381

### Sheet: DEG hM3 CNOvNaCl Cluster Leuko
gene	p_val	avg_log2FC	pct.1	pct.2	p_val_adj
Fkbp5	5.23467e-32	2.96219	0.485	0.065	1.8357e-27
Ddit4	3.52116e-08	2.05819	0.231	0.067	0.0012348
Zbtb16	1.31132e-07	2.03166	0.201	0.051	0.00459855
Id2	1.40433e-08	2.03102	0.313	0.116	0.000492471
Cd14	3.10706e-08	1.61961	0.269	0.078	0.00108958
Sipa1l1	4.99462e-08	1.52039	0.291	0.107	0.00175151
Pdcd4	2.26473e-08	1.50358	0.403	0.173	0.000794197
Tsc22d3	9.84771e-11	1.3815	0.5	0.219	3.45339e-06
Srgn	6.51235e-13	1.25561	0.769	0.514	2.28375e-08
Cxcr4	1.07124e-06	1.22922	0.381	0.171	0.0375663
Dusp1	9.02888e-10	1.1704	0.575	0.284	3.16625e-05
Man2a1	5.04268e-08	1.09758	0.418	0.181	0.00176837
Gda	1.24069e-11	1.09431	0.776	0.501	4.35085e-07
Rbm3	3.62522e-08	1.08478	0.522	0.263	0.00127129
Fcgr4	1.06345e-06	1.05446	0.515	0.284	0.037293
Ubb	6.65661e-09	0.944315	0.746	0.556	0.000233434
Rpl10	8.60133e-07	0.933166	0.679	0.472	0.0301631
Emb	3.33135e-08	0.930584	0.582	0.32	0.00116824
Gpcpd1	2.52142e-07	0.919611	0.545	0.295	0.0088421
Ap1s2	1.72411e-07	0.908697	0.612	0.368	0.00604611
Btg1	2.84761e-12	0.908298	0.888	0.604	9.98599e-08
S100a11	1.32486e-06	0.886775	0.582	0.339	0.0464602
Rpl15	1.37805e-06	0.839329	0.716	0.516	0.0483253
Cebpb	5.56224e-08	0.764621	0.799	0.554	0.00195056
Rpl32	1.55931e-07	0.760419	0.813	0.552	0.00546819
Fth1	3.33342e-07	0.737083	0.843	0.596	0.0116896
Ifitm2	3.59811e-07	0.721822	0.731	0.537	0.0126178
Rps3a1	1.29948e-06	0.683058	0.858	0.623	0.0455702
Rpl13	4.26203e-09	0.680647	0.903	0.726	0.000149461
Rps29	1.17152e-06	0.617324	0.858	0.686	0.0410828
Rpl19	1.2852e-06	0.615242	0.828	0.619	0.0450695
Rpl23	1.50821e-07	0.608886	0.896	0.745	0.00528899
Tpt1	3.96914e-07	0.558473	0.955	0.853	0.013919
Eef1a1	8.68731e-07	0.462608	0.918	0.844	0.0304647
Apoe	1.20879e-07	-1.30403	0.291	0.648	0.00423898
Snrnp70	1.41011e-06	-1.31612	0.276	0.48	0.0494498

### Sheet: DEGhM3 CNOvNaCl Cluster Cycling
gene	p_val	avg_log2FC	pct.1	pct.2	p_val_adj
Tpt1	2.07286e-21	0.857685	0.986	0.906	7.26912e-17
Rbm3	2.74384e-21	1.44081	0.847	0.531	9.6221e-17
S100a11	6.54835e-21	1.39394	0.875	0.573	2.29638e-16
Il1r2	3.99941e-19	6.39985	0.31	0.005	1.40251e-14
Ifi202b	1.85338e-17	5.18037	0.306	0.005	6.49943e-13
Ptma	3.7893e-17	0.702389	0.981	0.953	1.32883e-12
Hmgb2	1.05535e-16	0.875314	0.963	0.878	3.70092e-12
mt-Nd2	1.27004e-16	-1.15538	0.884	0.958	4.45378e-12
mt-Cytb	1.34886e-16	-0.939145	0.991	0.986	4.73017e-12
mt-Nd4	5.92555e-16	-0.926509	0.981	0.981	2.07797e-11
Rpl27	1.22106e-15	0.986868	0.926	0.718	4.28201e-11
Gda	1.99422e-15	1.3652	0.741	0.38	6.99332e-11
Plac8	4.37075e-15	1.23162	0.833	0.596	1.53273e-10
Thbs1	6.60295e-15	2.54844	0.435	0.094	2.31552e-10
Mt1	1.27861e-14	3.12516	0.375	0.047	4.48384e-10
Malat1	4.20146e-14	-0.860815	0.995	0.995	1.47337e-09
S100a8	5.36727e-14	1.76074	0.245	0.014	1.88219e-09
Cebpb	7.25907e-14	1.38559	0.69	0.338	2.54561e-09
S100a10	1.1203e-13	1.19155	0.796	0.521	3.92866e-09
Rps12	1.23123e-13	0.866304	0.968	0.751	4.31766e-09
Fkbp5	1.30315e-13	1.77558	0.491	0.164	4.5699e-09
Rps17	1.69484e-13	0.929534	0.87	0.629	5.94347e-09
H3f3a	1.84999e-13	0.76722	0.977	0.831	6.48754e-09
Rpl32	3.00502e-13	0.913733	0.917	0.676	1.0538e-08
mt-Nd5	3.16518e-13	-1.1386	0.81	0.915	1.10996e-08
Mmp8	8.13074e-13	2.29509	0.472	0.16	2.85129e-08
Rps15a	8.70119e-13	0.875789	0.903	0.695	3.05133e-08
Rpl23a	1.07612e-12	0.769635	0.903	0.7	3.77375e-08
Tmsb4x	1.20469e-12	0.729189	0.995	0.981	4.22461e-08
Rps11	1.7437e-12	0.746497	0.963	0.746	6.11482e-08
Snrpd1	1.78229e-12	1.06973	0.769	0.418	6.25013e-08
Id2	2.26418e-12	1.60746	0.468	0.155	7.94002e-08
H3f3b	2.91996e-12	0.875668	0.968	0.803	1.02397e-07
Tmsb10	1.52021e-11	0.761646	0.931	0.817	5.33109e-07
Txn1	1.5333e-11	1.09499	0.745	0.423	5.37699e-07
Rps5	1.74821e-11	0.850036	0.866	0.592	6.13062e-07
Ifitm6	1.99341e-11	2.62072	0.306	0.066	6.99049e-07
Klf13	2.73995e-11	1.09527	0.704	0.408	9.60845e-07
Rpl13	3.91749e-11	0.605966	0.977	0.84	1.37378e-06
Jaml	5.18939e-11	2.52343	0.306	0.042	1.81981e-06
Rps14	6.98815e-11	0.89783	0.907	0.723	2.45061e-06
Rpl23	8.87674e-11	0.633023	0.977	0.869	3.1129e-06
Rpl36	1.13571e-10	0.948324	0.815	0.54	3.98269e-06
Sem1	1.17441e-10	0.837355	0.824	0.592	4.11844e-06
Rpl28	1.22047e-10	0.691583	0.944	0.709	4.27993e-06
Rpl27a	1.25277e-10	0.630663	0.972	0.812	4.39323e-06
Rps28	1.6728e-10	0.868571	0.852	0.582	5.86618e-06
Btf3	1.98158e-10	0.902752	0.782	0.484	6.94902e-06
Ifitm2	2.27104e-10	1.28443	0.699	0.465	7.96408e-06
Rps20	2.72448e-10	0.763711	0.963	0.742	9.55421e-06
Rps24	3.05074e-10	0.840129	0.921	0.761	1.06983e-05
Hnrnpd	3.36175e-10	0.956454	0.773	0.488	1.1789e-05
Nfkbia	3.53528e-10	1.45057	0.458	0.183	1.23975e-05
Rps16	7.34859e-10	0.60593	0.944	0.761	2.577e-05
Srp9	7.52939e-10	1.05068	0.657	0.371	2.64041e-05
Serf2	7.79117e-10	0.696769	0.875	0.685	2.73221e-05
Cks2	8.91206e-10	1.13899	0.639	0.315	3.12528e-05
Rpl12	1.1431e-09	0.815203	0.875	0.653	4.00862e-05
Fos	1.17384e-09	1.06367	0.657	0.343	4.11641e-05
Apoe	1.3474e-09	-2.95231	0.148	0.371	4.72507e-05
Atp5e	1.54842e-09	1.10014	0.593	0.286	5.43001e-05
Rpl39	2.28945e-09	0.677747	0.912	0.714	8.02864e-05
mt-Nd1	2.83496e-09	-0.94544	0.986	0.986	9.94165e-05
Hmgb1	3.27773e-09	0.610692	0.926	0.77	0.000114943
Eef1a1	3.74566e-09	0.45822	0.995	0.93	0.000131353
Cd300lf	4.90217e-09	2.09656	0.213	0.047	0.000171909
Gsr	6.05494e-09	1.00467	0.681	0.423	0.000212335
Rplp1	6.14216e-09	0.618133	0.944	0.798	0.000215393
Rps29	7.2147e-09	0.580452	0.935	0.793	0.000253005
Stmn1	7.37519e-09	0.996587	0.755	0.549	0.000258633
Jund	1.1427e-08	1.17954	0.514	0.258	0.000400722
Atp5l	1.19389e-08	0.772171	0.731	0.446	0.000418672
Magohb	1.35278e-08	2.02506	0.389	0.122	0.000474393
Sub1	1.37486e-08	0.680708	0.843	0.615	0.000482137
Vcan	1.406e-08	1.47434	0.523	0.268	0.000493058
Rps27	1.48983e-08	0.757184	0.81	0.521	0.000522453
Actb	1.63742e-08	0.420804	0.991	0.967	0.000574212
Sod1	1.72343e-08	1.12746	0.546	0.235	0.000604372
Rbx1	1.86167e-08	0.798884	0.731	0.423	0.00065285
Ubb	1.96629e-08	0.744177	0.866	0.671	0.000689538
Rps9	2.0598e-08	0.612599	0.944	0.789	0.000722332
Klf9	2.52416e-08	2.13735	0.306	0.066	0.000885172
Ap3s1	2.59718e-08	1.27423	0.449	0.178	0.000910778
S100a6	3.44366e-08	0.944672	0.736	0.554	0.00120762
H2ax	3.54523e-08	1.27764	0.574	0.315	0.00124324
Rpl35a	3.58146e-08	0.553926	0.944	0.77	0.00125595
Cd33	3.83939e-08	1.4208	0.236	0.061	0.0013464
Sec61b	4.02414e-08	0.977367	0.699	0.469	0.00141119
H4c4	4.10362e-08	1.91076	0.426	0.169	0.00143906
Lars2	4.17042e-08	0.536118	0.792	0.531	0.00146248
Ctsd	4.44845e-08	-3.5869	0.065	0.286	0.00155998
Sumo2	4.52309e-08	0.81072	0.708	0.423	0.00158616
Psmb3	5.01336e-08	1.0681	0.593	0.315	0.00175808
Rps23	5.13377e-08	0.590157	0.903	0.737	0.00180031
Ccr1	6.68605e-08	1.73306	0.338	0.122	0.00234466
Glul	8.00187e-08	1.6555	0.301	0.08	0.0028061
Pcbp2	9.36406e-08	0.625062	0.833	0.563	0.00328379
Tsc22d3	9.55717e-08	1.14985	0.384	0.146	0.00335151
Rpl14	1.22232e-07	0.604465	0.912	0.7	0.00428645
Rpl18a	1.23955e-07	0.615254	0.931	0.709	0.00434686
Rpl26	1.29184e-07	0.506257	0.907	0.681	0.00453024
Rpl15	1.38395e-07	0.718181	0.838	0.629	0.00485322
Srgn	1.46598e-07	1.00329	0.569	0.296	0.0051409
mt-Co2	1.47925e-07	-0.804725	0.991	0.986	0.00518742
Atp6v0c	1.68284e-07	0.69893	0.736	0.479	0.00590139
Snrpg	1.97999e-07	0.674087	0.741	0.474	0.00694342
Hif1a	2.44354e-07	1.51762	0.329	0.099	0.00856899
Tagln2	2.62481e-07	0.815882	0.759	0.493	0.00920467
Rpl11	2.81195e-07	0.55823	0.949	0.779	0.00986096
Cox7a2	2.87693e-07	1.06364	0.495	0.249	0.0100888
Cd53	2.92468e-07	0.843648	0.569	0.319	0.0102563
Hexb	2.9394e-07	-4.12065	0.037	0.286	0.0103079
mt-Co3	3.06177e-07	-0.696546	1	0.991	0.010737
Dbi	3.12718e-07	0.986704	0.727	0.484	0.0109664
Pim1	3.31089e-07	1.09372	0.481	0.244	0.0116106
Arpp19	3.55183e-07	0.969329	0.532	0.277	0.0124556
Map1lc3b	3.85064e-07	1.02115	0.472	0.23	0.0135034
Ndufc1	3.9427e-07	1.53974	0.384	0.136	0.0138263
Scand1	4.02663e-07	0.98914	0.509	0.263	0.0141206
mt-Nd4l	4.28819e-07	-0.866051	0.556	0.732	0.0150378
Rpl35	4.29123e-07	0.70666	0.69	0.408	0.0150485
Zeb2	4.30886e-07	-0.962136	0.75	0.751	0.0151103
Rpl31	4.6984e-07	0.705264	0.759	0.54	0.0164763
Gmfg	4.91768e-07	0.762078	0.676	0.394	0.0172453
Psma7	5.38499e-07	0.699673	0.704	0.446	0.0188841
Abracl	5.65431e-07	0.795912	0.671	0.432	0.0198285
Pld4	5.83484e-07	-1.30623	0.347	0.535	0.0204616
Magoh	6.10989e-07	1.37172	0.431	0.178	0.0214262
Rps19	6.11577e-07	0.626384	0.889	0.695	0.0214468
Prdx1	6.25287e-07	0.773779	0.722	0.493	0.0219276
Cox5b	6.37502e-07	0.865828	0.593	0.347	0.0223559
Ndufb1	7.43795e-07	0.86384	0.616	0.362	0.0260834
Pycard	7.57025e-07	1.12496	0.583	0.347	0.0265474
Swi5	7.63595e-07	0.990105	0.542	0.277	0.0267778
Rps3	8.13385e-07	0.617393	0.847	0.634	0.0285238
Spi1	9.63223e-07	0.845708	0.62	0.362	0.0337783
Naca	1.043e-06	0.602644	0.819	0.596	0.0365759
Rps3a1	1.10331e-06	0.463188	0.935	0.723	0.0386909
Ncl	1.1156e-06	0.713014	0.787	0.54	0.0391219
Rplp2	1.2296e-06	0.624734	0.894	0.761	0.0431196
Cnbp	1.27488e-06	0.767498	0.593	0.319	0.0447074
Ms4a8a	1.37477e-06	2.13194	0.236	0.07	0.0482105
Slc9a3r1	1.38192e-06	2.25444	0.231	0.052	0.0484613
Rpl6	1.39348e-06	0.50917	0.889	0.732	0.0488664
